# Allosteric pathways govern Gα protein coupling selectivity at promiscuous GPCRs

**DOI:** 10.64898/2026.08.28.747882

**Authors:** Tegvir S. Boora, Hanyu Chen, Aaron Cho, Wijnand J. C. van der Velden, Yoon Namkung, Yubo Cao, Jay Y. Paranjpe, Franziska M. Heydenreich, Andrei S. Rodin, Sergio Branciamore, Nagarajan Vaidehi, Stéphane A. Laporte

## Abstract

G protein-coupled receptors (GPCRs) regulate diverse physiological responses by engaging distinct heterotrimeric G proteins, yet the basis of Gα selectivity in promiscuous receptors remains unclear. Although ligand bias holds therapeutic promise, selectivity has been assumed to reside mainly in the ligand-binding site (LBS) or G protein interface (GPI). Here, we combine whole-receptor mutagenesis, functional Gα protein assays, molecular dynamics simulations, interpretable machine learning method, and Bayesian network modeling to identify residue networks governing Gα_q/11_ and Gα_12/13_ coupling and to define the molecular basis of G protein preference and promiscuity at two vasopressor GPCRs, the angiotensin II type 1 and prostaglandin F2α receptors. While residues within the LBS and GPI domains contribute to coupling efficiency and subtype discrimination, we find that long-range allosteric communication across the receptor, including from structurally unresolved domains, is the principal determinant of Gα protein preference and promiscuity. These allosteric pathways integrate multiple receptor domains, confer signaling robustness to mutation, and hierarchically govern coupling preferences. Our findings suggest that Gα protein selectivity is an allosterically encoded property of GPCRs and provide a conceptual framework for designing ligands and receptors with tailored Gα protein-biased signaling.
