## Supplementary Data 3 for "Allosteric pathways govern Gα protein coupling selectivity at promiscuous GPCRs"

### Sheet: Data S3 (FP upstream validation
				n.d., not determined due to lack of activity				a , value at 10 mM
				Gq pathway (Gaq-Gabg sensor)									G13 Pathway (Ga13-Gabg sensor)
		Expression		LogEC50 (Potency)			Emax (Efficacy)			Log(Emax/EC50) (Activity)			LogEC50 (Potency)			Emax (Efficacy)			Log(Emax/EC50) (Activity)
Domains	BW#	(%WT)	Mutant	Mean	SE		Mean	SE		Mean	SE		Mean	SE		Mean	SE		Mean	SE
		100	WT	-8.00576	0.0247291		99.5839	1.12091		0	0.0247334		-7.52436	0.025678		99.5573	1.1627		0	0.0256823
N-term		57.1025	S6A	-7.95966	0.0749307		96.3688	3.36309		-0.059318	0.0749353		-7.81604	0.127506		87.2254	5.09931		0.23377	0.127511
		121.522	V10A	-8.21035	0.0777469		95.9913	3.43092		0.189666	0.0777514		-7.69734	0.076981		107.415	3.73674		0.205488	0.0769849
		120.851	P12A	-8.44718	0.0995817		101.755	4.76937		0.451823	0.0995861		-7.69016	0.0988513		114.39	5.11027		0.225639	0.0988551
		29.5044	T21A	-8.16703	0.127834		86.1212	5.04534		0.0992304	0.127839		-7.43368	0.190473		59.048	5.1234		-0.318031	0.19048
TM1	1.36	88.5688	V30A	-8.03076	0.0630123		104.156	2.98456		0.04553	0.0630165		-7.20355	0.0747079		86.422	3.00332		-0.382737	0.074713
	1.4	96.7681	V34A	-8.29433	0.0985053		109.788	5.00721		0.33197	0.0985093		-7.20047	0.150258		78.9655	5.49624		-0.425003	0.150263
	1.43	114.682	M37A	-7.91219	0.068344		85.6712	2.65118		-0.157888	0.068349		-7.18201	0.0841052		93.0436	3.63133		-0.372219	0.0841099
	1.5	57.077	N44A	-7.90772	0.0848837		101.715	3.94151		-0.0878083	0.0848879		-7.21556	0.171378		48.6775	3.85896		-0.620021	0.171387
	1.57	14.2517	L51A	-7.847	0.155225		48.9963	3.43886		-0.465746	0.155234		-7.21136	0.252657		75.0544	8.77526		-0.436178	0.252663
	1.66	101.457	Q60A	-8.17863	0.0788949		102.273	3.70078		0.0311018	0.0788992		-7.43758	0.119819		76.1088	4.23389		-0.203896	0.119824
ICL1		106.444	K61A	-8.00626	0.104653		108.016	5.13508		0.0301486	0.104657		-7.17851	0.193493		42.6599	4.08461		-0.714384	0.193504
		125.233	K63A	-8.07648	0.0908332		90.6856	3.75433		0.0311018	0.0908379		-7.33179	0.324302		44.6759	6.64035		-0.541055	0.324312
TM2	2.37	104.141	A64G	-8.17509	0.0696388		102.601	3.27626		0.183332	0.069643		-7.29352	0.122888		93.0148	5.25329		-0.260844	0.122893
	3.37	44.6126	L120A	-8.12491	0.0707029		110.042	3.55584		0.163554	0.0707068		-7.44868	0.121652		83.945	4.64846		-0.150236	0.121657
	3.38	81.4801	C121A	-8.22396	0.0654485		106.356	3.20345		0.247806	0.0654526		-7.46096	0.0904564		123.796	5.09429		0.0307511	0.0904599
	3.45	87.9884	V128A	-8.26307	0.0772208		104.072	3.7105		0.277489	0.0772249		-7.50333	0.0829729		126.463	4.76474		-0.263682	0.0829763
	3.46	68.0994	M129A	-7.64576	0.134991		92.7895	5.66428		-0.389658	0.134995		-7.46523	0.346681		26.6542	4.2029		-0.631916	0.346697
	3.47	55.9532	A130G	-8.18304	0.128055		105.36	6.18998		0.202805	0.128059		-7.39166	0.167218		53.2497	4.06556		-0.404939	0.167227
	3.48	79.4495	I131A	-8.21171	0.0690424		114.976	3.64977		0.269408	0.0690462		-7.22275	0.0928049		108.764	4.66619		-0.263682	0.0928089
	3.52	41.7103	I135A	-8.16231	0.132286		108.062	6.54903		0.193066	0.13229		-7.43212	0.136484		53.4296	3.32215		-0.363007	0.136492
	3.53	127.026	G136A	-7.89649	0.0823029		96.1679	3.65072		-0.123395	0.0823074		-7.0106	0.195175		65.423	6.04236		-0.69658	0.195182
	3.54	59.9941	V137A	-7.77915	0.104561		85.8476	4.05573		-0.290034	0.104566		-7.20693	0.198362		45.8871	4.21385		-0.654297	0.198371
ICL2	34.51	82.9578	I141A	-7.38615	0.318744		44.9918	6.66744		-0.963631	0.318753		n.d.			8.65a	5.1663		n.d.
	34.54	83.0866	S144A	-8.54084	0.121178		102.152	5.89885		0.547177	0.121182		-7.75902	0.0934042		109.762	4.63195		0.276555	0.0934081
TM4	4.39	99.5002	S149A	-8.29558	0.129071		100.705	6.01883		0.295723	0.129075		-7.59087	0.118928		105.209	5.66508		0.0900129	0.118932
	4.45	64.9387	M155A	-8.22048	0.0822865		107.44	4.08017		0.248736	0.0822906		-7.53466	0.0891985		87.9461	3.55794		-0.0440342	0.0892034
	4.48	46.9151	G158A	-8.24859	0.0892395		105.707	4.34997		0.269782	0.0892436		-7.5963	0.100455		100.263	4.55953		0.0745326	0.100459
TM5	5.54	86.7282	L218A	-8.24113	0.0786819		108.571	3.93685		0.273932	0.0786859		-7.54708	0.0868423		96.8152	3.84893		0.0101117	0.0868468
	5.55	77.6965	C219A	-8.20438	0.089145		100.861	4.1316		0.20519	0.0891493		-7.56672	0.107916		89.5128	4.37662		-0.0043066	0.107921
	5.63	50.6242	L227A	-8.19089	0.0830322		100.366	3.82559		0.18956	0.0830365		-6.84397	0.564167		24.2106	6.62556		-1.29494	0.564186
	5.65	64.9254	R229A	-8.16891	0.0809687		101.801	3.77797		0.173747	0.0809729		-7.49437	0.113846		106.248	5.49458		-0.0022259	0.11385
	5.69	76.0946	K233A	-8.26309	0.0770871		110.462	3.93149		0.303392	0.077091		-7.75024	0.17764		97.8414	7.85244		0.21785	0.177645
ICL3		66.8383	H237A	-8.06753	0.088928		105.248	4.26383		0.0868266	0.0889321		-7.52097	0.115778		70.8822	3.72393		-0.151403	0.115784
TM6	6.36	21.761	Q250A	-8.00403	0.0922482		71.3004	2.98757		-0.14579	0.0922542		-7.5924	0.181081		59.5937	4.88569		-0.155317	0.181088
	6.37	56.2138	L251A	-7.49335	0.119329		90.7234	4.91792		-0.551845	0.119334		n.d.			-1.11a	3.72821		n.d.
	6.38	85.0198	L252A	-8.35653	0.071053		90.7796	3.00483		0.311609	0.0710578		-7.91163	0.096718		110.592	4.84318		0.432439	0.0967219
	6.39	68.2994	A253G	-8.33243	0.0819906		100.997	3.8481		0.33382	0.081995		-7.75289	0.0988744		100.13	4.47291		0.230541	0.0988787
TM7	7.42	70.2074	A293G	-7.01943	0.102988		109.35	5.32299		-0.944661	0.102992		-6.48743	0.335421		53.6567	9.42893		-1.30586	0.33543
	7.54	12.624	I305A	-8.16485	0.181444		43.3265	3.60217		-0.201311	0.181454		-7.17089	0.26547		33.8682	4.26691		-0.822234	0.265483
