## Supplementary Data 4 for "Allosteric pathways govern Gα protein coupling selectivity at promiscuous GPCRs"

### Sheet: Data S4 (AT1R KO cell validatio
				n.d., not determined due to lack of activity					a, value at 10 mM
				Gq/11 Pathway (Rho sensor in G12/13 KO cells)									G12/13 Pathway (Rho sensor in Gq/11 KO cells)
		Expression	AT1R	LogEC50 (Potency)			Emax (Efficacy)			Log(Emax/EC50) (Activity)			LogEC50 (Potency)			Emax (Efficacy)			Log(Emax/EC50) (Activity)
Domains	BW#	(%WT)	Mutant	Mean	SE		Mean	SE		Mean	SE		Mean	SE		Mean	SE		Mean	SE
		100	WT	-8.70925	0.0547759		98.9489	2.51947		0	0.0547804		-8.36948	0.0576823		100.468	2.64997		0	0.0576823
N-term		84.1206	I2A	-8.68427	0.123847		89.345	5.11454		-0.0879113	0.123852		-8.14709	0.105219		93.1235	4.58217		-0.308249	0.105219
		67.9267	C18A	-7.00452	0.139529		27.0397	2.12007		-2.363	0.139549		n.d.			2.54a	6.07818		n.d.
TM1	1.32	104.318	F28A	-8.62305	0.0833793		88.4741	3.39397		-0.140333	0.0833842		-8.19832	0.0873293		78.0834	3.1638		-0.344003	0.0873293
	1.42	107.073	I38A	-8.55155	0.0795447		73.4533	2.68836		-0.259954	0.0795506		-8.03649	0.0962381		55.0029	2.44292		-0.62262	0.0962381
TM2	2.39	86.3829	A63G	-8.71718	0.129134		55.5284	3.32368		-0.247474	0.129142		-8.53732	0.145401		48.6526	3.39128		-0.224959	0.145401
	2.46	50.5776	L70A	-8.81884	0.14598		46.8899	3.20429		-0.213558	0.14599		-8.46562	0.140775		59.3605	3.88524		-0.194619	0.140775
	2.59	93.3801	L83A	-8.82392	0.120964		71.939	4.08759		-0.0789905	0.12097		-8.26581	0.120643		54.1259	3.05858		-0.279543	0.120643
	2.6	102.887	W84A	-7.57299	0.0659816		97.3394	3.02632		-1.15913	0.0659862		-6.90075	0.1136		58.7849	3.72383		-1.51799	0.1136
	2.66	67.3718	M90A	-8.74586	0.0819172		81.1248	3.08829		-0.0564765	0.0819226		-8.39957	0.104854		68.7542	3.34467		-0.165037	0.104854
ECL1		76.5166	R93A	-8.76847	0.0810614		88.0155	3.32276		0.00349375	0.0810664		-8.37798	0.0621985		84.8277	2.41817		0.049787	0.0621985
TM3	3.33	100.4	S109A	-8.75614	0.0765993		97.0803	3.45912		0.0554042	0.0766038		-8.52859	0.09917		87.828	3.98879		0.159013	0.09917
	3.34	91.9905	F110A	-8.7825	0.100542		101.942	4.78003		0.093365	0.100547		-8.63409	0.161096		87.9413	6.62412		0.231533	0.161096
	3.35	79.2424	N111A	-8.70325	0.0844259		84.1012	3.28713		-0.0802435	0.0844311		-8.66914	0.14236		74.987	5.00613		0.210386	0.14236
	3.36	126.718	L112A	-8.56732	0.102595		79.5227	3.73996		-0.216875	0.1026		-8.64876	0.264653		45.9568	5.69375		-0.055173	0.264653
	3.42	58.2162	L118A	-8.85475	0.0733109		94.4459	3.25406		0.111507	0.0733156		-8.4988	0.107517		117.962	5.87678		0.235539	0.107517
	3.5	100.373	R126A	-8.47137	0.100435		59.4523	2.72348		-0.392272	0.100442		-8.16258	0.127494		56.4165	3.33667		-0.289606	0.127494
	3.55	144.289	V131A	-8.63535	0.0599597		90.6735	2.50354		-0.10649	0.0599644		-8.42575	0.100802		67.3336	3.13418		-0.0843355	0.100802
ICL2	ICL2	119.177	K135A	-8.74695	0.0629668		85.0194	2.48808		-0.0310998	0.062972		-8.6141	0.099397		75.6274	3.50933		0.104198	0.099397
	ICL2	120.134	S136A	-8.66203	0.0613108		89.898	2.54315		-0.0706118	0.0613156		-8.4458	0.107101		94.2935	4.6673		0.0983852	0.107101
	ICL2	105.34	L138A	-8.80789	0.0723944		58.6343	1.98478		-0.131569	0.072402		-8.41155	0.12708		62.0399	3.6386		-0.160269	0.12708
	ICL2	103.261	R139A	-8.82644	0.0976686		66.6558	3.05005		-0.0610018	0.0976753		-8.52323	0.181682		50.4163	4.25008		-0.17747	0.181682
	ICL2	122.069	R140A	-8.1489	0.127576		42.2414	2.44556		-0.980632	0.127586		-7.76866	0.144317		34.8917	2.3635		-0.997107	0.144317
TM4	4.49	103.962	I152A	-8.93613	0.07477		104.155	3.69591		0.249993	0.0747743		-8.5793	0.13177		140.412	8.61574		0.346764	0.13177
	4.5	100.158	W153A	-8.58996	0.069034		72.3286	2.29213		-0.276379	0.06904		-8.45119	0.15171		54.6008	3.82918		-0.356986	0.15171
	4.51	103.099	L154A	-8.94385	0.0681059		94.868	3.06934		0.197925	0.0681106		-8.52453	0.131617		92.2867	5.63634		0.094606	0.131617
	4.53	98.0914	A156G	-8.59686	0.0733386		70.8106	2.38502		-0.284292	0.0733447		-8.20964	0.14325		53.5017	3.52468		-0.269048	0.14325
	4.56	103.794	A159G	-8.72516	0.0616714		95.6926	2.73736		0.00503575	0.061676		-8.42611	0.0988209		90.0762	4.11044		0.00527125	0.0988209
	4.58	68.3957	L161A	-8.87812	0.103094		90.7737	4.40997		0.0558137	0.103099		-8.29902	0.0840027		77.8901	3.0107		-0.203912	0.0840027
	4.63	91.7211	H166A	-8.51795	0.0837679		100.285	3.8967		-0.210999	0.0837723		-8.0569	0.0799721		94.267	3.4605		-0.311456	0.0799721
	4.64	121.547	R167A	n.d.			12.00a	7.24108		n.d.			n.d.			2.87a	6.92943		n.d.
ECL2		121.677	N168A	-8.74485	0.111046		95.7592	4.95771		-0.0120145	0.11105		-8.37184	0.0741135		96.3012	3.24382		-0.030514	0.0741135
		87.8725	I172A	-8.03418	0.0621876		97.4384	2.75729		-0.592242	0.062192		-7.23632	0.0644605		97.5209	3.12301		-1.18083	0.0644605
TM5	5.43	93.4899	N200A	-8.78894	0.0844847		74.4683	2.93601		-0.050858	0.0844906		-8.31067	0.103321		57.2547	2.7049		-0.293175	0.103321
	5.58	134.368	Y215A	-8.40892	0.0900708		64.0413	2.62459		-0.511298	0.0900775		-7.48704	0.273857		18.8994	2.46619		-1.71947	0.273857
TM6	6.34	107.576	F239A	-8.85859	0.11313		78.0627	4.15227		0.0220068	0.113136		-8.22294	0.10203		62.215	2.8792		-0.253417	0.10203
	6.41	95.78	V246A	-8.15501	0.0614575		78.583	2.19149		-0.667119	0.0614629		-7.41468	0.172716		28.1854	2.34428		-1.1599	0.172716
	6.48	81.5637	W253A	-8.52405	0.0866655		57.9738	2.29754		-0.406043	0.0866729		-8.33128	0.149545		23.2726	1.58028		-0.673565	0.149545
	6.49	121.453	I254A	-8.64646	0.0717563		101.106	3.34355		-0.033315	0.0717606		-8.31943	0.0625107		93.6034	2.67383		-0.0727908	0.0625107
	6.5	58.2856	P255A	-8.85879	0.090013		88.3941	3.74112		0.082151	0.090018		-8.55783	0.0967256		79.5711	3.52616		0.091952	0.0967256
	6.53	94.8254	I258A	-8.74291	0.0886434		84.2602	3.48172		-0.036495	0.0886486		-8.48318	0.111171		84.6234	4.29325		0.019141	0.111171
	6.54	77.5953	F259A	-8.68117	0.077023		87.7933	3.12482		-0.0943985	0.0770279		-8.40058	0.114799		83.2483	4.34723		-0.118608	0.114799
	6.6	85.3777	L265A	-8.82455	0.0992914		72.2535	3.36044		-0.0307145	0.0992975		-8.5955	0.117619		62.3076	3.36543		-0.00946625	0.117619
	6.62	136.427	Q267A	-8.47668	0.0732769		90.5226	3.02621		-0.218947	0.0732816		-8.31714	0.0741435		98.6583	3.32053		-0.0974855	0.0741435
	6.63	137.391	L268A	-8.92463	0.0939699		108.316	4.82355		0.248651	0.0939741		-8.2785	0.0625171		137.79	3.90829		0.0173892	0.0625171
TM7	7.34	108.98	A283G	-8.8982	0.099726		95.409	4.49446		0.163952	0.0997306		-8.38447	0.0775283		98.3715	3.46747		-0.0199958	0.0775283
	7.41	74.9943	I290A	-8.84568	0.0930093		96.0035	4.19224		0.10715	0.0930139		-8.37904	0.0836012		94.8416	3.60434		-0.0357258	0.0836012
	7.43	101.391	Y292A	-8.67803	0.098964		57.1932	2.6149		-0.216219	0.0989717		-8.25029	0.0908165		68.8122	2.83471		-0.30833	0.0908165
	7.45	78.0581	N294A	-8.73034	0.123765		40.2327	2.31073		-0.40788	0.123776		-7.99022	0.124178		41.8298	2.39198		-0.7608	0.124178
	7.46	138.041	N295A	-8.48209	0.105501		95.161	4.5814		-0.18464	0.105506		-8.00598	0.0792069		112.771	4.06862		-0.424152	0.0792069
	7.5	71.8421	P299A	-8.59551	0.086511		56.4988	2.24457		-0.364411	0.0865187		-8.23602	0.134761		48.483	2.96353		-0.432775	0.134761
	7.53	97.5905	Y302A	-8.48746	0.0766673		74.1077	2.59337		-0.312872	0.0766731		-8.39105	0.0918789		85.5534	3.57455		-0.0320653	0.0918789
Helix 8	8.47	54.8943	G306A	-8.83071	0.0884857		62.776	2.60364		-0.0374	0.0884927		-8.74986	0.0938771		86.7678	3.78678		0.282432	0.0938771
	8.58	102.547	L317A	-9.00004	0.0686572		86.6452	2.84701		0.243715	0.0686624		-8.49092	0.0926882		94.1643	3.98448		0.142451	0.0926882
C-tail		110.537	S326A	-8.9231	0.0831722		113.508	4.47309		0.253734	0.0831762		-8.46992	0.0870257		99.9441	3.96687		0.11148	0.0870257
