## Supplementary Data 5 for "Allosteric pathways govern Gα protein coupling selectivity at promiscuous GPCRs"

### Sheet: Data S5a. FP LBS
FP LBS			Expression		Type of CONTACT	Alanine Mutational effect
Residue #	Domains	BW#	(%WT)	Residue	by MD simulation	by Functional test
33	TM1	1.39	62.0063	S33	Gq-specific	Both Gq/11- and G12/13-affected
36	TM1	1.42	98.9899	F36	Gq-specific	Gq/11-affected
37	TM1	1.43	114.682	M37	Gq-specific	Both Gq/11- and G12/13-affected
80	TM2	2.53	37.9033	G80	G prot-shared	Both Gq/11- and G12/13-affected
81	TM2	2.54	34.9258	H81	G prot-shared	Both Gq/11- and G12/13-affected
84	TM2	2.57	38.5782	N84	G prot-shared	Both Gq/11- and G12/13-affected
85	TM2	2.58	38.6576	G85	G prot-shared	Both Gq/11- and G12/13-affected
88	TM2	2.61	43.1833	A88	G prot-shared	Both Gq/11- and G12/13-affected
92	TM2	2.65	46.7166	Y92	G prot-shared	Both Gq/11- and G12/13-affected
111	TM3	3.28	55.3315	F111	Gq-specific	Both Gq/11- and G12/13-affected
115	TM3	3.32	40.9205	M115	G prot-shared	Both Gq/11- and G12/13-affected
118	TM3	3.35	233.94	S118	G prot-shared	Gq/11-affected
119	TM3	3.36	60.4924	G119	G prot-shared	Gq/11-affected
184	ECL2		39.2133	T184	G prot-shared	Both Gq/11- and G12/13-affected
185	ECL2		36.3153	W185	G prot-shared	Both Gq/11- and G12/13-affected
187	ECL2	45.51	42.2702	F187	G prot-shared	Both Gq/11- and G12/13-affected
262	TM6	6.48	39.6962	W262	G prot-shared	Both Gq/11- and G12/13-affected
265	TM6	6.51	40.1563	F265	G prot-shared	Both Gq/11- and G12/13-affected
287	TM7	7.36	46.5424	L287	G prot-shared	Gq/11-affected
290	TM7	7.39	74.6873	L290	G prot-shared	Both Gq/11- and G12/13-affected
291	TM7	7.4	34.9755	R291	G prot-shared	Both Gq/11- and G12/13-affected
293	TM7	7.42	70.2074	A293	Gq-specific	Both Gq/11- and G12/13-affected
294	TM7	7.43	95.016	T294	G prot-shared	Both Gq/11- and G12/13-affected
297	TM7	7.46	97.7979	Q297	Gq-specific	Both Gq/11- and G12/13-affected

### Sheet: Data S5b. AT1R LBS
AT1R LBS			Expression		Type of CONTACT	Alanine Mutational effect
Residue #	Domains	BW#	(%WT)	Residue	by MD simulation	by Functional test
14	N-term		89.9826	I14	G prot-shared	G12/13-affected
15	N-term		98.8604	Q15	G prot-shared	G12/13-affected
16	N-term		96.6778	D16	G prot-shared	No effect
17	N-term		71.4191	D17	G prot-shared	G12/13-affected
23	N-term		68.9551	R23	G prot-shared	Both Gq/11- and G12/13- affected
77	TM2	2.53	161.234	F77	Gq-specific	G12/13-affected
84	TM2	2.6	102.887	W84	G prot-shared	Both Gq/11- and G12/13- affected
87	TM2	2.63	139.024	Y87	G prot-shared	No effect
92	ECL1		66.4494	Y92	G prot-shared	Both Gq/11- and G12/13- affected
105	TM3	3.29	96.7502	S105	G13-specific	No effect
108	TM3	3.32	0.295278	V108	G prot-shared	Below expression threshold
109	TM3	3.33	100.4	S109	G13-specific	No effect
112	TM3	3.36	126.718	L112	G prot-shared	Both Gq/11- and G12/13- affected
167	TM4	4.64	121.547	R167	G prot-shared	Both Gq/11- and G12/13- affected
172	ECL2		87.8725	I172	G prot-shared	Both Gq/11- and G12/13- affected
179	ECL2		112.76	V179	G prot-shared	G12/13-affected
180	ECL2	45.5	12.2031	C180	G prot-shared	Below expression threshold
181	ECL2	45.51	8.82754	A181	G prot-shared	Below expression threshold
182	ECL2	45.52	0	F182	G prot-shared	Below expression threshold
183	ECL2		117.812	H183	G prot-shared	G12/13-affected
184	ECL2		1.24307	Y184	G prot-shared	Below expression threshold
185	ECL2		110.331	E185	G prot-shared	No effect
186	ECL2		96.742	S186	G prot-shared	No effect
199	TM5	5.42	64.2054	K199	G prot-shared	Both Gq/11- and G12/13- affected
253	TM6	6.48	81.5637	W253	Gq-specific	Both Gq/11- and G12/13- affected
256	TM6	6.51	93.7735	H256	G prot-shared	Both Gq/11- and G12/13- affected
263	TM6	6.58	83.9543	D263	G prot-shared	No effect
267	TM6	6.62	136.427	Q267	G prot-shared	No effect
281	TM7	7.32	81.5271	D281	G prot-shared	Gq/11-affected
284	TM7	7.35	74.9687	M284	G prot-shared	Both Gq/11- and G12/13- affected
285	TM7	7.36	57.9807	P285	G prot-shared	Both Gq/11- and G12/13- affected
288	TM7	7.39	79.5777	I288	G prot-shared	Both Gq/11- and G12/13- affected
291	TM7	7.42	96.2963	A291	Gq-specific	G12/13-affected
292	TM7	7.43	101.391	Y292	Gq-specific	Gq/11-affected

### Sheet: Data S5c. FP GPI
FP GPI			Expression		Type of CONTACT	Alanine Mutational effect
Residue #	Domains	BW#	(%WT)	Residue	by MD simulation	by Functional test
51	TM1	1.57	14.2517	L51	G prot-shared	Gq/11-affected
54	TM1	1.6	87.2095	A54	Gq-specific	Both Gq/11- and G12/13-affected
57	TM1	1.63	86.5732	R57	Gq-specific	Gq/11-affected
58	TM1	1.64	104.296	F58	G prot-shared	Both Gq/11- and G12/13-affected
59	TM1	1.65	1.5353	R59	Gq-specific	Below expression threshold
60	TM1	1.66	101.457	Q60	Gq-specific	G12/13-affected
61	ICL1		106.444	K61	G prot-shared	G12/13-affected
62	ICL1		112.755	S62	Gq-specific	Gq/11-affected
63	ICL1		125.233	K63	G prot-shared	Both Gq/11- and G12/13-affected
64	TM2	2.37	104.141	A64	Gq-specific	No effect
65	TM2	2.38	113.802	S65	Gq-specific	No effect
66	TM2	2.39	99.5058	F66	G prot-shared	Both Gq/11- and G12/13-affected
67	TM2	2.4	52.9466	L67	G prot-shared	Both Gq/11- and G12/13-affected
132	TM3	3.49	17.2199	E132	Gq-specific	Gq/11-affected
133	TM3	3.5	93.7222	R133	G prot-shared	Both Gq/11- and G12/13-affected
136	TM3	3.53	127.026	G136	G prot-shared	No effect
137	TM3	3.54	59.9941	V137	G prot-shared	Gq/11-affected
140	ICL2	34.5	29.2153	P140	G prot-shared	Below expression threshold
141	ICL2	34.51	82.9578	I141	G prot-shared	Both Gq/11- and G12/13-affected
142	ICL2	34.52	58.4267	F142	G prot-shared	Gq/11-affected
143	ICL2	34.53	32.8349	H143	G13-specific	Below expression threshold
144	ICL2	34.54	83.0866	S144	G prot-shared	Gq/11-affected
145	ICL2	34.55	31.0456	T145	G prot-shared	Gq/11-affected
146	ICL2	34.56	56.3239	K146	G prot-shared	No effect
147	ICL2	34.57	23.5717	I147	G prot-shared	Both Gq/11- and G12/13-affected
148	TM4	4.38	67.3207	T148	Gq-specific	No effect
150	TM4	4.4	62.3185	K150	Gq-specific	Gq/11-affected
151	TM4	4.41	64.1447	H151	Gq-specific	Both Gq/11- and G12/13-affected
227	TM5	5.63	50.6242	L227	G13-specific	Both Gq/11- and G12/13-affected
230	TM5	5.66	82.7657	V230	G prot-shared	No effect
231	TM5	5.67	79.2625	K231	G13-specific	Gq/11-affected
235	TM5	5.71	58.6463	Q235	G prot-shared	Gq/11-affected
236	ICL3		67.2975	Q236	G prot-shared	No effect
237	ICL3		66.8383	H237	G prot-shared	G12/13-affected
238	ICL3		75.8806	R238	Gq-specific	G12/13-affected
239	ICL3		67.5451	Q239	G prot-shared	No effect
240	ICL3		73.49	G240	Gq-specific	No effect
243	TM6	6.29	84.064	H243	G prot-shared	Gq/11-affected
244	TM6	6.3	83.7044	H244	G prot-shared	No effect
246	TM6	6.32	35.4124	E246	Gq-specific	Both Gq/11- and G12/13-affected
247	TM6	6.33	54.7922	M247	G prot-shared	Gq/11-affected
250	TM6	6.36	21.761	Q250	Gq-specific	Gq/11-affected
304	TM7	7.53	29.0029	Y304	G prot-shared	Below expression threshold
305	TM7	7.54	12.624	I305	G prot-shared	Below expression threshold
308	Helix 8	8.47	1.8932	R308	G prot-shared	Below expression threshold
310	Helix 8	8.49	44.8672	A310	Gq-specific	Both Gq/11- and G12/13-affected
311	Helix 8	8.5	72.1461	V311	Gq-specific	Both Gq/11- and G12/13-affected

### Sheet: Data S5d. AT1R GPI
AT1R GPI			Expression		Type of CONTACT	Alanine Mutational effect
Residue #	Domains	BW#	(%WT)	Residue	by MD simulation	by Functional test
57	ICL1	12.48	92.5968	M57	G13-specific	G12/13-affected
61	TM2	2.37	40.54	T61	G prot-shared	Below expression threshold
63	TM2	2.39	86.3829	A63	G prot-shared	Both Gq/11- and G12/13- affected
67	TM2	2.43	51.135	L67	G prot-shared	No effect
125	TM3	3.49	80.8552	D125	G prot-shared	Both Gq/11- and G12/13- affected
126	TM3	3.5	100.373	R126	G prot-shared	Both Gq/11- and G12/13- affected
129	TM3	3.53	95.0236	A129	G prot-shared	G12/13-affected
130	TM3	3.54	134.805	I130	G prot-shared	Both Gq/11- and G12/13- affected
133	ICL2	34.5	81.3431	P133	G prot-shared	Both Gq/11- and G12/13- affected
134	ICL2	34.51	122.854	M134	G prot-shared	Both Gq/11- and G12/13- affected
136	ICL2	34.53	120.134	S136	G prot-shared	G12/13-affected
137	ICL2	34.54	149.077	R137	G prot-shared	Both Gq/11- and G12/13- affected
138	ICL2	34.55	105.34	L138	G prot-shared	Both Gq/11- and G12/13- affected
139	ICL2	34.56	103.261	R139	Gq-specific	G12/13-affected
140	ICL2	34.57	122.069	R140	G prot-shared	Both Gq/11- and G12/13- affected
222	TM5	5.65	53.4927	L222	G prot-shared	Both Gq/11- and G12/13- affected
225	TM5	5.68	116.081	A225	G13-specific	G12/13-affected
226	ICL3		126.236	Y226	G13-specific	G12/13-affected
228	ICL3		131.657	I228	G13-specific	No effect
229	ICL3		66.3507	Q229	G prot-shared	G12/13-affected
231	ICL3		99.8101	N231	G13-specific	G12/13-affected
234	TM6	6.29	108.294	R234	G13-specific	No effect
235	TM6	6.3	104.183	N235	G13-specific	No effect
237	TM6	6.32	53.7972	D237	G13-specific	G12/13-affected
238	TM6	6.33	109.288	I238	G prot-shared	G12/13-affected
241	TM6	6.36	91.2434	I241	G prot-shared	No effect
302	TM7	7.53	97.5905	Y302	Gq-specific	Gq/11-affected
303	TM7	7.54	109.077	G303	Gq-specific	Gq/11-affected
305	TM7	7.56	104.106	L305	G prot-shared	G12/13-affected
306	Helix 8	8.47	54.8943	G306	G prot-shared	Both Gq/11- and G12/13- affected
307	Helix 8	8.48	94.7343	K307	G prot-shared	G12/13-affected
308	Helix 8	8.49	87.7736	K308	G prot-shared	No effect
309	Helix 8	8.5	85.2648	F309	G prot-shared	Both Gq/11- and G12/13- affected
