## Supplementary Data 14 for "Allosteric pathways govern Gα protein coupling selectivity at promiscuous GPCRs"

### Sheet: Data S14_rs_FPR_Gq
source	target	weight
ALA181	ARG183	0.0660482
ALA181	ILE179	0.014836
ALA181	SER182	0.051576
ALA212	LEU123	0.0216657
ALA270	MET269	0.016671
ALA289	LEU290	0.188954
ALA289	PHE265	0.0331869
ALA289	PHE288	0.328866
ALA310	ASN314	0.0476086
ALA310	LYS313	0.0119777
ALA310	VAL311	0.0799339
ALA319	ASP102	0.215477
ALA319	CYS323	0.19119
ALA319	LEU318	0.129235
ALA319	LYS317	0.0937476
ALA47	LEU46	0.035558
ALA49	ILE48	0.0599104
ARG100	ASP95	0.555194
ARG100	ILE99	0.0538129
ARG133	ALA88	0.0154486
ARG133	ARG229	0.0212668
ARG133	ASN220	0.179176
ARG133	ASN277	0.0684285
ARG133	ASP102	0.141515
ARG133	ASP198	0.0288572
ARG133	ASP300	0.239915
ARG133	GLN250	0.493235
ARG133	GLN297	0.10863
ARG133	GLU197	0.00539199
ARG133	GLU97	0.0155252
ARG133	GLY240	0.0941833
ARG133	GLY273	0.0326459
ARG133	GLY276	0.0479405
ARG133	HSD243	0.105747
ARG133	HSD81	0.118182
ARG133	ILE83	0.0066765
ARG133	ILE99	0.0258311
ARG133	LEU107	0.0732789
ARG133	LEU123	0.0289368
ARG133	LEU156	0.0106048
ARG133	LEU251	0.0234666
ARG133	LEU266	0.0262163
ARG133	LEU290	0.0271338
ARG133	LEU299	0.128835
ARG133	LEU306	0.0140983
ARG133	LYS146	0.015796
ARG133	MET129	0.0976806
ARG133	MET292	0.0246034
ARG133	PHE187	0.00513235
ARG133	PHE31	0.0380428
ARG133	SER279	0.0230715
ARG133	SER43	0.143623
ARG133	THR223	0.0331471
ARG133	TRP295	0.07133
ARG133	TYR304	0.131928
ARG175	ASP195	0.116844
ARG199	ILE193	0.0874243
ARG199	ILE274	0.225126
ARG238	ARG241	0.163781
ARG238	GLN236	0.0422845
ARG238	HSD237	0.0351196
ARG241	HSD244	0.0372549
ARG241	LEU107	0.130782
ARG241	LEU202	0.0115326
ARG241	SER242	0.111539
ARG291	CYS322	0.0512349
ARG291	THR184	0.224419
ARG308	TYR304	0.0928308
ARG57	LYS53	0.0955028
ARG57	PHE58	0.0829235
ARG59	GLN56	0.201358
ARG59	GLN60	0.0833879
ASN105	CYS108	0.156954
ASN105	SER109	0.231396
ASN220	ALA221	0.0300701
ASN220	CYS219	0.0370484
ASN220	SER216	0.0581728
ASN275	ASN271	0.204645
ASN277	ARG57	0.102606
ASN296	SER258	0.104962
ASN44	PHE78	0.0142167
ASN44	VAL74	0.0922792
ASN84	ILE83	0.0146375
ASP102	ALA181	0.115262
ASP102	ARG238	0.153707
ASP102	ASN105	0.191245
ASP102	CYS108	0.139485
ASP102	GLN103	0.410694
ASP102	GLN239	0.0201097
ASP102	GLU97	0.0591096
ASP102	ILE135	0.0668655
ASP102	ILE99	0.138155
ASP102	LEU107	0.549761
ASP102	LYS61	0.0338031
ASP102	PHE101	0.233277
ASP102	SER104	0.121506
ASP102	SER109	0.0366195
ASP102	SER144	0.073645
ASP102	THR285	0.332707
ASP102	TRP98	0.0770691
ASP102	VAL106	0.268967
ASP176	ASN105	0.052599
ASP176	ILE166	0.020408
ASP176	ILE171	0.0467214
ASP176	LYS178	0.562243
ASP176	TYR177	0.100816
ASP192	ASP195	0.0666516
ASP192	GLU191	0.0714496
ASP192	HSD278	0.0828871
ASP192	ILE193	0.0780421
ASP192	LYS194	0.100909
ASP198	ARG175	0.115074
ASP198	ASN189	0.0813986
ASP198	GLU197	0.0278789
ASP198	LEU169	0.010437
ASP300	ASN296	0.0992437
ASP300	ASP77	0.165701
ASP300	CYS259	0.0119257
ASP300	ILE254	0.143423
ASP300	ILE305	0.0398548
ASP300	LEU307	0.0200441
ASP300	LEU315	0.080359
ASP300	LEU73	0.0172349
ASP300	PRO301	0.140272
ASP300	SER258	0.232674
ASP300	SER263	0.0070587
ASP300	TRP262	0.0886136
ASP300	TRP302	0.218944
ASP300	VAL303	0.304325
ASP77	ASN44	0.255594
ASP77	CYS322	0.0113474
ASP77	GLN297	0.3325
ASP77	GLU284	0.0230114
ASP77	GLY40	0.0754402
ASP77	HSD81	0.461675
ASP77	ILE131	0.0068519
ASP77	LEU315	0.0459592
ASP77	LYS153	0.00415764
ASP77	PHE205	0.00826395
ASP77	PHE79	0.0455027
ASP77	THR294	0.0445253
ASP77	TRP295	0.0555182
ASP95	ALA93	0.0229666
ASP95	SER94	0.0783776
CYS108	ILE110	0.0147401
CYS108	SER104	0.105796
CYS108	SER109	0.198133
CYS108	TRP98	0.077151
CYS108	VAL91	0.00778533
CYS114	GLY80	0.0483596
CYS114	ILE113	0.0311112
CYS114	MET115	0.0344308
CYS114	PHE117	0.0176408
CYS114	SER118	0.26148
CYS121	PRO122	0.064273
CYS160	LEU161	0.0238861
CYS160	VAL159	0.0281749
CYS219	LEU218	0.0458453
CYS219	THR223	0.104875
CYS219	VAL215	0.0150905
CYS256	CYS259	0.0269407
CYS256	ILE260	0.0133032
CYS256	LEU252	0.0473659
CYS256	MET255	0.0679298
CYS256	VAL257	0.0740922
CYS259	ILE260	0.0417211
CYS259	SER263	0.0616234
CYS283	LEU287	0.314272
CYS283	THR282	0.151926
CYS283	THR286	0.322034
CYS283	TRP185	0.0192559
CYS322	ALA319	0.270991
CYS322	CYS323	0.205998
CYS322	GLN321	0.0674359
CYS322	LEU318	0.183337
CYS323	GLN321	0.0320026
CYS323	LYS317	0.108796
CYS323	SER320	0.0589161
GLN236	GLN235	0.0965836
GLN236	SER234	0.0491981
GLN250	ILE249	0.0432149
GLN250	MET247	0.0904389
GLN250	VAL303	0.16998
GLN297	ALA293	0.0181912
GLN297	ASN296	0.0979788
GLN321	LYS317	0.164138
GLN321	SER320	0.0324361
GLN56	GLN60	0.00575928
GLN56	MET52	0.0456358
GLU132	ASN275	0.00462909
GLU132	CYS256	0.00207144
GLU132	GLU246	0.0085616
GLU132	GLY240	0.0188794
GLU132	GLY273	0.00834766
GLU132	GLY40	0.0137581
GLU132	HSD143	0.0626869
GLU132	HSD151	0.00455479
GLU132	HSD243	0.0134659
GLU132	HSD81	0.0364301
GLU132	ILE131	0.00363749
GLU132	ILE135	0.0195368
GLU132	ILE141	0.0182811
GLU132	ILE147	0.00193304
GLU132	LEU120	0.000953219
GLU132	LEU210	0.00098895
GLU132	LEU217	0.000967984
GLU132	LEU266	0.00278533
GLU132	LYS139	0.00389047
GLU132	LYS146	0.00216355
GLU132	LYS150	0.00382817
GLU132	LYS153	0.00141476
GLU132	LYS231	0.0106833
GLU132	LYS61	0.00282735
GLU132	MET154	0.00159398
GLU132	PHE142	0.01222
GLU132	PHE36	0.0291765
GLU132	PRO122	0.00234692
GLU132	SER144	0.00805572
GLU132	SER149	0.00202195
GLU132	SER206	0.000913994
GLU132	SER29	0.0171916
GLU132	SER65	0.0716505
GLU132	THR148	0.00126066
GLU132	THR294	0.00350686
GLU132	TYR55	0.00146767
GLU132	VAL106	0.00258281
GLU132	VAL159	0.000880287
GLU132	VAL267	0.000635003
GLU132	VAL30	0.00248231
GLU191	ALA181	0.0485039
GLU191	ARG183	0.0889296
GLU191	ASN189	0.0209304
GLU191	ASP176	0.0844162
GLU191	ILE179	0.0940606
GLU191	LYS178	0.0295933
GLU197	ARG175	0.0690164
GLU197	TRP196	0.124427
GLU246	ARG308	0.126219
GLU246	GLN250	0.0816618
GLU246	HSD243	0.0270152
GLU246	LEU315	0.0382588
GLU246	LEU73	0.0149139
GLU246	LYS309	0.334268
GLU246	MET247	0.0134426
GLU246	VAL230	0.119045
GLU281	ASN271	0.111074
GLU281	GLU284	0.155124
GLU281	HSD278	0.238666
GLU281	LEU280	0.0717567
GLU281	THR282	0.0582318
GLU281	THR285	0.379755
GLU284	CYS283	0.364535
GLU284	THR282	0.247116
GLU284	THR286	0.351581
GLU97	ARG100	0.704302
GLU97	ASP95	0.129557
GLY119	LEU120	0.0880139
GLY126	SER127	0.0291176
GLY136	VAL137	0.0275068
GLY173	GLY136	0.0013704
GLY173	ILE171	0.050602
GLY173	PRO170	0.0249563
GLY173	TRP196	0.0633279
GLY214	LEU213	0.0357181
GLY240	ARG241	0.103011
GLY240	ASP198	0.00706542
GLY240	GLN239	0.0166764
GLY240	HSD244	0.0458106
GLY240	SER242	0.0872764
GLY240	SER279	0.0609074
GLY273	ARG199	0.279557
GLY273	ILE272	0.0451096
GLY273	ILE274	0.24185
GLY273	LEU266	0.00397325
GLY276	ALA181	0.0221188
GLY276	ALA270	0.00727092
GLY276	ARG199	0.0609376
GLY276	ARG238	0.117627
GLY276	ASN275	0.3504
GLY276	ASN277	0.135861
GLY276	ASP192	0.159042
GLY276	ASP198	0.0152411
GLY276	CYS283	0.0419944
GLY276	CYS322	0.0249017
GLY276	GLU191	0.0385506
GLY276	GLU281	0.225798
GLY276	GLY273	0.0885193
GLY276	ILE193	0.0404602
GLY276	ILE272	0.165272
GLY276	LEU227	0.150245
GLY276	LEU306	0.0195294
GLY276	LYS153	0.0056066
GLY276	MET292	0.0298767
GLY276	PHE205	0.0129961
GLY276	THR184	0.0220415
GLY276	THR190	0.060133
GLY276	VAL230	0.265329
GLY40	VAL39	0.0897116
GLY72	THR76	0.0419133
GLY85	ALA86	0.0464495
GLY85	ASN84	0.0408794
HSD143	GLY136	0.00732212
HSD151	VAL152	0.0359224
HSD174	ARG175	0.0132456
HSD174	GLY173	0.154615
HSD174	ILE171	0.114254
HSD174	LEU172	0.0643591
HSD237	GLN236	0.0984152
HSD244	LEU227	0.0548235
HSD278	ASN275	0.173037
HSD278	ASN277	0.160453
HSD278	ILE272	0.0653092
ILE110	PHE111	0.0594972
ILE113	GLY112	0.0316963
ILE131	ALA130	0.0402084
ILE141	PHE142	0.0748137
ILE141	PRO140	0.0404401
ILE141	THR145	0.111829
ILE147	THR148	0.00666975
ILE166	ALA167	0.0314314
ILE166	TYR188	0.0389259
ILE166	TYR201	0.036349
ILE171	ILE166	0.0335503
ILE171	LEU172	0.0800354
ILE171	PHE165	0.0195655
ILE171	PRO170	0.0201719
ILE179	ASP176	0.05068
ILE179	GLN180	0.0609996
ILE193	LYS194	0.0801682
ILE222	ALA221	0.0444856
ILE222	LEU218	0.0114271
ILE225	GLY224	0.0818746
ILE260	CYS261	0.0259136
ILE274	ASN271	0.0398559
ILE298	LEU299	0.124942
ILE298	SER45	0.0206904
ILE48	ALA47	0.0338264
ILE50	ALA49	0.086139
ILE50	LEU51	0.032756
ILE83	ILE87	0.0196319
ILE83	LEU82	0.0277907
ILE87	ALA86	0.0425076
LEU107	CYS108	0.145039
LEU107	PHE101	0.271857
LEU107	PHE111	0.0310481
LEU107	VAL106	0.457599
LEU107	VAL91	0.0153791
LEU120	CYS121	0.0407167
LEU120	VAL116	0.0198484
LEU123	SER127	0.0127692
LEU125	GLY126	0.0300818
LEU125	LEU124	0.0381069
LEU156	CYS160	0.103859
LEU161	PHE162	0.0484452
LEU168	ALA167	0.0424498
LEU168	VAL164	0.0117726
LEU169	LEU168	0.0331314
LEU169	PHE165	0.0322224
LEU172	LEU168	0.031086
LEU202	LEU203	0.0234826
LEU202	SER206	0.0160407
LEU202	TYR201	0.0226782
LEU204	LEU208	0.017889
LEU204	LEU211	0.0199415
LEU208	GLY209	0.0624915
LEU208	PHE207	0.0423392
LEU210	GLY209	0.0240137
LEU210	LEU211	0.0307568
LEU211	ALA212	0.0325715
LEU211	GLY214	0.0109992
LEU213	ALA212	0.0428835
LEU217	LEU213	0.0145164
LEU218	LEU217	0.0462772
LEU227	LEU228	0.174125
LEU227	THR226	0.0965209
LEU228	ILE225	0.0182741
LEU251	LEU252	0.0440335
LEU252	ALA253	0.0342257
LEU266	ALA270	0.00675222
LEU266	LEU202	0.0140461
LEU266	LEU210	0.0160717
LEU266	VAL267	0.0560259
LEU287	PHE288	0.392578
LEU290	THR294	0.245364
LEU306	PRO301	0.0593826
LEU315	ILE50	0.0371083
LEU315	TYR316	0.0162439
LEU315	VAL311	0.103966
LEU318	CYS323	0.0593629
LEU42	ILE41	0.0805466
LEU46	SER45	0.0490739
LEU67	SER71	0.0429829
LEU68	LEU67	0.0490984
LEU69	ALA70	0.029589
LEU69	LEU68	0.0579391
LEU73	GLY72	0.0280351
LEU73	VAL74	0.0314511
LEU82	PHE78	0.00322112
LYS139	PRO140	0.0378873
LYS146	HSD143	0.00603643
LYS146	HSD151	0.00550362
LYS146	ILE147	0.172127
LYS146	SER65	0.00238253
LYS146	THR145	0.0397444
LYS150	HSD151	0.0343615
LYS150	THR148	0.00823759
LYS153	LYS150	0.0194531
LYS153	MET154	0.0072343
LYS153	SER149	0.0631159
LYS153	SER157	0.0623833
LYS153	VAL152	0.0104707
LYS194	ASP195	0.50719
LYS231	ARG133	0.0521746
LYS231	ARG238	0.0978744
LYS231	ARG241	0.179765
LYS231	ASN44	0.0533536
LYS231	ASP102	0.0796772
LYS231	ASP192	0.0691357
LYS231	ASP300	0.0526728
LYS231	CYS283	0.0217849
LYS231	GLN235	0.0587858
LYS231	GLN236	0.0866352
LYS231	GLN239	0.026012
LYS231	GLN250	0.088972
LYS231	GLN297	0.0865937
LYS231	GLU246	0.0809701
LYS231	GLU281	0.075396
LYS231	GLY240	0.0215849
LYS231	GLY276	0.143224
LYS231	HSD174	0.0237639
LYS231	HSD237	0.139523
LYS231	HSD244	0.0293771
LYS231	ILE274	0.0353799
LYS231	LEU125	0.0103508
LYS231	LEU228	0.132093
LYS231	LEU245	0.0374985
LYS231	LEU280	0.0300298
LYS231	LEU306	0.0225142
LYS231	LEU307	0.0183822
LYS231	LEU82	0.00680563
LYS231	LYS146	0.014289
LYS231	LYS233	0.140833
LYS231	LYS309	0.0553407
LYS231	LYS53	0.0190633
LYS231	MET129	0.00784332
LYS231	PHE232	0.192819
LYS231	PHE79	0.0613556
LYS231	PRO301	0.0884947
LYS231	SER118	0.0106706
LYS231	SER234	0.113139
LYS231	SER33	0.0487549
LYS231	TYR304	0.0335327
LYS231	VAL230	0.2723
LYS231	VAL303	0.0552625
LYS233	ARG229	0.16422
LYS309	ALA310	0.124685
LYS309	ARG133	0.0861911
LYS309	ARG199	0.00851976
LYS309	ARG291	0.0669427
LYS309	ARG308	0.0790232
LYS309	ARG57	0.0405225
LYS309	CYS114	0.0107395
LYS309	GLY80	0.00727343
LYS309	HSD174	0.00582528
LYS309	HSD237	0.0401318
LYS309	ILE147	0.00715147
LYS309	ILE298	0.0237785
LYS309	ILE305	0.0350918
LYS309	LEU204	0.0064219
LYS309	LEU307	0.0161182
LYS309	LEU312	0.009333
LYS309	LYS150	0.0138071
LYS309	LYS313	0.0455126
LYS309	LYS53	0.0359771
LYS309	LYS61	0.0204939
LYS309	MET52	0.0113742
LYS309	SER242	0.311131
LYS309	SER65	0.00360855
LYS309	SER71	0.010391
LYS309	THR138	0.00746144
LYS309	THR76	0.0125096
LYS309	TRP302	0.0222609
LYS317	ASN314	0.0235447
LYS53	GLN56	0.0610779
LYS53	TYR55	0.0441984
LYS63	ALA253	0.00171413
LYS63	ALA310	0.00906802
LYS63	ALA54	0.00580119
LYS63	ALA64	0.007832
LYS63	ARG57	0.00601893
LYS63	ASN220	0.00410407
LYS63	CYS256	0.00185138
LYS63	GLU132	0.0414665
LYS63	GLY85	0.00142657
LYS63	ILE141	0.00597683
LYS63	ILE50	0.00407354
LYS63	LEU203	0.000815812
LYS63	LEU208	0.00104938
LYS63	LEU68	0.00274635
LYS63	LYS309	0.00246796
LYS63	MET155	0.000863353
LYS63	MET255	0.0022363
LYS63	MET37	0.00156832
LYS63	PHE58	0.0131514
LYS63	SER144	0.027189
LYS63	SER216	0.000605667
LYS63	SER258	0.00212242
LYS63	SER43	0.00845261
LYS63	THR138	0.00345234
LYS63	THR285	0.00927159
LYS63	TYR92	0.0164427
LYS63	VAL152	0.000958494
LYS63	VAL248	0.00209322
LYS63	VAL34	0.00196926
LYS63	VAL89	0.00228838
LYS96	SER182	0.150711
MET129	ALA130	0.020269
MET129	LEU69	0.0167366
MET129	VAL128	0.0170749
MET154	MET155	0.0174032
MET154	TYR316	0.00169672
MET247	VAL248	0.046812
MET255	ILE254	0.0628195
MET255	LEU251	0.0670682
MET37	ILE41	0.0295748
MET37	LEU46	0.0017538
MET37	PHE36	0.0633397
MET37	THR38	0.0376051
MET52	LEU51	0.0270752
PHE101	GLN103	0.12409
PHE101	TRP98	0.205316
PHE111	GLY112	0.0155307
PHE111	ILE87	0.0177587
PHE111	MET115	0.0110012
PHE117	GLY119	0.0194646
PHE142	MET37	0.00286552
PHE162	ALA163	0.0372159
PHE165	VAL164	0.0140288
PHE187	CYS186	0.0438386
PHE187	TYR188	0.0405844
PHE205	LEU204	0.0803582
PHE232	ASN84	0.032899
PHE36	ALA49	0.0529236
PHE36	ASN44	0.137568
PHE36	ASP77	0.172165
PHE36	GLY40	0.0791252
PHE36	ILE298	0.297178
PHE36	ILE35	0.0309299
PHE36	LYS231	0.148839
PHE36	SER29	0.0982592
PHE36	THR38	0.0598037
PHE36	TYR92	0.255866
PHE58	ALA54	0.06045
PHE66	LEU67	0.0410653
PHE66	LYS63	0.00718427
PHE90	SER94	0.0553673
PRO170	LEU169	0.0316757
PRO264	PHE265	0.0200397
PRO264	THR268	0.0765381
PRO301	ALA47	0.0137588
PRO301	TRP302	0.199275
SER104	GLN103	0.182148
SER104	PHE101	0.0297469
SER109	ILE110	0.0184887
SER109	TYR177	0.127556
SER118	GLY119	0.0360254
SER118	PHE117	0.0154928
SER127	VAL128	0.0203754
SER157	GLY158	0.0309017
SER157	LEU156	0.0617037
SER206	PHE207	0.0266018
SER216	VAL215	0.026169
SER234	GLN235	0.204091
SER234	LYS233	0.164357
SER234	PHE232	0.0979053
SER242	LEU245	0.162364
SER258	VAL257	0.0256375
SER263	PRO264	0.0184065
SER263	TRP262	0.0529527
SER279	ASP192	0.0413286
SER279	GLU281	0.208353
SER279	GLY276	0.0639485
SER279	HSD278	0.221197
SER279	LEU280	0.160669
SER279	THR190	0.0228301
SER29	ARG291	0.271922
SER29	ASP77	0.124794
SER29	GLU246	0.0527117
SER29	LYS231	0.096238
SER29	PHE31	0.117011
SER29	PHE32	0.2566
SER29	SER279	0.0394777
SER29	SER33	0.313409
SER29	VAL30	0.106888
SER33	PHE32	0.20898
SER43	LEU42	0.0252516
SER43	VAL39	0.276977
SER65	GLY173	0.00167939
SER65	LEU69	0.00256937
SER71	ALA70	0.0277745
SER71	GLY72	0.0315957
SER94	ALA93	0.0263163
THR138	CYS134	0.0536971
THR138	LYS139	0.0720804
THR138	VAL137	0.0316523
THR148	SER149	0.0364449
THR184	LYS96	0.0141208
THR184	SER182	0.0750829
THR184	TRP185	0.0332521
THR190	GLN180	0.137725
THR190	GLU191	0.175689
THR223	GLY224	0.0307012
THR223	ILE222	0.013594
THR226	ILE222	0.0485746
THR226	ILE225	0.0613442
THR268	MET269	0.0414006
THR285	ALA289	0.319044
THR285	GLU284	0.368142
THR285	LEU287	0.391124
THR285	THR286	0.54038
THR286	ALA289	0.294986
THR286	CYS134	0.0487547
THR294	ALA293	0.0600107
THR294	ASN296	0.00561553
THR294	VAL30	0.131317
THR38	LEU42	0.0491916
THR76	CYS114	0.0325117
THR76	CYS121	0.0334426
THR76	ILE75	0.0404913
TRP185	CYS186	0.0238027
TRP196	PHE200	0.0214633
TRP295	ILE298	0.088919
TRP302	SER43	0.222099
TRP98	ARG100	0.0244103
TRP98	GLU97	0.0768557
TYR201	PHE200	0.0327799
TYR304	ILE305	0.0638219
TYR316	ALA319	0.0143043
TYR316	SER320	0.261809
TYR55	ARG59	0.0704427
TYR92	ARG133	0.118001
TYR92	ARG291	0.37439
TYR92	LYS96	0.0281125
TYR92	PHE187	0.0141601
TYR92	PHE90	0.029797
TYR92	SER104	0.0281006
TYR92	SER29	0.292243
TYR92	THR184	0.219707
TYR92	VAL89	0.0481539
VAL106	ASN105	0.0600619
VAL159	GLY158	0.0728331
VAL164	ALA163	0.0425777
VAL215	GLY214	0.049704
VAL230	ARG229	0.154307
VAL230	LEU227	0.234894
VAL230	LYS233	0.290085
VAL230	PHE232	0.380126
VAL230	SER157	0.0469868
VAL230	SER234	0.21422
VAL230	THR226	0.150337
VAL248	ILE249	0.0547841
VAL257	CYS261	0.014255
VAL267	PRO264	0.0151065
VAL267	THR268	0.0308054
VAL30	MET292	0.00982502
VAL30	PHE31	0.407948
VAL30	SER33	0.06165
VAL30	TRP295	0.00785742
VAL30	VAL34	0.16252
VAL303	ARG308	0.201764
VAL311	LEU312	0.0754594
VAL34	ILE35	0.0353221
VAL74	ILE75	0.0471509
VAL89	ALA88	0.0603109
VAL89	GLY85	0.0226364
VAL89	PHE90	0.0397369
SER62	ALA64	0.0425417
SER62	ARG59	0.0762948
SER62	GLN56	0.0140484
SER62	GLU132	0.0327421
SER62	LYS63	0.0595161
SER62	PHE66	0.0107885
