## Supplementary Data 15 for "Allosteric pathways govern Gα protein coupling selectivity at promiscuous GPCRs"

### Sheet: Data S15_rs_FPR_G13
source	target	weight
ALA181	ARG183	0.122084
ALA181	ILE179	0.0329914
ALA181	SER182	0.130527
ALA212	LEU123	0.0224586
ALA270	MET269	0.0347195
ALA289	LEU290	0.0453673
ALA289	PHE265	0.0213548
ALA289	PHE288	0.0327983
ALA310	ASN314	0.0713507
ALA310	LYS313	0.0105062
ALA310	VAL311	0.0448232
ALA319	ASP102	0.139363
ALA319	CYS323	0.129213
ALA319	LEU318	0.185847
ALA319	LYS317	0.0383449
ALA47	LEU46	0.0208981
ALA49	ILE48	0.0485426
ARG100	ASP95	0.625364
ARG100	ILE99	0.141017
ARG133	ALA88	0.0475462
ARG133	ARG229	0.0408796
ARG133	ASN220	0.154029
ARG133	ASN277	0.0532147
ARG133	ASP102	0.0733547
ARG133	ASP198	0.0377052
ARG133	ASP300	1.09407
ARG133	GLN250	0.042142
ARG133	GLN297	0.0680454
ARG133	GLU197	0.0314254
ARG133	GLU97	0.0284954
ARG133	GLY240	0.0609733
ARG133	GLY273	0.093658
ARG133	GLY276	0.113844
ARG133	HSD243	0.0123614
ARG133	HSD81	0.124303
ARG133	ILE83	0.0383808
ARG133	ILE99	0.130085
ARG133	LEU107	0.0322349
ARG133	LEU123	0.0572889
ARG133	LEU156	0.0236766
ARG133	LEU251	0.127789
ARG133	LEU266	0.196169
ARG133	LEU290	0.0245406
ARG133	LEU299	0.0464934
ARG133	LEU306	0.0855515
ARG133	LYS146	0.261615
ARG133	MET129	0.160116
ARG133	MET292	0.0736805
ARG133	PHE187	0.0587282
ARG133	PHE31	0.0771205
ARG133	SER279	0.0560959
ARG133	SER43	0.0338917
ARG133	THR223	0.00778657
ARG133	TRP295	0.120645
ARG133	TYR304	0.192801
ARG175	ASP195	0.30457
ARG199	ILE193	0.0294268
ARG199	ILE274	0.212481
ARG238	ARG241	0.0714022
ARG238	GLN236	0.10799
ARG238	HSD237	0.0602302
ARG241	HSD244	0.193096
ARG241	LEU107	0.0647624
ARG241	LEU202	0.0167326
ARG241	SER242	0.0213757
ARG291	CYS322	0.0584015
ARG291	THR184	0.109435
ARG308	TYR304	0.0203391
ARG57	LYS53	0.111201
ARG57	PHE58	0.0835943
ARG59	GLN56	0.189785
ARG59	GLN60	0.135543
ASN105	CYS108	0.166826
ASN105	SER109	0.305282
ASN220	ALA221	0.0171408
ASN220	CYS219	0.00735804
ASN220	SER216	0.00358747
ASN275	ASN271	0.062879
ASN277	ARG57	0.00878434
ASN296	SER258	0.0400331
ASN44	PHE78	0.030213
ASN44	VAL74	0.0701658
ASN84	ILE83	0.00902733
ASP102	ALA181	0.123626
ASP102	ARG238	0.142485
ASP102	ASN105	0.0951407
ASP102	CYS108	0.0604268
ASP102	GLN103	0.233883
ASP102	GLN239	0.212442
ASP102	GLU97	0.12089
ASP102	ILE135	0.0133567
ASP102	ILE99	0.221725
ASP102	LEU107	0.545636
ASP102	LYS61	0.0696275
ASP102	PHE101	0.195694
ASP102	SER104	0.18942
ASP102	SER109	0.0383406
ASP102	SER144	0.0147806
ASP102	THR285	0.00874522
ASP102	TRP98	0.101401
ASP102	VAL106	0.534201
ASP176	ASN105	0.0520545
ASP176	ILE166	0.0558572
ASP176	ILE171	0.0652557
ASP176	LYS178	0.337877
ASP176	TYR177	0.05386
ASP192	ASP195	0.0944837
ASP192	GLU191	0.0828876
ASP192	HSD278	0.0729002
ASP192	ILE193	0.0891198
ASP192	LYS194	0.148266
ASP198	ARG175	0.17642
ASP198	ASN189	0.117524
ASP198	GLU197	0.174701
ASP198	LEU169	0.0120183
ASP300	ASN296	0.0356763
ASP300	ASP77	0.111453
ASP300	CYS259	0.0491968
ASP300	ILE254	0.151318
ASP300	ILE305	0.0433427
ASP300	LEU307	0.29251
ASP300	LEU315	0.0596989
ASP300	LEU73	0.141852
ASP300	PRO301	0.152254
ASP300	SER258	0.0989422
ASP300	SER263	0.129603
ASP300	TRP262	0.0611265
ASP300	TRP302	0.180698
ASP300	VAL303	0.165927
ASP77	ASN44	0.171551
ASP77	CYS322	0.122685
ASP77	GLN297	0.14122
ASP77	GLU284	0.0870258
ASP77	GLY40	0.0928942
ASP77	HSD81	0.255071
ASP77	ILE131	0.0172862
ASP77	LEU315	0.157788
ASP77	LYS153	0.129954
ASP77	PHE205	0.0532502
ASP77	PHE79	0.0768493
ASP77	THR294	0.267155
ASP77	TRP295	0.210249
ASP95	ALA93	0.0227642
ASP95	SER94	0.102819
CYS108	ILE110	0.00713331
CYS108	SER104	0.11159
CYS108	SER109	0.131019
CYS108	TRP98	0.0905586
CYS108	VAL91	0.00724936
CYS114	GLY80	0.0415154
CYS114	ILE113	0.0293627
CYS114	MET115	0.053366
CYS114	PHE117	0.00418471
CYS114	SER118	0.0580638
CYS121	PRO122	0.0356311
CYS160	LEU161	0.0319816
CYS160	VAL159	0.0302399
CYS219	LEU218	0.0437262
CYS219	THR223	0.0627818
CYS219	VAL215	0.0106877
CYS256	CYS259	0.0081978
CYS256	ILE260	0.0146092
CYS256	LEU252	0.0560389
CYS256	MET255	0.0376098
CYS256	VAL257	0.0495406
CYS259	ILE260	0.0469981
CYS259	SER263	0.0640869
CYS283	LEU287	0.219581
CYS283	THR282	0.261641
CYS283	THR286	0.112694
CYS283	TRP185	0.016038
CYS322	ALA319	0.198602
CYS322	CYS323	0.200659
CYS322	GLN321	0.180696
CYS322	LEU318	0.179375
CYS323	GLN321	0.141349
CYS323	LYS317	0.0976241
CYS323	SER320	0.089029
GLN236	GLN235	0.0680866
GLN236	SER234	0.204007
GLN250	ILE249	0.00711297
GLN250	MET247	0.101916
GLN250	VAL303	0.118103
GLN297	ALA293	0.0933619
GLN297	ASN296	0.21838
GLN321	LYS317	0.151749
GLN321	SER320	0.117883
GLN56	GLN60	0.0216226
GLN56	MET52	0.0105722
GLU132	ASN275	0.0388041
GLU132	CYS256	0.00567365
GLU132	GLU246	0.0794269
GLU132	GLY240	0.135701
GLU132	GLY273	0.220733
GLU132	GLY40	0.0201458
GLU132	HSD143	0.131715
GLU132	HSD151	0.116816
GLU132	HSD243	0.0473239
GLU132	HSD81	0.0473035
GLU132	ILE131	0.00338168
GLU132	ILE135	0.0478874
GLU132	ILE141	0.0229274
GLU132	ILE147	0.279222
GLU132	LEU120	0.0278319
GLU132	LEU210	0.0132864
GLU132	LEU217	0.020968
GLU132	LEU266	0.0562057
GLU132	LYS139	0.0269961
GLU132	LYS146	0.657239
GLU132	LYS150	0.104005
GLU132	LYS153	0.167959
GLU132	LYS231	0.163934
GLU132	LYS61	0.0206248
GLU132	MET154	0.17767
GLU132	PHE142	0.0948905
GLU132	PHE36	0.0235276
GLU132	PRO122	0.0208343
GLU132	SER144	0.0735819
GLU132	SER149	0.0238449
GLU132	SER206	0.00715273
GLU132	SER29	0.147446
GLU132	SER65	0.229859
GLU132	THR148	0.0664772
GLU132	THR294	0.0779965
GLU132	TYR55	0.0124425
GLU132	VAL106	0.0360838
GLU132	VAL159	0.00358847
GLU132	VAL267	0.0138666
GLU132	VAL30	0.12498
GLU191	ALA181	0.0709023
GLU191	ARG183	0.107293
GLU191	ASN189	0.0760731
GLU191	ASP176	0.152075
GLU191	ILE179	0.212367
GLU191	LYS178	0.104262
GLU197	ARG175	0.130274
GLU197	TRP196	0.072994
GLU246	ARG308	0.26506
GLU246	GLN250	0.0859504
GLU246	HSD243	0.0616824
GLU246	LEU315	0.0595548
GLU246	LEU73	0.0537797
GLU246	LYS309	0.275281
GLU246	MET247	0.0479526
GLU246	VAL230	0.0459923
GLU281	ASN271	0.0742357
GLU281	GLU284	0.0379342
GLU281	HSD278	0.0146771
GLU281	LEU280	0.0176168
GLU281	THR282	0.0364315
GLU281	THR285	0.00930231
GLU284	CYS283	0.324956
GLU284	THR282	0.331271
GLU284	THR286	0.0379251
GLU97	ARG100	0.783955
GLU97	ASP95	0.240381
GLY119	LEU120	0.0903025
GLY126	SER127	0.0198623
GLY136	VAL137	0.0258874
GLY173	GLY136	0.0523814
GLY173	ILE171	0.361595
GLY173	PRO170	0.326711
GLY173	TRP196	0.0509902
GLY214	LEU213	0.0390026
GLY240	ARG241	0.48916
GLY240	ASP198	0.0935568
GLY240	GLN239	0.198003
GLY240	HSD244	0.298088
GLY240	SER242	0.0521584
GLY240	SER279	0.0739073
GLY273	ARG199	0.295097
GLY273	ILE272	0.119797
GLY273	ILE274	0.385161
GLY273	LEU266	0.0990118
GLY276	ALA181	0.159611
GLY276	ALA270	0.0179211
GLY276	ARG199	0.172163
GLY276	ARG238	0.0945487
GLY276	ASN275	0.252591
GLY276	ASN277	0.127455
GLY276	ASP192	0.108425
GLY276	ASP198	0.0593695
GLY276	CYS283	0.117613
GLY276	CYS322	0.117068
GLY276	GLU191	0.0934032
GLY276	GLU281	0.0428586
GLY276	GLY273	0.181187
GLY276	ILE193	0.121643
GLY276	ILE272	0.145564
GLY276	LEU227	0.0538351
GLY276	LEU306	0.0832992
GLY276	LYS153	0.171906
GLY276	MET292	0.100731
GLY276	PHE205	0.0406023
GLY276	THR184	0.0676316
GLY276	THR190	0.0673986
GLY276	VAL230	0.0656563
GLY40	VAL39	0.0503142
GLY72	THR76	0.0350675
GLY85	ALA86	0.0315814
GLY85	ASN84	0.0309746
HSD143	GLY136	0.038817
HSD151	VAL152	0.151081
HSD174	ARG175	0.0266012
HSD174	GLY173	0.358247
HSD174	ILE171	0.26868
HSD174	LEU172	0.0382915
HSD237	GLN236	0.168421
HSD244	LEU227	0.0560992
HSD278	ASN275	0.0146167
HSD278	ASN277	0.108857
HSD278	ILE272	0.0801868
ILE110	PHE111	0.0417092
ILE113	GLY112	0.0326413
ILE131	ALA130	0.0514923
ILE141	PHE142	0.0685482
ILE141	PRO140	0.075502
ILE141	THR145	0.136726
ILE147	THR148	0.198543
ILE166	ALA167	0.0303641
ILE166	TYR188	0.0550686
ILE166	TYR201	0.0351373
ILE171	ILE166	0.0566123
ILE171	LEU172	0.0558816
ILE171	PHE165	0.0282468
ILE171	PRO170	0.279462
ILE179	ASP176	0.199131
ILE179	GLN180	0.131438
ILE193	LYS194	0.0454023
ILE222	ALA221	0.0444701
ILE222	LEU218	0.01227
ILE225	GLY224	0.0582583
ILE260	CYS261	0.0593591
ILE274	ASN271	0.0434323
ILE298	LEU299	0.106043
ILE298	SER45	0.0122446
ILE48	ALA47	0.0395659
ILE50	ALA49	0.0685763
ILE50	LEU51	0.0229362
ILE83	ILE87	0.0274945
ILE83	LEU82	0.0259625
ILE87	ALA86	0.0485684
LEU107	CYS108	0.109198
LEU107	PHE101	0.167851
LEU107	PHE111	0.0379194
LEU107	VAL106	0.540647
LEU107	VAL91	0.026863
LEU120	CYS121	0.0573024
LEU120	VAL116	0.0258306
LEU123	SER127	0.0543687
LEU125	GLY126	0.0275024
LEU125	LEU124	0.0192037
LEU156	CYS160	0.0669593
LEU161	PHE162	0.0490977
LEU168	ALA167	0.0424894
LEU168	VAL164	0.0107665
LEU169	LEU168	0.0353551
LEU169	PHE165	0.0392442
LEU172	LEU168	0.0307942
LEU202	LEU203	0.0423017
LEU202	SER206	0.0677047
LEU202	TYR201	0.039213
LEU204	LEU208	0.0244759
LEU204	LEU211	0.00807286
LEU208	GLY209	0.039771
LEU208	PHE207	0.044921
LEU210	GLY209	0.0433341
LEU210	LEU211	0.0176633
LEU211	ALA212	0.0339492
LEU211	GLY214	0.00819042
LEU213	ALA212	0.0474678
LEU217	LEU213	0.0325055
LEU218	LEU217	0.0379456
LEU227	LEU228	0.158403
LEU227	THR226	0.0433292
LEU228	ILE225	0.0383827
LEU251	LEU252	0.0657415
LEU252	ALA253	0.0684972
LEU266	ALA270	0.0377353
LEU266	LEU202	0.0722053
LEU266	LEU210	0.139553
LEU266	VAL267	0.193711
LEU287	PHE288	0.129398
LEU290	THR294	0.0901171
LEU306	PRO301	0.0892184
LEU315	ILE50	0.0512161
LEU315	TYR316	0.12988
LEU315	VAL311	0.0725877
LEU318	CYS323	0.0825675
LEU42	ILE41	0.0454882
LEU46	SER45	0.0600592
LEU67	SER71	0.0334047
LEU68	LEU67	0.0161928
LEU69	ALA70	0.0499335
LEU69	LEU68	0.0520071
LEU73	GLY72	0.00963381
LEU73	VAL74	0.0845382
LEU82	PHE78	0.0514112
LYS139	PRO140	0.0522751
LYS146	HSD143	0.13703
LYS146	HSD151	0.218775
LYS146	ILE147	0.358802
LYS146	SER65	0.0608214
LYS146	THR145	0.198412
LYS150	HSD151	0.2575
LYS150	THR148	0.137242
LYS153	LYS150	0.242624
LYS153	MET154	0.438389
LYS153	SER149	0.0543816
LYS153	SER157	0.020731
LYS153	VAL152	0.16587
LYS194	ASP195	0.456823
LYS231	ARG133	0.0904458
LYS231	ARG238	0.0992585
LYS231	ARG241	0.218111
LYS231	ASN44	0.0100544
LYS231	ASP102	0.156325
LYS231	ASP192	0.0432943
LYS231	ASP300	0.106815
LYS231	CYS283	0.0289877
LYS231	GLN235	0.0356039
LYS231	GLN236	0.0627788
LYS231	GLN239	0.230397
LYS231	GLN250	0.0210399
LYS231	GLN297	0.082283
LYS231	GLU246	0.0339642
LYS231	GLU281	0.0209463
LYS231	GLY240	0.302622
LYS231	GLY276	0.100235
LYS231	HSD174	0.0370293
LYS231	HSD237	0.0914292
LYS231	HSD244	0.206557
LYS231	ILE274	0.144716
LYS231	LEU125	0.00329097
LYS231	LEU228	0.0299176
LYS231	LEU245	0.0102132
LYS231	LEU280	0.00440082
LYS231	LEU306	0.038836
LYS231	LEU307	0.0426999
LYS231	LEU82	0.0108467
LYS231	LYS146	0.193229
LYS231	LYS233	0.0519323
LYS231	LYS309	0.0622081
LYS231	LYS53	0.0252778
LYS231	MET129	0.0207197
LYS231	PHE232	0.0660481
LYS231	PHE79	0.00566836
LYS231	PRO301	0.0183405
LYS231	SER118	0.00498944
LYS231	SER234	0.0388967
LYS231	SER33	0.0545343
LYS231	TYR304	0.0226023
LYS231	VAL230	0.0553119
LYS231	VAL303	0.0230131
LYS233	ARG229	0.0739992
LYS309	ALA310	0.0196994
LYS309	ARG133	0.191071
LYS309	ARG199	0.130391
LYS309	ARG291	0.11882
LYS309	ARG308	0.113818
LYS309	ARG57	0.0172478
LYS309	CYS114	0.0755012
LYS309	GLY80	0.0295685
LYS309	HSD174	0.282309
LYS309	HSD237	0.182916
LYS309	ILE147	0.267998
LYS309	ILE298	0.0529773
LYS309	ILE305	0.0278129
LYS309	LEU204	0.0117948
LYS309	LEU307	0.210078
LYS309	LEU312	0.0396439
LYS309	LYS150	0.185123
LYS309	LYS313	0.0620087
LYS309	LYS53	0.0301025
LYS309	LYS61	0.0638513
LYS309	MET52	0.00660875
LYS309	SER242	0.0240115
LYS309	SER65	0.160664
LYS309	SER71	0.00688155
LYS309	THR138	0.0400489
LYS309	THR76	0.0561956
LYS309	TRP302	0.151022
LYS317	ASN314	0.0557095
LYS53	GLN56	0.0840272
LYS53	TYR55	0.0210293
LYS63	ALA253	0.00334835
LYS63	ALA310	0.00137584
LYS63	ALA54	0.00153058
LYS63	ALA64	0.0215563
LYS63	ARG57	0.00599019
LYS63	ASN220	0.00214777
LYS63	CYS256	0.00182239
LYS63	GLU132	0.00791557
LYS63	GLY85	0.00127921
LYS63	ILE141	0.008269
LYS63	ILE50	0.00149265
LYS63	LEU203	0.00186111
LYS63	LEU208	0.00132044
LYS63	LEU68	0.00212311
LYS63	LYS309	0.00270412
LYS63	MET155	0.00461375
LYS63	MET255	0.00118671
LYS63	MET37	0.00490996
LYS63	PHE58	0.00275202
LYS63	SER144	0.0610671
LYS63	SER216	0.00229413
LYS63	SER258	0.00323874
LYS63	SER43	0.0019459
LYS63	THR138	0.00195299
LYS63	THR285	0.00113214
LYS63	TYR92	0.0152514
LYS63	VAL152	0.0085013
LYS63	VAL248	0.00111829
LYS63	VAL34	0.00105044
LYS63	VAL89	0.00090172
LYS96	SER182	0.179673
MET129	ALA130	0.0343939
MET129	LEU69	0.0149056
MET129	VAL128	0.0234407
MET154	MET155	0.0664228
MET154	TYR316	0.0436211
MET247	VAL248	0.0455196
MET255	ILE254	0.0209681
MET255	LEU251	0.019906
MET37	ILE41	0.100777
MET37	LEU46	0.0132998
MET37	PHE36	0.205783
MET37	THR38	0.00749679
MET52	LEU51	0.0394888
PHE101	GLN103	0.0697249
PHE101	TRP98	0.120905
PHE111	GLY112	0.0118467
PHE111	ILE87	0.0158753
PHE111	MET115	0.0208001
PHE117	GLY119	0.00372057
PHE142	MET37	0.0915711
PHE162	ALA163	0.0328676
PHE165	VAL164	0.0160946
PHE187	CYS186	0.062667
PHE187	TYR188	0.0731298
PHE205	LEU204	0.0493637
PHE232	ASN84	0.00878665
PHE36	ALA49	0.00267888
PHE36	ASN44	0.0427618
PHE36	ASP77	0.132901
PHE36	GLY40	0.124799
PHE36	ILE298	0.0435919
PHE36	ILE35	0.0223354
PHE36	LYS231	0.0426677
PHE36	SER29	0.157321
PHE36	THR38	0.0396929
PHE36	TYR92	0.0105381
PHE58	ALA54	0.00785647
PHE66	LEU67	0.0380613
PHE66	LYS63	0.00153875
PHE90	SER94	0.0709812
PRO170	LEU169	0.0526754
PRO264	PHE265	0.0429676
PRO264	THR268	0.167919
PRO301	ALA47	0.0143447
PRO301	TRP302	0.0679629
SER104	GLN103	0.115188
SER104	PHE101	0.0509744
SER109	ILE110	0.0133439
SER109	TYR177	0.0777103
SER118	GLY119	0.0137923
SER118	PHE117	0.0384602
SER127	VAL128	0.0318245
SER157	GLY158	0.026533
SER157	LEU156	0.0700501
SER206	PHE207	0.0237851
SER216	VAL215	0.0162307
SER234	GLN235	0.0809395
SER234	LYS233	0.237911
SER234	PHE232	0.0872519
SER242	LEU245	0.00838823
SER258	VAL257	0.0315172
SER263	PRO264	0.0342161
SER263	TRP262	0.00325125
SER279	ASP192	0.0708678
SER279	GLU281	0.0509703
SER279	GLY276	0.0933203
SER279	HSD278	0.0624662
SER279	LEU280	0.0947493
SER279	THR190	0.0295558
SER29	ARG291	0.117929
SER29	ASP77	0.289559
SER29	GLU246	0.0757954
SER29	LYS231	0.078511
SER29	PHE31	0.194139
SER29	PHE32	0.298536
SER29	SER279	0.0723877
SER29	SER33	0.545842
SER29	VAL30	0.338133
SER33	PHE32	0.270038
SER43	LEU42	0.0562066
SER43	VAL39	0.184827
SER65	GLY173	0.166802
SER65	LEU69	0.0308944
SER71	ALA70	0.029454
SER71	GLY72	0.0292242
SER94	ALA93	0.0264024
THR138	CYS134	0.0680356
THR138	LYS139	0.0851791
THR138	VAL137	0.0278841
THR148	SER149	0.114118
THR184	LYS96	0.0484534
THR184	SER182	0.110099
THR184	TRP185	0.0149482
THR190	GLN180	0.0917149
THR190	GLU191	0.125298
THR223	GLY224	0.0448334
THR223	ILE222	0.0231517
THR226	ILE222	0.0487626
THR226	ILE225	0.0506216
THR268	MET269	0.0354382
THR285	ALA289	0.0144994
THR285	GLU284	0.0332724
THR285	LEU287	0.0165905
THR285	THR286	0.0732969
THR286	ALA289	0.00252301
THR286	CYS134	0.00367408
THR294	ALA293	0.0633199
THR294	ASN296	0.0912915
THR294	VAL30	0.136547
THR38	LEU42	0.0288513
THR76	CYS114	0.0883455
THR76	CYS121	0.0323454
THR76	ILE75	0.0246923
TRP185	CYS186	0.0185063
TRP196	PHE200	0.0636423
TRP295	ILE298	0.0998332
TRP302	SER43	0.0208312
TRP98	ARG100	0.0361394
TRP98	GLU97	0.0786122
TYR201	PHE200	0.0255419
TYR304	ILE305	0.019202
TYR316	ALA319	0.062612
TYR316	SER320	0.277156
TYR55	ARG59	0.0430975
TYR92	ARG133	0.0710643
TYR92	ARG291	0.0776965
TYR92	LYS96	0.0449492
TYR92	PHE187	0.015675
TYR92	PHE90	0.0368448
TYR92	SER104	0.0187768
TYR92	SER29	0.0807102
TYR92	THR184	0.132189
TYR92	VAL89	0.00618142
VAL106	ASN105	0.0773515
VAL159	GLY158	0.0587253
VAL164	ALA163	0.0471144
VAL215	GLY214	0.0602843
VAL230	ARG229	0.050092
VAL230	LEU227	0.0551238
VAL230	LYS233	0.203991
VAL230	PHE232	0.0223794
VAL230	SER157	0.00466387
VAL230	SER234	0.239565
VAL230	THR226	0.0294022
VAL248	ILE249	0.0499513
VAL257	CYS261	0.0327994
VAL267	PRO264	0.00966358
VAL267	THR268	0.0426183
VAL30	MET292	0.0774541
VAL30	PHE31	0.41022
VAL30	SER33	0.285928
VAL30	TRP295	0.0950024
VAL30	VAL34	0.0563232
VAL303	ARG308	0.0228181
VAL311	LEU312	0.117693
VAL34	ILE35	0.0599481
VAL74	ILE75	0.0606592
VAL89	ALA88	0.0584836
VAL89	GLY85	0.0197081
VAL89	PHE90	0.0453492
SER62	ALA64	0.00677289
SER62	ARG59	0.00909592
SER62	GLN56	0.0100121
SER62	GLU132	0.02308
SER62	LYS63	0.0570084
SER62	PHE66	0.00836785
