## Supplementary Data 16 for "Allosteric pathways govern Gα protein coupling selectivity at promiscuous GPCRs"

### Sheet: Data S16_rs_AT1R_Gq
source	target	weight
ALA129	ILE130	0.0509211
ALA145	CYS149	0.0356383
ALA145	LYS146	0.0665908
ALA145	VAL144	0.26215
ALA156	LEU155	0.0423088
ALA159	LEU155	0.0186905
ALA159	LEU158	0.0587965
ALA163	CYS101	0.013792
ALA163	ILE164	0.0520378
ALA21	ARG23	0.295357
ALA21	GLU91	0.042575
ALA21	GLY22	0.44425
ALA21	ILE27	0.043646
ALA21	ILE320	0.132
ALA21	LYS20	0.557757
ALA21	PHE293	0.0218274
ALA21	PHE55	0.0792121
ALA21	PRO19	0.494493
ALA21	PRO233	0.0545905
ALA21	SER186	0.173252
ALA225	LYS224	0.0790606
ALA244	MET243	0.0572298
ALA277	ILE276	0.174265
ALA283	PHE261	0.0323221
ALA283	PRO255	0.0490894
ALA291	ILE290	0.0243475
ALA63	CYS121	0.0644435
ALA63	LYS146	0.0223517
ALA63	SER64	0.148554
ALA63	THR61	0.152813
ALA63	VAL62	0.607327
ALA89	THR33	0.034313
ARG126	ARG140	0.123752
ARG126	LEU122	0.108547
ARG126	LEU316	0.157978
ARG126	TYR215	0.168193
ARG126	TYR292	0.0417573
ARG137	ASN98	0.042754
ARG137	GLY97	0.0636935
ARG139	LYS135	0.0349988
ARG140	ALA145	0.18822
ARG140	ALA63	0.351221
ARG140	ARG137	0.264542
ARG140	ARG139	0.0690725
ARG140	ASN235	0.0130355
ARG140	LEU138	0.162673
ARG140	LYS58	0.0181549
ARG140	THR61	0.0782753
ARG167	ASP263	0.258464
ARG167	CYS180	0.155598
ARG167	LYS102	0.0388963
ARG167	TYR92	0.0263454
ARG23	ASP16	0.0695215
ARG23	PHE28	0.0285687
ARG234	ASP236	0.355611
ARG272	ILE266	0.169531
ARG275	ARG272	0.0275433
ARG275	ASP278	0.15153
ARG275	CYS274	0.144017
ARG93	ASN176	0.0210423
ARG93	GLU91	0.441401
ARG93	ILE177	0.0537985
ARG93	MET90	0.316642
ARG93	THR175	0.0430142
ARG93	TYR92	0.147022
ARG93	VAL179	0.0693278
ASN111	PHE110	0.0443833
ASN111	SER107	0.0880788
ASN174	THR175	0.0608782
ASN176	ILE177	0.151843
ASN188	ASP125	0.0505313
ASN188	GLN187	0.395278
ASN188	GLN229	0.0612633
ASN188	GLY306	0.0375815
ASN188	ILE193	0.0435813
ASN188	LEU268	0.116547
ASN188	LYS199	0.0739486
ASN188	MET134	0.0460844
ASN188	SER186	0.344029
ASN231	LYS230	0.268709
ASN231	TYR226	0.222223
ASN235	ARG234	0.0719498
ASN235	ASP236	0.215211
ASN235	ILE238	0.044105
ASN235	LYS240	0.140337
ASN294	LEU297	0.0679206
ASN294	PHE248	0.19017
ASN298	ASN294	0.0435504
ASN298	ASP74	0.242978
ASN298	PRO299	0.108783
ASN69	LEU68	0.0347861
ASN69	TRP153	0.0684982
ASN98	ASN168	0.0743193
ASN98	LEU100	0.00411323
ASN98	VAL169	0.159474
ASP125	ALA129	0.0142805
ASP125	ALA145	0.205857
ASP125	ALA156	0.0691282
ASP125	ALA159	0.00339338
ASP125	ALA21	0.317538
ASP125	ALA277	0.0928226
ASP125	ALA63	0.404922
ASP125	ARG126	0.197613
ASP125	ARG137	0.185658
ASP125	ARG139	0.0486467
ASP125	ARG140	0.667177
ASP125	ARG275	0.132549
ASP125	ASN235	0.0178441
ASP125	ASN294	0.0376547
ASP125	ASN298	0.0248067
ASP125	ASP17	0.0765749
ASP125	ASP237	0.0156812
ASP125	ASP273	0.205056
ASP125	ASP74	0.0593538
ASP125	CYS180	0.115473
ASP125	GLN229	0.0257644
ASP125	GLN267	0.0439444
ASP125	GLY303	0.151679
ASP125	GLY306	0.242394
ASP125	GLY97	0.174477
ASP125	HSD132	0.0176559
ASP125	HSD24	0.0549252
ASP125	HSD256	0.132888
ASP125	ILE103	0.0192904
ASP125	ILE164	0.010357
ASP125	ILE276	0.132168
ASP125	ILE288	0.0159231
ASP125	ILE290	0.00473969
ASP125	ILE320	0.211166
ASP125	LEU112	0.0290911
ASP125	LEU138	0.189283
ASP125	LEU143	0.0816179
ASP125	LEU158	0.00296176
ASP125	LEU195	0.1398
ASP125	LEU247	0.00572691
ASP125	LEU67	0.101972
ASP125	LYS135	0.0342877
ASP125	LYS199	0.146914
ASP125	LYS20	0.178973
ASP125	LYS223	0.0207332
ASP125	LYS232	0.0703118
ASP125	LYS307	0.0889506
ASP125	LYS308	0.188818
ASP125	LYS318	0.147572
ASP125	LYS58	0.0203647
ASP125	LYS60	0.126628
ASP125	PHE171	0.038668
ASP125	PHE182	0.17674
ASP125	PHE208	0.00663663
ASP125	PHE248	0.0279768
ASP125	PHE44	0.00456719
ASP125	PHE66	0.18739
ASP125	PHE77	0.0247065
ASP125	PHE96	0.140565
ASP125	PRO133	0.0210913
ASP125	PRO19	0.219393
ASP125	PRO233	0.0242225
ASP125	PRO285	0.00535042
ASP125	SER105	0.0602758
ASP125	SER109	0.0936525
ASP125	SER115	0.0226872
ASP125	SER136	0.0294167
ASP125	SER160	0.0220805
ASP125	SER186	0.0592027
ASP125	SER47	0.0106908
ASP125	SER64	0.114888
ASP125	THR141	0.18071
ASP125	THR190	0.00944526
ASP125	THR198	0.0887797
ASP125	THR61	0.0713044
ASP125	THR80	0.032383
ASP125	TYR113	0.0143178
ASP125	TYR184	0.0894254
ASP125	TYR302	0.290234
ASP125	TYR87	0.0400948
ASP125	VAL108	0.0414742
ASP125	VAL131	0.0499508
ASP125	VAL144	0.215382
ASP125	VAL179	0.0295374
ASP125	VAL50	0.0328768
ASP125	VAL52	0.0440634
ASP125	VAL62	0.456329
ASP16	CYS18	0.124529
ASP17	GLN15	0.0592311
ASP236	ASP237	0.0410732
ASP236	LYS240	0.0481831
ASP237	ILE238	0.0365161
ASP263	GLN267	0.103041
ASP273	ARG272	0.0746263
ASP273	ARG275	0.674196
ASP273	ASP278	0.0495547
ASP273	CYS274	0.158441
ASP273	ILE271	0.0422158
ASP278	ASP16	0.133103
ASP278	ASP281	0.0189398
ASP278	GLY22	0.126916
ASP278	HSD24	0.346275
ASP278	THR282	0.305504
ASP74	ALA114	0.0282818
ASP74	ALA291	0.0389806
ASP74	ARG126	0.152769
ASP74	ASN294	0.0303813
ASP74	ASN295	0.16102
ASP74	ASN46	0.12153
ASP74	GLY97	0.0860475
ASP74	HSD256	0.0418179
ASP74	LEU119	0.0412865
ASP74	LEU67	0.0071963
ASP74	LEU70	0.328238
ASP74	LEU83	0.00500827
ASP74	PHE249	0.0918659
ASP74	PHE309	0.173356
ASP74	PHE77	0.0669704
ASP74	SER109	0.102849
ASP74	SER123	0.0105263
ASP74	THR80	0.0352348
ASP74	TRP253	0.0477984
ASP74	TYR215	0.0144404
ASP74	TYR302	0.143419
CYS101	ASN98	0.0718328
CYS121	LEU122	0.0504048
CYS121	PHE117	0.0334463
CYS149	THR148	0.0197286
CYS18	GLY194	0.138274
CYS18	THR198	0.203406
CYS18	TYR312	0.103266
CYS18	TYR56	0.227816
CYS180	ALA181	0.203084
CYS180	SER105	0.114122
CYS76	LEU72	0.00824926
CYS76	LEU75	0.10174
CYS76	LEU83	0.0163159
GLN15	GLU173	0.026029
GLN187	GLN267	0.208854
GLN229	ALA225	0.154357
GLN229	ASN231	0.155404
GLN229	ILE228	0.143564
GLN229	LEU222	0.0134778
GLN229	LYS232	0.107895
GLN229	TYR226	0.134989
GLN257	ASN200	0.0686322
GLN257	ILE258	0.0468683
GLN267	ILE266	0.106166
GLN267	LEU268	0.0977673
GLN315	ARG311	0.113183
GLU173	ARG13	0.408419
GLU173	ILE11	0.0921582
GLU185	HSD183	0.0990503
GLU91	MET90	0.14133
GLY194	ILE193	0.163589
GLY196	LEU197	0.0172305
GLY203	PHE204	0.0209956
GLY22	ARG167	0.306143
GLY22	ARG23	0.306002
GLY22	ASP281	0.115947
GLY22	HSD24	0.221347
GLY22	ILE172	0.0936796
GLY22	PRO192	0.146339
GLY22	THR282	0.269373
GLY22	TYR26	0.107513
GLY269	ARG272	0.114274
GLY269	ILE270	0.133567
GLY303	CYS18	0.25795
GLY303	LEU300	0.266648
GLY303	LEU305	0.0973404
GLY303	LYS310	0.0602868
GLY303	PHE304	0.10685
GLY303	PHE309	0.1975
GLY303	PRO299	0.0450176
GLY306	ALA21	0.248704
GLY306	ARG126	0.275004
GLY306	ARG137	0.0834753
GLY306	ASN298	0.171788
GLY306	CYS296	0.0180033
GLY306	GLY303	0.255058
GLY306	ILE241	0.0167736
GLY306	ILE245	0.0971769
GLY306	LEU305	0.208514
GLY306	LYS199	0.141976
GLY306	LYS307	0.373917
GLY306	LYS308	0.176287
GLY306	LYS310	0.0754268
GLY306	LYS318	0.165598
GLY306	LYS58	0.0551363
GLY306	PHE239	0.0327173
GLY306	PHE301	0.150456
GLY306	PHE304	0.129107
GLY306	PHE309	0.32695
GLY306	PRO233	0.14217
GLY306	SER105	0.0432538
GLY306	SER115	0.0462621
GLY306	TYR302	0.281691
GLY42	ILE43	0.0334643
GLY42	VAL41	0.0698638
GLY45	ASN46	0.0453304
GLY97	CYS18	0.0919599
GLY97	PHE96	0.7011
GLY97	PRO95	0.258105
GLY97	TYR99	0.00797771
HSD132	LEU128	0.128751
HSD166	PRO162	0.0372248
HSD183	ASP17	0.258365
HSD183	GLN15	0.0301395
HSD183	ILE14	0.151522
HSD24	ARG23	0.266917
HSD24	ASN25	0.0129239
HSD24	ILE27	0.0940661
HSD24	THR282	0.563238
HSD24	THR33	0.0595622
HSD256	GLN257	0.0377581
HSD256	PRO285	0.00756978
HSD256	THR260	0.219392
HSD256	THR287	0.0500606
ILE103	ALA104	0.0303459
ILE14	ARG13	0.127246
ILE14	GLU173	0.0940982
ILE14	PHE170	0.256765
ILE150	CYS149	0.0406869
ILE151	ILE150	0.0682695
ILE152	ILE151	0.0356192
ILE164	ILE165	0.141948
ILE164	LEU161	0.0132425
ILE165	HSD166	0.0451319
ILE172	ASN174	0.212205
ILE172	GLN15	0.040798
ILE172	PHE171	0.424558
ILE172	THR178	0.0272332
ILE193	LEU191	0.11545
ILE193	PHE261	0.0365093
ILE193	VAL264	0.0524064
ILE201	ASN200	0.0106346
ILE210	ILE211	0.0103088
ILE210	PHE206	0.0162243
ILE210	SER214	0.024069
ILE211	PRO207	0.00998502
ILE218	LEU217	0.0336148
ILE228	ALA225	0.178615
ILE238	ILE242	0.016315
ILE242	ILE241	0.0606318
ILE245	ALA244	0.0339209
ILE254	PHE250	0.0140972
ILE254	TRP253	0.0416571
ILE258	PHE259	0.0533999
ILE266	ILE271	0.0977847
ILE27	MET30	0.00891654
ILE27	PHE28	0.0566321
ILE271	ILE270	0.0646914
ILE271	LEU265	0.0162885
ILE276	ARG275	0.308052
ILE276	ASP273	0.354681
ILE276	ILE279	0.0761538
ILE279	VAL280	0.0138794
ILE288	CYS289	0.0244052
ILE290	CYS289	0.0319213
ILE290	PHE251	0.00654549
ILE320	ARG311	0.00812272
ILE320	ARG93	0.0894496
ILE320	GLN315	0.15108
ILE320	LEU316	0.255728
ILE320	LYS20	0.181616
ILE320	TYR319	0.414278
ILE320	TYR56	0.223432
ILE37	ILE38	0.0861196
ILE38	LEU34	0.0127059
ILE43	PHE44	0.0513712
LEU100	TYR99	0.0330934
LEU112	VAL116	0.0361997
LEU119	LEU118	0.0278775
LEU119	THR120	0.0268526
LEU128	ALA129	0.0965123
LEU128	TYR127	0.0315148
LEU154	TRP153	0.0214331
LEU155	LEU154	0.035417
LEU158	GLY157	0.0158104
LEU158	LEU154	0.0225248
LEU161	PRO162	0.0770729
LEU191	GLN187	0.0696458
LEU191	LEU195	0.277687
LEU191	THR190	0.0904619
LEU195	GLY196	0.289731
LEU195	LEU202	0.0605286
LEU202	GLY203	0.032114
LEU202	ILE201	0.0661518
LEU205	PHE206	0.0580424
LEU209	ILE210	0.0623767
LEU209	THR213	0.0232919
LEU212	ILE211	0.0334398
LEU212	THR216	0.0475783
LEU222	ALA221	0.132951
LEU222	ILE218	0.0144757
LEU247	MET243	0.0154751
LEU247	VAL246	0.0682302
LEU262	ILE258	0.0245753
LEU268	GLY269	0.0514678
LEU297	CYS296	0.0415523
LEU300	LEU297	0.117583
LEU300	PHE301	0.196387
LEU305	PHE304	0.222009
LEU314	PHE313	0.0874174
LEU316	LEU317	0.206845
LEU317	LEU314	0.22966
LEU48	VAL49	0.0253656
LEU68	LEU72	0.0262217
LEU70	ALA71	0.0833974
LEU72	ALA71	0.0509679
LEU78	GLY42	0.0180482
LEU78	LEU75	0.0266423
LEU79	LEU78	0.0463404
LEU83	PRO82	0.0263856
LEU83	TRP84	0.0514908
LEU83	VAL86	0.023019
LYS102	ASN168	0.250432
LYS102	ILE164	0.125767
LYS102	ILE165	0.0963403
LYS12	ARG13	0.0454429
LYS12	GLU185	0.241888
LYS12	ILE11	0.212469
LYS146	MET142	0.0349568
LYS146	VAL147	0.0565192
LYS199	ALA21	0.209626
LYS199	ARG167	0.294635
LYS199	ASN298	0.0536844
LYS199	CYS180	0.0479978
LYS199	HSD256	0.536951
LYS199	ILE288	0.00427551
LYS199	PHE182	0.11735
LYS199	TYR87	0.034191
LYS20	ALA63	0.341242
LYS20	ASP16	0.160084
LYS20	ASP273	0.0916015
LYS20	ASP278	0.115554
LYS20	GLY22	0.394947
LYS20	LEU191	0.226446
LYS20	LYS60	0.201982
LYS20	PHE171	0.295436
LYS20	PRO19	0.539866
LYS20	THR260	0.0562865
LYS20	TYR184	0.320401
LYS20	TYR319	0.214521
LYS220	ALA221	0.0271618
LYS223	ASN235	0.170252
LYS223	PHE239	0.0639195
LYS223	TRP219	0.0927123
LYS224	GLU227	0.820293
LYS224	LYS220	0.0295894
LYS230	GLU227	0.0569029
LYS230	ILE228	0.212745
LYS230	LYS224	0.0428123
LYS232	ARG234	0.116938
LYS232	ASN231	0.24356
LYS232	LEU222	0.103323
LYS232	LYS223	0.0570701
LYS240	ASP237	0.766684
LYS240	ILE238	0.0214373
LYS307	LYS318	0.108028
LYS308	TYR312	0.0689179
LYS318	ARG311	0.0179171
LYS318	GLN315	0.100958
LYS318	ILE320	0.430645
LYS318	LEU314	0.142441
LYS318	LEU317	0.215357
LYS318	TYR319	0.324737
LYS58	LYS60	0.062471
LYS58	PHE55	0.278077
LYS58	TYR54	0.0692556
LYS60	LEU59	0.165802
LYS60	MET57	0.181194
MET134	ASP125	0.280265
MET134	LEU138	0.163264
MET134	PRO133	0.0435646
MET243	ILE242	0.0331736
MET284	ALA283	0.108616
MET284	VAL280	0.0182561
MET30	ILE31	0.0570207
MET30	PRO32	0.00994023
MET57	VAL52	0.0337266
MET90	ALA89	0.018755
PHE170	VAL169	0.268321
PHE171	ILE11	0.36675
PHE171	ILE14	0.443306
PHE171	LYS12	0.278042
PHE171	PHE170	0.347779
PHE182	ALA181	0.109475
PHE182	ARG167	0.247423
PHE204	LEU205	0.0770441
PHE206	PRO207	0.042908
PHE208	LEU209	0.0432425
PHE239	TRP219	0.0341008
PHE248	PHE249	0.0284673
PHE248	SER252	0.0736971
PHE251	PHE250	0.032776
PHE261	GLN257	0.0535371
PHE261	LEU197	0.0500608
PHE261	LEU262	0.0460731
PHE28	VAL29	0.0187772
PHE301	ALA244	0.00316478
PHE304	LEU300	0.0800423
PHE304	LYS310	0.315157
PHE309	ILE53	0.0437811
PHE309	PHE313	0.0261039
PHE309	VAL49	0.0339419
PHE44	GLY45	0.0714597
PHE44	LEU48	0.0314693
PHE44	SER47	0.00322229
PHE55	TYR54	0.066767
PHE66	LEU67	0.134686
PHE66	VAL65	0.140871
PHE77	ALA163	0.0122903
PHE77	ALA283	0.00805572
PHE77	ALA73	0.0170196
PHE77	LEU78	0.135073
PHE77	LEU79	0.104699
PHE77	THR287	0.0445426
PHE77	TYR292	0.342118
PHE77	VAL40	0.00342633
PHE96	LEU100	0.0863184
PHE96	PRO95	0.207322
PRO133	SER136	0.0324458
PRO19	ALA277	0.104529
PRO19	ASN174	0.124109
PRO19	ILE14	0.199176
PRO19	ILE172	0.340532
PRO19	ILE279	0.0585987
PRO19	LEU59	0.102479
PRO192	LEU191	0.222159
PRO233	ARG234	0.175652
PRO233	ASN231	0.0944951
PRO233	CYS101	0.00749108
PRO233	GLN229	0.0257137
PRO233	LEU222	0.0783222
PRO233	LYS223	0.235852
PRO233	LYS232	0.156326
PRO233	LYS240	0.0083929
PRO233	LYS307	0.0952259
PRO233	TYR226	0.129459
PRO233	VAL108	0.0908601
PRO255	ILE254	0.138932
PRO285	ILE286	0.0340097
PRO285	MET284	0.0408565
PRO285	TYR35	0.018842
PRO32	ILE31	0.0445451
PRO32	SER36	0.0526409
PRO82	LEU81	0.0446661
PRO95	TRP94	0.0446106
SER105	ALA104	0.0175823
SER105	ALA163	0.0950019
SER105	LEU161	0.0117839
SER105	SER109	0.0400011
SER105	SER115	0.0858893
SER107	CYS76	0.218971
SER107	ILE103	0.0722732
SER107	PHE110	0.00919918
SER109	ALA106	0.031351
SER109	SER160	0.0255379
SER109	TYR113	0.0147371
SER115	ALA114	0.0254232
SER115	ALA73	0.0515822
SER115	ASN111	0.0314983
SER115	ASN295	0.0149807
SER115	ASN69	0.0121577
SER115	ASP74	0.408459
SER115	CYS121	0.0298112
SER115	ILE152	0.0128514
SER115	LEU70	0.219034
SER115	PRO255	0.0133177
SER115	VAL116	0.0443128
SER123	ILE124	0.028759
SER123	LEU119	0.064031
SER136	ARG139	0.0619979
SER136	ARG140	0.127841
SER160	ALA156	0.00737554
SER160	ALA159	0.026013
SER186	ASP17	0.100966
SER186	GLN187	0.153246
SER186	GLU185	0.105813
SER186	HSD183	0.0630769
SER186	LYS12	0.0122928
SER186	TYR184	0.161336
SER252	PHE251	0.0401088
SER36	ILE37	0.0903579
SER47	LEU48	0.0181653
THR141	MET142	0.0909291
THR175	ASN176	0.0247571
THR178	ARG93	0.0457512
THR178	ILE177	0.0606418
THR178	TRP94	0.138489
THR198	GLY194	0.286267
THR198	GLY196	0.140028
THR198	GLY203	0.0397764
THR213	LEU212	0.0561063
THR213	SER214	0.0183615
THR216	LEU217	0.0411924
THR260	PHE259	0.0162323
THR260	VAL264	0.0369552
THR287	ILE286	0.0326601
THR287	MET284	0.0266806
THR33	LEU34	0.0528515
THR33	PRO32	0.129904
THR33	TYR26	0.00989575
THR33	VAL29	0.531957
THR61	SER64	0.0914047
THR80	ALA104	0.0215696
THR80	CYS76	0.23
THR80	ILE103	0.0304557
THR80	LEU79	0.189643
THR80	LEU81	0.0130374
THR80	PHE77	0.32027
THR80	SER107	0.285283
THR80	TRP84	0.0392494
THR80	TYR35	0.0142379
THR80	VAL108	0.0408592
THR88	ALA89	0.0269172
TRP219	LYS220	0.0240931
TRP253	PHE204	0.0308934
TRP253	SER252	0.0490177
TRP84	THR88	0.0296001
TYR113	LEU112	0.0813004
TYR113	LEU202	0.0594781
TYR113	PHE117	0.0599004
TYR184	ASP263	0.196469
TYR184	GLU185	0.0399009
TYR184	HSD166	0.114103
TYR184	HSD183	0.118862
TYR184	LYS102	0.0185178
TYR184	PHE182	0.148806
TYR184	VAL131	0.00728402
TYR215	SER123	0.0657062
TYR215	THR216	0.0187286
TYR226	ASP236	0.391482
TYR226	LYS230	0.113119
TYR226	PRO192	0.147159
TYR26	ASN25	0.0386018
TYR292	ALA291	0.0595923
TYR292	PHE293	0.0104847
TYR302	GLY303	0.369215
TYR302	PHE301	0.241668
TYR319	GLN315	0.114212
TYR319	LEU314	0.139895
TYR319	LEU316	0.233798
TYR319	LEU317	0.0715338
TYR319	LYS308	0.0600594
TYR319	THR80	0.0325535
TYR35	SER36	0.0647116
TYR56	MET57	0.0519943
TYR56	PHE55	0.116173
TYR87	THR88	0.0276204
VAL108	ALA106	0.0418651
VAL108	ASN111	0.0339071
VAL116	THR120	0.0209444
VAL131	HSD132	0.0736483
VAL131	ILE130	0.0642537
VAL131	LEU128	0.00524263
VAL131	TYR127	0.0434432
VAL144	LEU143	0.0315245
VAL144	THR141	0.147633
VAL147	ILE150	0.0273873
VAL147	ILE151	0.0245436
VAL147	THR148	0.03372
VAL169	ASN168	0.0951993
VAL169	THR178	0.00660986
VAL246	ILE245	0.0567675
VAL264	LEU265	0.024479
VAL29	MET30	0.220661
VAL40	PHE39	0.0416136
VAL41	ILE37	0.0278385
VAL41	VAL40	0.141061
VAL49	GLY45	0.0222018
VAL49	VAL50	0.0565096
VAL50	ILE51	0.0618585
VAL50	LEU68	0.0289144
VAL52	ILE51	0.0110931
VAL52	ILE53	0.0936783
VAL62	PHE66	0.252137
VAL62	VAL65	0.207238
VAL65	ASN69	0.0500502
VAL86	ALA85	0.0339479
SER189	ASN188	0.460395
SER189	THR190	0.0177616
