## Supplementary Data 17 for "Allosteric pathways govern Gα protein coupling selectivity at promiscuous GPCRs"

### Sheet: Data S17_rs_AT1R_G13
source	target	weight
ALA129	ILE130	0.0665707
ALA145	CYS149	0.0301503
ALA145	LYS146	0.0420466
ALA145	VAL144	0.141096
ALA156	LEU155	0.0299094
ALA159	LEU155	0.024127
ALA159	LEU158	0.0455158
ALA163	CYS101	0.0461707
ALA163	ILE164	0.0689712
ALA21	ARG23	0.113291
ALA21	GLU91	0.0880894
ALA21	GLY22	0.0674729
ALA21	ILE27	0.00821529
ALA21	ILE320	0.0653015
ALA21	LYS20	0.137193
ALA21	PHE293	0.00202623
ALA21	PHE55	0.00581657
ALA21	PRO19	0.0729888
ALA21	PRO233	0.0327924
ALA21	SER186	0.0184219
ALA225	LYS224	0.0330786
ALA244	MET243	0.0612794
ALA277	ILE276	0.149447
ALA283	PHE261	0.0579454
ALA283	PRO255	0.0528941
ALA291	ILE290	0.0577808
ALA63	CYS121	0.0250372
ALA63	LYS146	0.00599267
ALA63	SER64	0.10055
ALA63	THR61	0.0316374
ALA63	VAL62	0.231007
ALA89	THR33	0.0378139
ARG126	ARG140	0.0197255
ARG126	LEU122	0.0310066
ARG126	LEU316	0.0151273
ARG126	TYR215	0.177202
ARG126	TYR292	0.0246869
ARG137	ASN98	0.0506416
ARG137	GLY97	0.0660362
ARG139	LYS135	0.0712593
ARG140	ALA145	0.0709686
ARG140	ALA63	0.124694
ARG140	ARG137	0.119474
ARG140	ARG139	0.157998
ARG140	ASN235	0.0295451
ARG140	LEU138	0.157685
ARG140	LYS58	0.0478938
ARG140	THR61	0.0142418
ARG167	ASP263	0.0255122
ARG167	CYS180	0.0390556
ARG167	LYS102	0.070062
ARG167	TYR92	0.0103112
ARG23	ASP16	0.115155
ARG23	PHE28	0.0351374
ARG234	ASP236	0.109458
ARG272	ILE266	0.0528594
ARG275	ARG272	0.0210459
ARG275	ASP278	0.169906
ARG275	CYS274	0.171521
ARG93	ASN176	0.0143924
ARG93	GLU91	0.31715
ARG93	ILE177	0.0489451
ARG93	MET90	0.290565
ARG93	THR175	0.0106419
ARG93	TYR92	0.138642
ARG93	VAL179	0.028382
ASN111	PHE110	0.0254279
ASN111	SER107	0.0479626
ASN174	THR175	0.0374932
ASN176	ILE177	0.14799
ASN188	ASP125	0.102852
ASN188	GLN187	0.203722
ASN188	GLN229	0.0332331
ASN188	GLY306	0.0810124
ASN188	ILE193	0.0648141
ASN188	LEU268	0.00859868
ASN188	LYS199	0.113547
ASN188	MET134	0.0395599
ASN188	SER186	0.0894521
ASN231	LYS230	0.0759266
ASN231	TYR226	0.0557895
ASN235	ARG234	0.0521035
ASN235	ASP236	0.0514529
ASN235	ILE238	0.178146
ASN235	LYS240	0.0301728
ASN294	LEU297	0.0329728
ASN294	PHE248	0.0732643
ASN298	ASN294	0.0415521
ASN298	ASP74	0.211217
ASN298	PRO299	0.124525
ASN69	LEU68	0.0419826
ASN69	TRP153	0.0590185
ASN98	ASN168	0.160532
ASN98	LEU100	0.046436
ASN98	VAL169	0.165276
ASP125	ALA129	0.0223978
ASP125	ALA145	0.108944
ASP125	ALA156	0.00391974
ASP125	ALA159	0.0139654
ASP125	ALA21	0.0451361
ASP125	ALA277	0.013789
ASP125	ALA63	0.248537
ASP125	ARG126	0.0563588
ASP125	ARG137	0.152868
ASP125	ARG139	0.0709734
ASP125	ARG140	0.524969
ASP125	ARG275	0.0313358
ASP125	ASN235	0.0359045
ASP125	ASN294	0.0321421
ASP125	ASN298	0.0433357
ASP125	ASP17	0.0356246
ASP125	ASP237	0.0155657
ASP125	ASP273	0.0431568
ASP125	ASP74	0.222908
ASP125	CYS180	0.029582
ASP125	GLN229	0.0219624
ASP125	GLN267	0.00673662
ASP125	GLY303	0.0522162
ASP125	GLY306	0.325537
ASP125	GLY97	0.0233709
ASP125	HSD132	0.06883
ASP125	HSD24	0.0210286
ASP125	HSD256	0.0535235
ASP125	ILE103	0.0477404
ASP125	ILE164	0.0171914
ASP125	ILE276	0.0222294
ASP125	ILE288	0.0212402
ASP125	ILE290	0.0261532
ASP125	ILE320	0.108522
ASP125	LEU112	0.00408587
ASP125	LEU138	0.245171
ASP125	LEU143	0.044667
ASP125	LEU158	0.00358136
ASP125	LEU195	0.0100372
ASP125	LEU247	0.0106683
ASP125	LEU67	0.0818697
ASP125	LYS135	0.0507738
ASP125	LYS199	0.128406
ASP125	LYS20	0.0271996
ASP125	LYS223	0.0339152
ASP125	LYS232	0.040742
ASP125	LYS307	0.233219
ASP125	LYS308	0.157849
ASP125	LYS318	0.0435369
ASP125	LYS58	0.069055
ASP125	LYS60	0.036246
ASP125	PHE171	0.00286267
ASP125	PHE182	0.0152981
ASP125	PHE208	0.00332224
ASP125	PHE248	0.0357551
ASP125	PHE44	0.0443756
ASP125	PHE66	0.151586
ASP125	PHE77	0.0561506
ASP125	PHE96	0.0203964
ASP125	PRO133	0.120565
ASP125	PRO19	0.0191337
ASP125	PRO233	0.0795666
ASP125	PRO285	0.00625112
ASP125	SER105	0.0490603
ASP125	SER109	0.013572
ASP125	SER115	0.125129
ASP125	SER136	0.0388155
ASP125	SER160	0.004357
ASP125	SER186	0.0639206
ASP125	SER47	0.050408
ASP125	SER64	0.0406642
ASP125	THR141	0.0610554
ASP125	THR190	0.0611086
ASP125	THR198	0.00874813
ASP125	THR61	0.0189477
ASP125	THR80	0.0662353
ASP125	TYR113	0.00758727
ASP125	TYR184	0.0515098
ASP125	TYR302	0.0934329
ASP125	TYR87	0.0372164
ASP125	VAL108	0.0420136
ASP125	VAL131	0.041577
ASP125	VAL144	0.0992041
ASP125	VAL179	0.00522819
ASP125	VAL50	0.0220948
ASP125	VAL52	0.0248107
ASP125	VAL62	0.194265
ASP16	CYS18	0.0312461
ASP17	GLN15	0.0356943
ASP236	ASP237	0.0384148
ASP236	LYS240	0.164983
ASP237	ILE238	0.0513882
ASP263	GLN267	0.0804608
ASP273	ARG272	0.0617815
ASP273	ARG275	0.807097
ASP273	ASP278	0.09042
ASP273	CYS274	0.234086
ASP273	ILE271	0.156984
ASP278	ASP16	0.0153968
ASP278	ASP281	0.0211028
ASP278	GLY22	0.0369207
ASP278	HSD24	0.266276
ASP278	THR282	0.249396
ASP74	ALA114	0.00594542
ASP74	ALA291	0.0995268
ASP74	ARG126	0.182282
ASP74	ASN294	0.0660677
ASP74	ASN295	0.186279
ASP74	ASN46	0.0871763
ASP74	GLY97	0.0269626
ASP74	HSD256	0.178824
ASP74	LEU119	0.0347565
ASP74	LEU67	0.132369
ASP74	LEU70	0.373967
ASP74	LEU83	0.0317964
ASP74	PHE249	0.0308915
ASP74	PHE309	0.391638
ASP74	PHE77	0.223375
ASP74	SER109	0.052327
ASP74	SER123	0.0272579
ASP74	THR80	0.222086
ASP74	TRP253	0.0882231
ASP74	TYR215	0.101395
ASP74	TYR302	0.282549
CYS101	ASN98	0.0496322
CYS121	LEU122	0.0304874
CYS121	PHE117	0.0166964
CYS149	THR148	0.0213486
CYS18	GLY194	0.00220774
CYS18	THR198	0.00210663
CYS18	TYR312	0.00150941
CYS18	TYR56	0.00163482
CYS180	ALA181	0.170438
CYS180	SER105	0.0402406
CYS76	LEU72	0.0218629
CYS76	LEU75	0.0412813
CYS76	LEU83	0.0189437
GLN15	GLU173	0.0742991
GLN187	GLN267	0.0140359
GLN229	ALA225	0.106568
GLN229	ASN231	0.0133385
GLN229	ILE228	0.163872
GLN229	LEU222	0.0855149
GLN229	LYS232	0.0446447
GLN229	TYR226	0.058984
GLN257	ASN200	0.0600062
GLN257	ILE258	0.0569341
GLN267	ILE266	0.0790372
GLN267	LEU268	0.0241545
GLN315	ARG311	0.111353
GLU173	ARG13	0.849354
GLU173	ILE11	0.0652467
GLU185	HSD183	0.213491
GLU91	MET90	0.102922
GLY194	ILE193	0.0733897
GLY196	LEU197	0.0289327
GLY203	PHE204	0.0185913
GLY22	ARG167	0.00614407
GLY22	ARG23	0.0386158
GLY22	ASP281	0.0114292
GLY22	HSD24	0.0416673
GLY22	ILE172	0.00185931
GLY22	PRO192	0.00192825
GLY22	THR282	0.0132603
GLY22	TYR26	0.00211099
GLY269	ARG272	0.154233
GLY269	ILE270	0.138998
GLY303	CYS18	0.00207313
GLY303	LEU300	0.10773
GLY303	LEU305	0.118937
GLY303	LYS310	0.0639349
GLY303	PHE304	0.0562721
GLY303	PHE309	0.150418
GLY303	PRO299	0.0739107
GLY306	ALA21	0.0170717
GLY306	ARG126	0.0952829
GLY306	ARG137	0.109115
GLY306	ASN298	0.239049
GLY306	CYS296	0.0233495
GLY306	GLY303	0.138511
GLY306	ILE241	0.0318603
GLY306	ILE245	0.107801
GLY306	LEU305	0.538736
GLY306	LYS199	0.159345
GLY306	LYS307	0.437515
GLY306	LYS308	0.305387
GLY306	LYS310	0.138045
GLY306	LYS318	0.0524494
GLY306	LYS58	0.0190022
GLY306	PHE239	0.126799
GLY306	PHE301	0.210089
GLY306	PHE304	0.345074
GLY306	PHE309	0.52648
GLY306	PRO233	0.0882572
GLY306	SER105	0.0845752
GLY306	SER115	0.249595
GLY306	TYR302	0.183721
GLY42	ILE43	0.0392308
GLY42	VAL41	0.037555
GLY45	ASN46	0.0150098
GLY97	CYS18	0.00208101
GLY97	PHE96	0.246124
GLY97	PRO95	0.0654752
GLY97	TYR99	0.00577575
HSD132	LEU128	0.12492
HSD166	PRO162	0.045084
HSD183	ASP17	0.64529
HSD183	GLN15	0.0337698
HSD183	ILE14	0.0574947
HSD24	ARG23	0.403007
HSD24	ASN25	0.0572307
HSD24	ILE27	0.0799678
HSD24	THR282	0.420113
HSD24	THR33	0.0219892
HSD256	GLN257	0.0741566
HSD256	PRO285	0.0622487
HSD256	THR260	0.120565
HSD256	THR287	0.103809
ILE103	ALA104	0.179924
ILE14	ARG13	0.00828795
ILE14	GLU173	0.00756394
ILE14	PHE170	0.00719167
ILE150	CYS149	0.0484454
ILE151	ILE150	0.0594996
ILE152	ILE151	0.0285077
ILE164	ILE165	0.151001
ILE164	LEU161	0.062371
ILE165	HSD166	0.0416391
ILE172	ASN174	0.020117
ILE172	GLN15	0.00334973
ILE172	PHE171	0.0291262
ILE172	THR178	0.00941343
ILE193	LEU191	0.141814
ILE193	PHE261	0.0532799
ILE193	VAL264	0.0176522
ILE201	ASN200	0.0175463
ILE210	ILE211	0.0182578
ILE210	PHE206	0.018695
ILE210	SER214	0.0162876
ILE211	PRO207	0.010728
ILE218	LEU217	0.0228177
ILE228	ALA225	0.101472
ILE238	ILE242	0.0284632
ILE242	ILE241	0.0476671
ILE245	ALA244	0.030244
ILE254	PHE250	0.00921634
ILE254	TRP253	0.0475564
ILE258	PHE259	0.0602621
ILE266	ILE271	0.0148732
ILE27	MET30	0.071312
ILE27	PHE28	0.0625231
ILE271	ILE270	0.103902
ILE271	LEU265	0.0191513
ILE276	ARG275	0.301481
ILE276	ASP273	0.280343
ILE276	ILE279	0.0408366
ILE279	VAL280	0.0104489
ILE288	CYS289	0.012548
ILE290	CYS289	0.0380003
ILE290	PHE251	0.0374658
ILE320	ARG311	0.0210995
ILE320	ARG93	0.0402586
ILE320	GLN315	0.0767289
ILE320	LEU316	0.276695
ILE320	LYS20	0.0897618
ILE320	TYR319	0.411719
ILE320	TYR56	0.110814
ILE37	ILE38	0.0831345
ILE38	LEU34	0.0144261
ILE43	PHE44	0.0334406
LEU100	TYR99	0.054479
LEU112	VAL116	0.0188964
LEU119	LEU118	0.0178543
LEU119	THR120	0.0202443
LEU128	ALA129	0.056795
LEU128	TYR127	0.0260519
LEU154	TRP153	0.0267581
LEU155	LEU154	0.0309098
LEU158	GLY157	0.0158646
LEU158	LEU154	0.016327
LEU161	PRO162	0.0745843
LEU191	GLN187	0.0875296
LEU191	LEU195	0.0322474
LEU191	THR190	0.0743727
LEU195	GLY196	0.0713331
LEU195	LEU202	0.00650506
LEU202	GLY203	0.0330789
LEU202	ILE201	0.0588606
LEU205	PHE206	0.0384882
LEU209	ILE210	0.0688122
LEU209	THR213	0.0278599
LEU212	ILE211	0.0335083
LEU212	THR216	0.041037
LEU222	ALA221	0.143124
LEU222	ILE218	0.0106629
LEU247	MET243	0.0169199
LEU247	VAL246	0.073293
LEU262	ILE258	0.0169679
LEU268	GLY269	0.0288054
LEU297	CYS296	0.0164163
LEU300	LEU297	0.0425235
LEU300	PHE301	0.0779548
LEU305	PHE304	0.404732
LEU314	PHE313	0.0548018
LEU316	LEU317	0.138201
LEU317	LEU314	0.0190393
LEU48	VAL49	0.0321506
LEU68	LEU72	0.0226073
LEU70	ALA71	0.109893
LEU72	ALA71	0.0328402
LEU78	GLY42	0.0229575
LEU78	LEU75	0.0142229
LEU79	LEU78	0.0144247
LEU83	PRO82	0.0110481
LEU83	TRP84	0.0297317
LEU83	VAL86	0.0155545
LYS102	ASN168	0.241531
LYS102	ILE164	0.0828059
LYS102	ILE165	0.108967
LYS12	ARG13	0.0514747
LYS12	GLU185	0.107782
LYS12	ILE11	0.0833402
LYS146	MET142	0.010118
LYS146	VAL147	0.0534527
LYS199	ALA21	0.0441588
LYS199	ARG167	0.117504
LYS199	ASN298	0.149665
LYS199	CYS180	0.138473
LYS199	HSD256	0.326002
LYS199	ILE288	0.0571266
LYS199	PHE182	0.0966814
LYS199	TYR87	0.150368
LYS20	ALA63	0.0132479
LYS20	ASP16	0.0319638
LYS20	ASP273	0.0891787
LYS20	ASP278	0.263269
LYS20	GLY22	0.0489308
LYS20	LEU191	0.047199
LYS20	LYS60	0.0253973
LYS20	PHE171	0.00147161
LYS20	PRO19	0.0875916
LYS20	THR260	0.00415907
LYS20	TYR184	0.0210563
LYS20	TYR319	0.034339
LYS220	ALA221	0.0266278
LYS223	ASN235	0.00544483
LYS223	PHE239	0.0335353
LYS223	TRP219	0.116994
LYS224	GLU227	0.740449
LYS224	LYS220	0.00875265
LYS230	GLU227	0.0591874
LYS230	ILE228	0.0219688
LYS230	LYS224	0.00792123
LYS232	ARG234	0.10561
LYS232	ASN231	0.130706
LYS232	LEU222	0.0495734
LYS232	LYS223	0.00930784
LYS240	ASP237	0.311207
LYS240	ILE238	0.0341854
LYS307	LYS318	0.0997273
LYS308	TYR312	0.0395638
LYS318	ARG311	0.028398
LYS318	GLN315	0.134285
LYS318	ILE320	0.382531
LYS318	LEU314	0.0484447
LYS318	LEU317	0.110986
LYS318	TYR319	0.383158
LYS58	LYS60	0.13005
LYS58	PHE55	0.173235
LYS58	TYR54	0.0715649
LYS60	LEU59	0.081426
LYS60	MET57	0.0414256
MET134	ASP125	0.260517
MET134	LEU138	0.176953
MET134	PRO133	0.10281
MET243	ILE242	0.0385016
MET284	ALA283	0.0710902
MET284	VAL280	0.0194524
MET30	ILE31	0.0776576
MET30	PRO32	0.0125153
MET57	VAL52	0.0428127
MET90	ALA89	0.0071902
PHE170	VAL169	0.0761912
PHE171	ILE11	0.015615
PHE171	ILE14	0.00967355
PHE171	LYS12	0.00816095
PHE171	PHE170	0.0130141
PHE182	ALA181	0.0751432
PHE182	ARG167	0.203236
PHE204	LEU205	0.0667485
PHE206	PRO207	0.0414811
PHE208	LEU209	0.0429587
PHE239	TRP219	0.0417764
PHE248	PHE249	0.0557354
PHE248	SER252	0.112703
PHE251	PHE250	0.0254107
PHE261	GLN257	0.0629017
PHE261	LEU197	0.0588156
PHE261	LEU262	0.0387256
PHE28	VAL29	0.046514
PHE301	ALA244	0.0293913
PHE304	LEU300	0.0746715
PHE304	LYS310	0.345033
PHE309	ILE53	0.0362866
PHE309	PHE313	0.0617907
PHE309	VAL49	0.0990883
PHE44	GLY45	0.103792
PHE44	LEU48	0.0218464
PHE44	SER47	0.0370574
PHE55	TYR54	0.103085
PHE66	LEU67	0.0965323
PHE66	VAL65	0.0607351
PHE77	ALA163	0.0311123
PHE77	ALA283	0.110013
PHE77	ALA73	0.0535212
PHE77	LEU78	0.0584503
PHE77	LEU79	0.0133996
PHE77	THR287	0.0536935
PHE77	TYR292	0.10739
PHE77	VAL40	0.0126649
PHE96	LEU100	0.0459193
PHE96	PRO95	0.119296
PRO133	SER136	0.068062
PRO19	ALA277	0.0110688
PRO19	ASN174	0.00361564
PRO19	ILE14	0.0115557
PRO19	ILE172	0.0128643
PRO19	ILE279	0.00944955
PRO19	LEU59	0.00207078
PRO192	LEU191	0.0246312
PRO233	ARG234	0.158864
PRO233	ASN231	0.118543
PRO233	CYS101	0.0691706
PRO233	GLN229	0.0882859
PRO233	LEU222	0.109118
PRO233	LYS223	0.0469806
PRO233	LYS232	0.342196
PRO233	LYS240	0.0659293
PRO233	LYS307	0.0994011
PRO233	TYR226	0.0494408
PRO233	VAL108	0.0418723
PRO255	ILE254	0.123635
PRO285	ILE286	0.0546329
PRO285	MET284	0.0324445
PRO285	TYR35	0.0342407
PRO32	ILE31	0.0451598
PRO32	SER36	0.0455504
PRO82	LEU81	0.0371489
PRO95	TRP94	0.020162
SER105	ALA104	0.116997
SER105	ALA163	0.113292
SER105	LEU161	0.0250539
SER105	SER109	0.115465
SER105	SER115	0.0744404
SER107	CYS76	0.109474
SER107	ILE103	0.0633645
SER107	PHE110	0.019341
SER109	ALA106	0.0260084
SER109	SER160	0.0291364
SER109	TYR113	0.0681238
SER115	ALA114	0.0190564
SER115	ALA73	0.0859091
SER115	ASN111	0.0356647
SER115	ASN295	0.0230269
SER115	ASN69	0.0295961
SER115	ASP74	0.630416
SER115	CYS121	0.064483
SER115	ILE152	0.00642938
SER115	LEU70	0.330298
SER115	PRO255	0.060778
SER115	VAL116	0.0335501
SER123	ILE124	0.0280297
SER123	LEU119	0.0976211
SER136	ARG139	0.09306
SER136	ARG140	0.0510116
SER160	ALA156	0.0728854
SER160	ALA159	0.0158462
SER186	ASP17	0.16189
SER186	GLN187	0.0433171
SER186	GLU185	0.130081
SER186	HSD183	0.104697
SER186	LYS12	0.0688848
SER186	TYR184	0.153967
SER252	PHE251	0.0356439
SER36	ILE37	0.103664
SER47	LEU48	0.0257519
THR141	MET142	0.0535459
THR175	ASN176	0.01152
THR178	ARG93	0.0105426
THR178	ILE177	0.0617991
THR178	TRP94	0.0990622
THR198	GLY194	0.116556
THR198	GLY196	0.0151928
THR198	GLY203	0.01228
THR213	LEU212	0.0453651
THR213	SER214	0.0188142
THR216	LEU217	0.0273767
THR260	PHE259	0.0310533
THR260	VAL264	0.0115977
THR287	ILE286	0.052378
THR287	MET284	0.0590129
THR33	LEU34	0.034689
THR33	PRO32	0.101013
THR33	TYR26	0.0384078
THR33	VAL29	0.438748
THR61	SER64	0.337541
THR80	ALA104	0.155054
THR80	CYS76	0.258429
THR80	ILE103	0.110728
THR80	LEU79	0.0311584
THR80	LEU81	0.0175521
THR80	PHE77	0.323048
THR80	SER107	0.25513
THR80	TRP84	0.0852864
THR80	TYR35	0.0192454
THR80	VAL108	0.179362
THR88	ALA89	0.0242892
TRP219	LYS220	0.0128349
TRP253	PHE204	0.0344726
TRP253	SER252	0.0211286
TRP84	THR88	0.0207806
TYR113	LEU112	0.0473755
TYR113	LEU202	0.0242584
TYR113	PHE117	0.0570932
TYR184	ASP263	0.0943115
TYR184	GLU185	0.166311
TYR184	HSD166	0.048144
TYR184	HSD183	0.110876
TYR184	LYS102	0.0714412
TYR184	PHE182	0.125889
TYR184	VAL131	0.102321
TYR215	SER123	0.113315
TYR215	THR216	0.00917603
TYR226	ASP236	0.0462211
TYR226	LYS230	0.00854909
TYR226	PRO192	0.00386879
TYR26	ASN25	0.0611872
TYR292	ALA291	0.00994885
TYR292	PHE293	0.0109405
TYR302	GLY303	0.174207
TYR302	PHE301	0.380088
TYR319	GLN315	0.135894
TYR319	LEU314	0.0434082
TYR319	LEU316	0.473345
TYR319	LEU317	0.0851028
TYR319	LYS308	0.100267
TYR319	THR80	0.0885738
TYR35	SER36	0.0562615
TYR56	MET57	0.0303407
TYR56	PHE55	0.100849
TYR87	THR88	0.0245049
VAL108	ALA106	0.00858437
VAL108	ASN111	0.009532
VAL116	THR120	0.0211636
VAL131	HSD132	0.194137
VAL131	ILE130	0.0208377
VAL131	LEU128	0.0177904
VAL131	TYR127	0.0619755
VAL144	LEU143	0.0261088
VAL144	THR141	0.105954
VAL147	ILE150	0.0214813
VAL147	ILE151	0.0229879
VAL147	THR148	0.0309715
VAL169	ASN168	0.087784
VAL169	THR178	0.0174322
VAL246	ILE245	0.0662329
VAL264	LEU265	0.0316457
VAL29	MET30	0.115603
VAL40	PHE39	0.0343951
VAL41	ILE37	0.0233355
VAL41	VAL40	0.13082
VAL49	GLY45	0.0113568
VAL49	VAL50	0.0344092
VAL50	ILE51	0.0383664
VAL50	LEU68	0.0242666
VAL52	ILE51	0.0212962
VAL52	ILE53	0.0655631
VAL62	PHE66	0.14331
VAL62	VAL65	0.0548755
VAL65	ASN69	0.0426672
VAL86	ALA85	0.0332567
SER189	ASN188	0.363022
SER189	THR190	0.151993
