## Supplementary Data 19 for "Allosteric pathways govern Gα protein coupling selectivity at promiscuous GPCRs"

### Sheet: Data_S19_rs_B2R_Gq
source	target	weight	source	target	weight	Gq-G13
ARG308	ASP203	0.464358	ARG308	ASP203	0.0423596	0.421998
ARG196	ASN134	0.472628	ARG196	ASN134	0.0621879	0.41044
CYS211	ARG252	0.402516	CYS211	ARG252	0.0402751	0.362241
THR197	GLU127	0.631901	THR197	GLU127	0.26991	0.361992
TRP182	ASN98	0.367769	TRP182	ASN98	0.00968566	0.358083
VAL350	TYR347	0.389071	VAL350	TYR347	0.0391141	0.349957
TYR322	CYS326	0.341649	TYR322	CYS326	0.00456277	0.337086
PHE259	MET256	0.366209	PHE259	MET256	0.0512384	0.314971
ASN134	TRP113	0.33297	ASN134	TRP113	0.0192693	0.313701
ARG252	MET248	0.370704	ARG252	MET248	0.061354	0.30935
ASP103	ALA321	0.323768	ASP103	ALA321	0.0190386	0.304729
ALA92	VAL91	0.480802	ALA92	VAL91	0.191134	0.289669
ARG196	ASN225	0.365912	ARG196	ASN225	0.0801254	0.285787
ALA92	ARG169	0.408974	ALA92	ARG169	0.125586	0.283388
HSE206	GLY205	0.288168	HSE206	GLY205	0.011752	0.276416
GLU204	TYR215	0.325521	GLU204	TYR215	0.055256	0.270265
LYS260	ILE262	0.330234	LYS260	ILE262	0.0640471	0.266187
GLU255	MET256	0.347298	GLU255	MET256	0.0885351	0.258763
ARG297	GLU221	0.484498	ARG297	GLU221	0.232725	0.251772
VAL335	TYR322	0.284205	VAL335	TYR322	0.0337539	0.250451
ASP103	SER325	0.303647	ASP103	SER325	0.0543215	0.249325
ASP293	GLN287	0.25911	ASP293	GLN287	0.0145571	0.244552
LYS260	ASP103	0.306596	LYS260	ASP103	0.0737722	0.232824
ASN57	ASN120	0.236037	ASN57	ASN120	0.00444297	0.231594
LYS260	ARG252	0.303589	LYS260	ARG252	0.0738252	0.229764
ASP103	ASN75	0.286626	ASP103	ASN75	0.0581882	0.228438
VAL335	GLY336	0.667048	VAL335	GLY336	0.444234	0.222813
GLN287	TRP182	0.21974	GLN287	TRP182	0.00126386	0.218476
GLU51	TRP52	0.234514	GLU51	TRP52	0.0165694	0.217944
TRP113	TRP123	0.255741	TRP113	TRP123	0.0397196	0.216022
ASP293	TRP182	0.216017	ASP293	TRP182	0.002772	0.213245
ARG196	TRP113	0.276556	ARG196	TRP113	0.0748422	0.201714
GLU255	MET248	0.202945	GLU255	MET248	0.00251725	0.200428
LYS260	THR264	0.231669	LYS260	THR264	0.0319172	0.199752
LEU84	CYS83	0.223359	LEU84	CYS83	0.0258866	0.197473
LYS260	GLU255	0.221429	LYS260	GLU255	0.0254111	0.196018
GLU204	SER318	0.199169	GLU204	SER318	0.00998468	0.189184
GLU127	ASN98	0.187688	GLU127	ASN98	0.00240301	0.185285
TYR322	ALA321	0.2601	TYR322	ALA321	0.0757642	0.184335
GLU204	VAL335	0.245171	GLU204	VAL335	0.0611375	0.184034
GLN249	MET248	0.261895	GLN249	MET248	0.0784953	0.183399
HSE85	GLU93	0.187339	HSE85	GLU93	0.0050824	0.182257
ASP103	ILE281	0.193694	ASP103	ILE281	0.0128093	0.180884
CYS211	THR290	0.251656	CYS211	THR290	0.0739056	0.17775
LEU148	SER152	0.298338	LEU148	SER152	0.128238	0.170101
ASN324	ILE281	0.180193	ASN324	ILE281	0.0121098	0.168084
TYR347	TRP283	0.168755	TYR347	TRP283	0.00213811	0.166617
ARG252	LEU251	0.214345	ARG252	LEU251	0.0483566	0.165988
PHE125	ASP293	0.250417	PHE125	ASP293	0.0867057	0.163711
ASP293	GLU221	0.346198	ASP293	GLU221	0.185166	0.161032
THR162	ALA158	0.214592	THR162	ALA158	0.0538329	0.160759
MET256	GLN257	0.426097	MET256	GLN257	0.266663	0.159434
TYR201	GLU200	0.266569	TYR201	GLU200	0.109196	0.157372
CYS211	ARG196	0.464882	CYS211	ARG196	0.31021	0.154672
TYR201	GLU204	0.627432	TYR201	GLU204	0.473004	0.154428
CYS211	THR224	0.217554	CYS211	THR224	0.0640777	0.153476
ARG169	VAL91	0.287418	ARG169	VAL91	0.13529	0.152128
PHE82	VAL81	0.154638	PHE82	VAL81	0.00466382	0.149974
HSE206	GLU204	0.200436	HSE206	GLU204	0.0542039	0.146232
ARG252	GLN249	0.47465	ARG252	GLN249	0.329495	0.145155
GLU204	GLU307	0.247524	GLU204	GLU307	0.102452	0.145071
THR116	PHE112	0.186462	THR116	PHE112	0.0433344	0.143128
GLN257	VAL350	0.184459	GLN257	VAL350	0.0423904	0.142068
THR162	LYS161	0.166129	THR162	LYS161	0.0249116	0.141218
ARG338	GLU255	0.168129	ARG338	GLU255	0.0280457	0.140083
GLY336	TYR332	0.292567	GLY336	TYR332	0.154282	0.138285
SER214	PHE195	0.218199	SER214	PHE195	0.0799308	0.138268
MET198	THR197	0.177334	MET198	THR197	0.0391108	0.138224
ASN253	ARG266	0.151046	ASN253	ARG266	0.0142048	0.136841
GLU255	GLN249	0.14726	GLU255	GLN249	0.0109467	0.136313
GLU204	LYS260	0.224482	GLU204	LYS260	0.0889652	0.135517
TYR215	SER214	0.31067	TYR215	SER214	0.176651	0.134019
HSP296	LEU301	0.186676	HSP296	LEU301	0.0533494	0.133326
ASP293	ASN225	0.177118	ASP293	ASN225	0.045347	0.131771
ARG196	MET192	0.171463	ARG196	MET192	0.0398839	0.131579
CYS83	PHE82	0.219674	CYS83	PHE82	0.0894981	0.130176
MET192	LEU193	0.170996	MET192	LEU193	0.0409407	0.130055
SER289	PRO285	0.237188	SER289	PRO285	0.107652	0.129535
SER214	ILE213	0.241088	SER214	ILE213	0.113421	0.127668
ASN98	ILE94	0.155198	ASN98	ILE94	0.0291266	0.126072
GLU204	ARG308	0.19885	GLU204	ARG308	0.0735206	0.12533
ASP293	ASN229	0.132825	ASP293	ASN229	0.00843957	0.124386
CYS211	ILE262	0.155594	CYS211	ILE262	0.031913	0.123681
ASP293	THR224	0.156416	ASP293	THR224	0.032868	0.123548
CYS211	SER318	0.133176	CYS211	SER318	0.0122264	0.12095
GLU204	ASN120	0.158055	GLU204	ASN120	0.0371828	0.120873
VAL194	ARG131	0.145795	VAL194	ARG131	0.0251776	0.120618
ASN134	SER138	0.152686	ASN134	SER138	0.0325462	0.12014
CYS211	SER289	0.151709	CYS211	SER289	0.0317243	0.119985
GLU51	TRP55	0.146516	GLU51	TRP55	0.029526	0.11699
GLN287	GLY232	0.124156	GLN287	GLY232	0.00765922	0.116497
ASN254	MET256	0.153748	ASN254	MET256	0.0375151	0.116232
CYS211	SER138	0.201954	CYS211	SER138	0.0882172	0.113736
ASP293	THR290	0.142733	ASP293	THR290	0.0290786	0.113654
ARG252	GLU265	0.127976	ARG252	GLU265	0.0161148	0.111861
LYS260	GLN287	0.135019	LYS260	GLN287	0.0232782	0.111741
MET163	THR162	0.152868	MET163	THR162	0.0419231	0.110945
ASP103	SER289	0.138982	ASP103	SER289	0.0308254	0.108156
HSE85	SER87	0.110824	HSE85	SER87	0.00323247	0.107592
ARG340	LEU278	0.132036	ARG340	LEU278	0.0249761	0.10706
GLN315	GLU51	0.111106	GLN315	GLU51	0.0042471	0.106859
GLN315	ASN57	0.12004	GLN315	ASN57	0.0131939	0.106846
ARG338	GLU345	0.125916	ARG338	GLU345	0.0195321	0.106384
ASP103	CYS326	0.197009	ASP103	CYS326	0.0914806	0.105528
ARG338	ASN75	0.146304	ARG338	ASN75	0.0428095	0.103495
ARG266	GLN263	0.161543	ARG266	GLN263	0.0585623	0.10298
GLU127	ARG131	0.300682	GLU127	ARG131	0.198747	0.101935
CYS211	GLU204	0.25911	CYS211	GLU204	0.157526	0.101585
TRP182	LEU141	0.103524	TRP182	LEU141	0.00208574	0.101438
HSE206	VAL208	0.110866	HSE206	VAL208	0.010127	0.100739
GLU93	LYS342	0.201853	GLU93	LYS342	0.102513	0.09934
HSE206	TYR201	0.140213	HSE206	TYR201	0.0423209	0.0978918
VAL91	THR90	0.155054	VAL91	THR90	0.0574639	0.0975898
LYS260	ASP311	0.116762	LYS260	ASP311	0.0198973	0.096865
HSE206	CYS211	0.113784	HSE206	CYS211	0.0176488	0.0961357
TYR347	GLN348	0.110952	TYR347	GLN348	0.0174849	0.0934666
CYS211	PHE121	0.127135	CYS211	PHE121	0.0337834	0.0933521
TYR201	VAL208	0.301175	TYR201	VAL208	0.209107	0.0920689
HSE206	ASN120	0.0907342	HSE206	ASN120	0.00145106	0.0892831
ASN253	LEU251	0.125134	ASN253	LEU251	0.0362167	0.0889172
GLU204	ARG338	0.244764	GLU204	ARG338	0.155993	0.0887708
GLU204	GLN315	0.205772	GLU204	GLN315	0.118068	0.0877037
ARG252	CYS282	0.0901439	ARG252	CYS282	0.00254816	0.0875957
ARG196	TRP123	0.254262	ARG196	TRP123	0.167356	0.086906
LEU186	LEU187	0.137868	LEU186	LEU187	0.0520816	0.085786
GLU204	GLY205	0.228813	GLU204	GLY205	0.143326	0.0854873
GLU204	VAL212	0.118778	GLU204	VAL212	0.0334124	0.085366
LYS260	ALA317	0.0876148	LYS260	ALA317	0.00309371	0.0845211
CYS211	THR197	0.151134	CYS211	THR197	0.06681	0.0843242
ARG338	GLY166	0.129605	ARG338	GLY166	0.0458319	0.0837728
PHE339	SER343	0.155943	PHE339	SER343	0.0729581	0.0829853
GLU204	SER88	0.0991051	GLU204	SER88	0.0194917	0.0796134
TYR201	THR116	0.102034	TYR201	THR116	0.0224602	0.079574
LEU193	VAL194	0.163947	LEU193	VAL194	0.0849407	0.0790061
GLY336	ARG338	0.251113	GLY336	ARG338	0.173153	0.0779595
ASN98	SER178	0.0816833	ASN98	SER178	0.00421086	0.0774724
PRO285	LEU284	0.0942777	PRO285	LEU284	0.0169741	0.0773036
GLU51	THR58	0.0771431	GLU51	THR58	0.00108244	0.0760606
LYS260	GLN257	0.214247	LYS260	GLN257	0.138504	0.0757429
ILE262	GLU261	0.157536	ILE262	GLU261	0.0828469	0.0746889
LYS260	ILE145	0.0790907	LYS260	ILE145	0.0048848	0.0742059
HSE206	TYR215	0.0824745	HSE206	TYR215	0.00840634	0.0740682
ARG196	LEU188	0.0809818	ARG196	LEU188	0.00727954	0.0737022
ASN324	LEU278	0.127275	ASN324	LEU278	0.053772	0.0735028
ASP293	TYR215	0.108979	ASP293	TYR215	0.035494	0.0734845
LYS260	LEU292	0.0930524	LYS260	LEU292	0.0199896	0.0730628
ASN120	ILE117	0.0951487	ASN120	ILE117	0.0221382	0.0730106
GLN257	LYS258	0.238449	GLN257	LYS258	0.165457	0.072992
ARG338	GLU93	0.164271	ARG338	GLU93	0.0913956	0.072875
GLY166	VAL171	0.130955	GLY166	VAL171	0.0583932	0.0725618
HSE206	GLY232	0.0943329	HSE206	GLY232	0.0223935	0.0719394
CYS211	ARG340	0.210069	CYS211	ARG340	0.138534	0.0715345
GLU204	PHE121	0.132399	GLU204	PHE121	0.0617863	0.0706131
VAL50	GLN49	0.195762	VAL50	GLN49	0.125361	0.0704008
VAL350	VAL346	0.179004	VAL350	VAL346	0.108779	0.0702251
ARG340	TYR322	0.126141	ARG340	TYR322	0.0575326	0.0686081
HSE206	TYR322	0.0703619	HSE206	TYR322	0.00214011	0.0682218
SER190	PRO191	0.150309	SER190	PRO191	0.0822153	0.0680941
VAL274	VAL275	0.104636	VAL274	VAL275	0.0369913	0.067645
HSE206	GLU345	0.0684501	HSE206	GLU345	0.00180584	0.0666442
ARG196	SER190	0.0829827	ARG196	SER190	0.0165464	0.0664363
GLU204	TRP220	0.1096	GLU204	TRP220	0.0434111	0.0661884
ASN253	VAL250	0.0755192	ASN253	VAL250	0.00939647	0.0661227
HSE206	LYS337	0.0828358	HSE206	LYS337	0.0186355	0.0642003
GLU204	MET198	0.103623	GLU204	MET198	0.0401805	0.0634428
ARG340	VAL274	0.0696804	ARG340	VAL274	0.00684644	0.062834
GLY205	ASN207	0.0876536	GLY205	ASN207	0.0248559	0.0627977
TYR215	PHE195	0.20714	TYR215	PHE195	0.144736	0.0624046
HSE206	ARG308	0.0665579	HSE206	ARG308	0.0044892	0.0620687
ARG338	LYS341	0.0923113	ARG338	LYS341	0.0306096	0.0617017
CYS211	VAL331	0.154231	CYS211	VAL331	0.0928093	0.0614216
LEU159	VAL160	0.0837811	LEU159	VAL160	0.022417	0.061364
TYR142	LEU141	0.15201	TYR142	LEU141	0.0910994	0.0609105
HSE206	ILE281	0.0671221	HSE206	ILE281	0.00644174	0.0606803
CYS211	ALA210	0.186704	CYS211	ALA210	0.126405	0.0602988
LYS260	GLY126	0.147355	LYS260	GLY126	0.0879829	0.0593717
LYS260	ASN253	0.147092	LYS260	ASN253	0.0881735	0.0589183
PHE259	SER87	0.0905998	PHE259	SER87	0.0318416	0.0587581
VAL78	LEU79	0.0880682	VAL78	LEU79	0.0300711	0.0579971
PHE125	PHE112	0.0980543	PHE125	PHE112	0.0403984	0.0576559
HSE206	TRP52	0.0682201	HSE206	TRP52	0.0108182	0.057402
HSE206	ASP293	0.10077	HSE206	ASP293	0.0439527	0.056817
ASN254	GLN257	0.115087	ASN254	GLN257	0.0589862	0.056101
LYS199	THR197	0.121659	LYS199	THR197	0.066033	0.0556258
HSE206	GLU51	0.0583154	HSE206	GLU51	0.00350467	0.0548108
HSE206	GLN287	0.060228	HSE206	GLN287	0.00568345	0.0545446
CYS211	SER214	0.0815724	CYS211	SER214	0.0277232	0.0538491
CYS211	TYR201	0.199084	CYS211	TYR201	0.146357	0.0527273
THR58	ILE59	0.0803203	THR58	ILE59	0.0276919	0.0526284
GLU51	GLN49	0.0752086	GLU51	GLN49	0.0229051	0.0523036
MET168	GLY170	0.179711	MET168	GLY170	0.127464	0.0522472
GLN315	LEU56	0.0929725	GLN315	LEU56	0.040988	0.0519845
HSE206	ALA321	0.0540333	HSE206	ALA321	0.0026394	0.0513939
HSE206	ASP103	0.0636828	HSE206	ASP103	0.0123518	0.0513311
PHE125	VAL346	0.0690407	PHE125	VAL346	0.0179664	0.0510743
ASN254	ASN253	0.118851	ASN254	ASN253	0.0681101	0.0507411
ILE281	CYS282	0.108259	ILE281	CYS282	0.0576165	0.0506428
ASN254	PHE259	0.103276	ASN254	PHE259	0.0530471	0.0502287
TYR347	PHE319	0.0522598	TYR347	PHE319	0.00297787	0.0492819
ASP103	LEU67	0.058382	ASP103	LEU67	0.00974631	0.0486357
TRP182	VAL312	0.0510951	TRP182	VAL312	0.00263655	0.0484585
GLU204	LYS199	0.168727	GLU204	LYS199	0.12029	0.0484379
GLU204	ALA210	0.0856384	GLU204	ALA210	0.037246	0.0483924
VAL275	LEU276	0.0843861	VAL275	LEU276	0.036646	0.0477401
HSE206	VAL331	0.0621893	HSE206	VAL331	0.0148365	0.0473528
LYS86	CYS83	0.0975195	LYS86	CYS83	0.0508411	0.0466784
HSE206	TRP113	0.0478237	HSE206	TRP113	0.0015225	0.0463012
ARG196	ARG297	0.153676	ARG196	ARG297	0.107458	0.0462171
HSE206	TYR347	0.0473402	HSE206	TYR347	0.00210836	0.0452319
LYS260	GLU265	0.192843	LYS260	GLU265	0.147731	0.0451123
SER189	THR185	0.0701489	SER189	THR185	0.0258942	0.0442547
ASP293	SER214	0.0684296	ASP293	SER214	0.0253964	0.0430332
HSE206	SER318	0.0472567	HSE206	SER318	0.00487108	0.0423857
ASN253	ARG252	0.137347	ASN253	ARG252	0.0952537	0.0420931
GLN287	ILE288	0.059471	GLN287	ILE288	0.0174544	0.0420166
MET256	LEU227	0.0657727	MET256	LEU227	0.0241537	0.0416189
GLY54	LEU53	0.0813421	GLY54	LEU53	0.0403227	0.0410194
ASP293	ASN75	0.0776364	ASP293	ASN75	0.0374936	0.0401428
HSE206	PHE82	0.0413848	HSE206	PHE82	0.00168034	0.0397045
ASN134	ALA135	0.0667946	ASN134	ALA135	0.027818	0.0389767
LEU56	TRP55	0.0977067	LEU56	TRP55	0.0588214	0.0388853
HSE206	TRP283	0.0421155	HSE206	TRP283	0.00347924	0.0386363
GLU221	SER217	0.0790724	GLU221	SER217	0.04134	0.0377325
PHE63	LEU64	0.0766972	PHE63	LEU64	0.039308	0.0373893
HSE206	CYS47	0.0532089	HSE206	CYS47	0.0163867	0.0368221
SER318	THR314	0.0674967	SER318	THR314	0.0307092	0.0367875
SER325	LEU106	0.050883	SER325	LEU106	0.0149242	0.0359588
LYS260	PHE259	0.226767	LYS260	PHE259	0.19086	0.0359067
HSE206	THR290	0.0400399	HSE206	THR290	0.00455865	0.0354813
LEU150	VAL151	0.0457734	LEU150	VAL151	0.0108311	0.0349423
HSE206	LYS199	0.0408695	HSE206	LYS199	0.00628403	0.0345855
GLN257	ASN253	0.202374	GLN257	ASN253	0.167846	0.0345287
SER238	VAL239	0.0660329	SER238	VAL239	0.0318573	0.0341756
HSE206	ALA158	0.0489147	HSE206	ALA158	0.0151053	0.0338094
HSE206	SER202	0.0692791	HSE206	SER202	0.0359546	0.0333245
PHE125	ILE115	0.0527347	PHE125	ILE115	0.0194982	0.0332365
TRP123	THR116	0.109339	TRP123	THR116	0.0765863	0.0327528
ALA102	ALA101	0.0544875	ALA102	ALA101	0.0220182	0.0324693
GLU204	ILE213	0.169083	GLU204	ILE213	0.137463	0.03162
HSP296	LEU292	0.0561702	HSP296	LEU292	0.0246387	0.0315316
TYR215	PRO216	0.0966823	TYR215	PRO216	0.0653236	0.0313587
GLN305	CYS304	0.0442558	GLN305	CYS304	0.0146259	0.0296299
GLY166	SER164	0.167006	GLY166	SER164	0.137542	0.0294649
VAL250	GLN249	0.0577683	VAL250	GLN249	0.0284854	0.0292829
TRP52	LEU53	0.0758844	TRP52	LEU53	0.0469783	0.0289061
ILE145	CYS146	0.0714307	ILE145	CYS146	0.042635	0.0287957
HSE206	ARG167	0.0326827	HSE206	ARG167	0.00392258	0.0287601
LEU227	PHE223	0.0385596	LEU227	PHE223	0.0098316	0.028728
SER178	LEU179	0.0583906	SER178	LEU179	0.0321583	0.0262323
CYS211	GLY336	0.155079	CYS211	GLY336	0.128995	0.0260844
ARG196	LYS260	0.163608	ARG196	LYS260	0.138163	0.0254458
HSE206	ALA210	0.0273623	HSE206	ALA210	0.0021111	0.0252512
HSE206	GLN315	0.0447987	HSE206	GLN315	0.0195702	0.0252285
PHE68	VAL69	0.0862554	PHE68	VAL69	0.06147	0.0247854
LEU234	SER238	0.0443461	LEU234	SER238	0.0197296	0.0246165
HSE206	PHE233	0.0349547	HSE206	PHE233	0.0105454	0.0244093
HSE206	THR162	0.0261769	HSE206	THR162	0.00187236	0.0243045
HSE206	LEU106	0.0260494	HSE206	LEU106	0.00181725	0.0242322
VAL272	LEU271	0.0743534	VAL272	LEU271	0.0501674	0.0241861
ARG196	LEU193	0.122759	ARG196	LEU193	0.0989962	0.0237629
PHE319	SER323	0.0437083	PHE319	SER323	0.0203522	0.0233561
LYS260	ILE219	0.0556368	LYS260	ILE219	0.0328378	0.022799
HSE206	GLU255	0.0331713	HSE206	GLU255	0.0111346	0.0220367
ARG169	SER190	0.0282206	ARG169	SER190	0.00631042	0.0219102
HSE206	VAL333	0.0297146	HSE206	VAL333	0.00781196	0.0219026
GLU93	CYS89	0.0595576	GLU93	CYS89	0.0378848	0.0216729
PHE259	LYS258	0.171354	PHE259	LYS258	0.150457	0.0208968
VAL331	LEU330	0.120573	VAL331	LEU330	0.0999919	0.0205813
ARG338	ASP103	0.207414	ARG338	ASP103	0.186852	0.0205616
PHE259	SER80	0.0349497	PHE259	SER80	0.0145103	0.0204394
LYS260	MET163	0.047108	LYS260	MET163	0.0270209	0.0200871
SER189	LEU188	0.090975	SER189	LEU188	0.0712693	0.0197057
LEU271	VAL270	0.0599127	LEU271	VAL270	0.0402612	0.0196515
LYS260	ASN254	0.0767252	LYS260	ASN254	0.0578252	0.0189
ASP103	LEU104	0.0622547	ASP103	LEU104	0.0438992	0.0183556
ILE117	SER118	0.0468181	ILE117	SER118	0.0286597	0.0181584
LEU227	MET226	0.0302828	LEU227	MET226	0.0122593	0.0180234
HSE206	GLY54	0.0192947	HSE206	GLY54	0.00156021	0.0177345
HSE206	ALA92	0.0260333	HSE206	ALA92	0.00834653	0.0176867
GLN60	PRO61	0.0458935	GLN60	PRO61	0.0287063	0.0171871
HSE206	THR294	0.0202444	HSE206	THR294	0.00320703	0.0170373
HSE206	HSE85	0.0241891	HSE206	HSE85	0.00790692	0.0162822
LEU129	THR128	0.0191365	LEU129	THR128	0.00295298	0.0161835
MET139	ASN140	0.0257083	MET139	ASN140	0.0095535	0.0161548
ALA210	THR209	0.161161	ALA210	THR209	0.145101	0.01606
VAL274	VAL270	0.0287965	VAL274	VAL270	0.0127529	0.0160436
TYR347	ASN229	0.049302	TYR347	ASN229	0.0332915	0.0160105
ASP103	ASN328	0.397317	ASP103	ASN328	0.38195	0.0153674
LEU276	LEU277	0.0826035	LEU276	LEU277	0.0673225	0.015281
HSE206	PRO329	0.0357113	HSE206	PRO329	0.0205229	0.0151884
TRP52	LEU56	0.122586	TRP52	LEU56	0.107587	0.0149999
LEU106	ALA107	0.0214726	LEU106	ALA107	0.00647335	0.0149992
THR290	PHE286	0.0398751	THR290	PHE286	0.0250184	0.0148568
ARG169	LYS258	0.0896425	ARG169	LYS258	0.0754098	0.0142327
LEU176	TYR177	0.0554495	LEU176	TYR177	0.0413609	0.0140887
LEU99	ALA100	0.0324731	LEU99	ALA100	0.0184347	0.0140384
HSE206	ILE117	0.0157814	HSE206	ILE117	0.00182281	0.0139586
SER302	LEU298	0.0158923	SER302	LEU298	0.00211234	0.0137799
HSE206	VAL133	0.0146895	HSE206	VAL133	0.00119313	0.0134964
TRP65	LEU64	0.0358881	TRP65	LEU64	0.0224709	0.0134172
VAL208	ASN207	0.109168	VAL208	ASN207	0.0960992	0.0130685
ILE136	ALA135	0.0598724	ILE136	ALA135	0.0469415	0.0129309
ARG340	LEU84	0.103564	ARG340	LEU84	0.090666	0.0128982
PRO48	GLN305	0.0412605	PRO48	GLN305	0.0285826	0.0126779
GLU255	LEU148	0.0200333	GLU255	LEU148	0.00737158	0.0126618
GLY336	SER118	0.0238002	GLY336	SER118	0.0113402	0.01246
ASN75	ILE76	0.0635727	ASN75	ILE76	0.0512088	0.0123638
ILE136	ILE137	0.0387619	ILE136	ILE137	0.0266084	0.0121535
HSE206	LEU330	0.0144575	HSE206	LEU330	0.00273495	0.0117225
HSE206	ASN134	0.0174462	HSE206	ASN134	0.00587518	0.011571
GLY166	LEU159	0.0364966	GLY166	LEU159	0.0249414	0.0115551
GLU265	THR269	0.0222724	GLU265	THR269	0.0109772	0.0112952
HSE206	VAL350	0.0238951	HSE206	VAL350	0.0128269	0.0110682
HSE206	LEU73	0.0149563	HSE206	LEU73	0.00395461	0.0110017
HSE206	ALA317	0.0123178	HSE206	ALA317	0.00160465	0.0107132
ARG267	ALA268	0.0260239	ARG267	ALA268	0.0153113	0.0107126
HSE206	VAL212	0.013652	HSE206	VAL212	0.00319689	0.0104551
LEU278	PHE279	0.0508359	LEU278	PHE279	0.0406861	0.0101498
HSE206	TRP220	0.0198732	HSE206	TRP220	0.00980006	0.0100732
HSE206	THR224	0.0184528	HSE206	THR224	0.00850603	0.0099468
HSE206	ILE288	0.0103971	HSE206	ILE288	0.000451317	0.00994577
GLU345	LYS342	0.151344	GLU345	LYS342	0.141629	0.00971504
HSE206	HSP296	0.0236286	HSE206	HSP296	0.013927	0.00970156
SER118	ALA114	0.191127	SER118	ALA114	0.181453	0.00967373
MET165	SER164	0.0894296	MET165	SER164	0.0798625	0.00956717
ARG167	MET163	0.0768714	ARG167	MET163	0.0673744	0.00949697
PHE242	CYS243	0.0485196	PHE242	CYS243	0.0391235	0.00939606
CYS108	ALA107	0.0659988	CYS108	ALA107	0.0567312	0.00926759
SER138	ILE137	0.0246168	SER138	ILE137	0.0154316	0.0091852
LYS258	GLU261	0.102352	LYS258	GLU261	0.0935072	0.00884508
GLU51	GLY54	0.0369763	GLU51	GLY54	0.0282722	0.00870403
HSE206	ILE313	0.00919076	HSE206	ILE313	0.000773009	0.00841775
HSE206	MET192	0.0105095	HSE206	MET192	0.00231829	0.00819122
THR224	TRP220	0.0720179	THR224	TRP220	0.0643637	0.00765423
CYS211	MET165	0.0374532	CYS211	MET165	0.0298515	0.00760169
PHE121	THR209	0.0858056	PHE121	THR209	0.0782349	0.00757073
HSE206	LEU234	0.0104815	HSE206	LEU234	0.00314833	0.0073332
MET149	LEU150	0.0253318	MET149	LEU150	0.0180903	0.00724148
HSE206	LEU53	0.00883166	HSE206	LEU53	0.00163518	0.00719648
ASP293	ILE310	0.0544203	ASP293	ILE310	0.0476954	0.0067249
CYS211	MET198	0.124097	CYS211	MET198	0.117578	0.00651876
TYR347	LEU84	0.0846848	TYR347	LEU84	0.0782335	0.00645136
THR241	PHE242	0.0289897	THR241	PHE242	0.0228497	0.00613993
THR269	ALA268	0.0595254	THR269	ALA268	0.0534678	0.00605769
LEU104	GLY109	0.00813019	LEU104	GLY109	0.00211066	0.00601954
CYS211	HSE85	0.0369483	CYS211	HSE85	0.0309801	0.00596816
VAL335	ILE334	0.114103	VAL335	ILE334	0.108209	0.00589451
LEU188	LEU187	0.0442747	LEU188	LEU187	0.038452	0.00582274
HSE206	PRO236	0.00760897	HSE206	PRO236	0.00197885	0.00563012
GLU265	THR264	0.169143	GLU265	THR264	0.163544	0.00559943
HSE206	ASP311	0.0146936	HSE206	ASP311	0.0092053	0.00548828
LEU292	PHE291	0.0219173	LEU292	PHE291	0.0165449	0.00537245
HSE206	GLY299	0.0112604	HSE206	GLY299	0.00600089	0.00525953
CYS243	THR244	0.0349551	CYS243	THR244	0.0297246	0.00523049
ASP293	GLN315	0.0637245	ASP293	GLN315	0.0589345	0.00479009
HSE206	LEU159	0.00592762	HSE206	LEU159	0.0011827	0.00474492
CYS211	ALA101	0.0100116	CYS211	ALA101	0.00530654	0.0047051
CYS184	VAL180	0.0161733	CYS184	VAL180	0.0115224	0.00465091
ILE240	THR244	0.0295538	ILE240	THR244	0.0250541	0.00449969
HSE206	ARG155	0.0177622	HSE206	ARG155	0.0134433	0.00431886
HSE206	ASN225	0.016845	HSE206	ASN225	0.0125572	0.00428778
MET198	ILE105	0.0154195	MET198	ILE105	0.0111675	0.00425204
VAL180	LEU179	0.0731076	VAL180	LEU179	0.0689111	0.00419649
LEU237	SER238	0.0641321	LEU237	SER238	0.0602261	0.00390599
LEU124	ILE115	0.0154178	LEU124	ILE115	0.011518	0.00389988
HSE206	VAL50	0.0076838	HSE206	VAL50	0.00380665	0.00387714
HSE206	ILE316	0.00684352	HSE206	ILE316	0.00301773	0.00382579
HSE206	MET320	0.00472906	HSE206	MET320	0.000913237	0.00381582
ILE280	LEU276	0.0137828	ILE280	LEU276	0.0111474	0.00263544
GLY166	MET165	0.19473	GLY166	MET165	0.192293	0.00243712
HSE206	CYS146	0.00314752	HSE206	CYS146	0.000876587	0.00227094
HSE206	VAL250	0.00359525	HSE206	VAL250	0.00177472	0.00182053
LEU278	LEU277	0.0282724	LEU278	LEU277	0.0264768	0.00179565
ARG169	ILE76	0.0173431	ARG169	ILE76	0.0158008	0.00154233
HSE206	ASN254	0.00990334	HSE206	ASN254	0.00842151	0.00148183
LEU301	LEU295	0.0608604	LEU301	LEU295	0.0594114	0.00144903
SER302	HSE206	0.0243425	SER302	HSE206	0.0228965	0.00144597
HSE206	ILE105	0.00250421	HSE206	ILE105	0.00119212	0.0013121
HSE206	VAL272	0.00305857	HSE206	VAL272	0.00187048	0.00118809
ARG169	VAL335	0.052012	ARG169	VAL335	0.0510928	0.000919243
THR185	CYS184	0.00842475	THR185	CYS184	0.007506	0.00091875
HSE206	VAL275	0.0035925	HSE206	VAL275	0.0027231	0.000869402
HSE206	ILE153	0.00355447	HSE206	ILE153	0.00273723	0.000817238
ASN207	GLU200	0.189883	ASN207	GLU200	0.189209	0.000673893
LYS199	MET198	0.257385	LYS199	MET198	0.256801	0.000583234
ILE181	VAL180	0.0384576	ILE181	VAL180	0.0380798	0.000377863
HSE206	MET139	0.00121081	HSE206	MET139	0.00103723	0.00017358
ILE76	SER80	0.0827384	ILE76	SER80	0.0827321	6.299e-06
HSE206	GLU307	0.0436181	HSE206	GLU307	0.0439317	-0.00031359
VAL180	LEU176	0.0131683	VAL180	LEU176	0.013494	-0.000325679
PHE195	VAL194	0.0574249	PHE195	VAL194	0.0577597	-0.000334808
ASP122	ASN119	0.0457263	ASP122	ASN119	0.0460659	-0.000339565
HSE206	LEU295	0.0200993	HSE206	LEU295	0.0204399	-0.000340591
HSE206	PHE339	0.0159817	HSE206	PHE339	0.0163618	-0.000380119
LEU273	VAL272	0.0559771	LEU273	VAL272	0.0565996	-0.000622504
PHE63	LEU67	0.0580903	PHE63	LEU67	0.0587483	-0.000657983
LEU237	THR241	0.018752	LEU237	THR241	0.01966	-0.000908054
HSE206	PRO61	0.0039674	HSE206	PRO61	0.00493284	-0.000965445
HSE206	ILE280	0.00450579	HSE206	ILE280	0.00558624	-0.00108045
VAL66	TRP65	0.0896051	VAL66	TRP65	0.0908214	-0.00121636
TYR347	VAL346	0.108866	TYR347	VAL346	0.110333	-0.00146681
HSE206	LEU96	0.00411209	HSE206	LEU96	0.00576041	-0.00164831
ALA107	LEU110	0.0119328	ALA107	LEU110	0.0138073	-0.00187455
LYS175	ALA174	0.0459538	LYS175	ALA174	0.0481889	-0.00223509
ARG169	TRP344	0.0187891	ARG169	TRP344	0.021027	-0.00223794
GLU204	ASP122	0.0720526	GLU204	ASP122	0.0743814	-0.00232883
CYS184	GLY183	0.0493729	CYS184	GLY183	0.05172	-0.00234707
HSE206	TYR95	0.00256589	HSE206	TYR95	0.00514021	-0.00257431
MET248	ILE247	0.0140107	MET248	ILE247	0.016585	-0.00257434
HSP296	CYS83	0.0198961	HSP296	CYS83	0.0226099	-0.00271377
HSE206	ALA102	0.00189034	HSE206	ALA102	0.00476405	-0.00287372
HSE206	ILE309	0.00289265	HSE206	ILE309	0.00582526	-0.00293261
TRP344	GLN348	0.0708169	TRP344	GLN348	0.0738476	-0.00303061
LEU110	PRO111	0.025688	LEU110	PRO111	0.028877	-0.00318905
LEU148	PHE147	0.0176714	LEU148	PHE147	0.0208622	-0.00319076
GLY232	PHE233	0.0409684	GLY232	PHE233	0.044235	-0.00326664
ASN225	ASN57	0.0107898	ASN225	ASN57	0.0142766	-0.00348682
ASN120	ASN119	0.0273746	ASN120	ASN119	0.0310178	-0.00364315
GLN246	ILE247	0.0160137	GLN246	ILE247	0.0198351	-0.00382142
LYS175	LEU176	0.0219967	LYS175	LEU176	0.0259971	-0.00400041
HSE206	CYS351	0.00952493	HSE206	CYS351	0.0135948	-0.0040699
ILE181	PHE147	0.03248	ILE181	PHE147	0.0367797	-0.00429965
PHE291	MET226	0.0154061	PHE291	MET226	0.019969	-0.00456286
ASP103	LEU327	0.0670001	ASP103	LEU327	0.0716407	-0.00464051
GLN315	VAL312	0.0159862	GLN315	VAL312	0.0207484	-0.0047622
HSE206	PRO285	0.00969316	HSE206	PRO285	0.0145126	-0.00481948
HSE206	GLN60	0.0161825	HSE206	GLN60	0.0212022	-0.00501967
ARG169	LYS260	0.0803659	ARG169	LYS260	0.0854295	-0.00506358
VAL312	ILE313	0.0453726	VAL312	ILE313	0.0505844	-0.00521182
TYR142	SER143	0.0228203	TYR142	SER143	0.0281047	-0.00528444
ILE115	ALA114	0.0372102	ILE115	ALA114	0.0425527	-0.00534253
ILE309	ILE310	0.0548694	ILE309	ILE310	0.0604158	-0.00554644
ARG196	ARG131	0.11952	ARG196	ARG131	0.125169	-0.00564898
ILE94	TYR95	0.0399607	ILE94	TYR95	0.0456653	-0.00570457
ASN254	ARG267	0.0270753	ASN254	ARG267	0.0329804	-0.00590511
ARG338	ARG267	0.0477064	ARG338	ARG267	0.0536226	-0.00591618
VAL69	LEU70	0.112272	VAL69	LEU70	0.118311	-0.00603887
CYS211	VAL66	0.0222181	CYS211	VAL66	0.0283651	-0.00614692
ASN328	SER325	0.171349	ASN328	SER325	0.177725	-0.00637552
LEU53	VAL50	0.0479735	LEU53	VAL50	0.0544602	-0.00648669
LYS86	LEU84	0.127888	LYS86	LEU84	0.134411	-0.00652338
PRO61	PRO62	0.070595	PRO61	PRO62	0.0772091	-0.00661406
ASN98	GLY97	0.0315507	ASN98	GLY97	0.0383592	-0.0068085
PHE319	MET320	0.0270988	PHE319	MET320	0.0340336	-0.00693481
ILE334	LEU271	0.0100846	ILE334	LEU271	0.0170371	-0.00695251
ASP154	LEU150	0.00708709	ASP154	LEU150	0.0141354	-0.00704834
GLY336	LEU273	0.00705435	GLY336	LEU273	0.0141242	-0.00706987
HSE206	PHE63	0.0168649	HSE206	PHE63	0.0240337	-0.00716881
THR290	PHE291	0.0261443	THR290	PHE291	0.0333499	-0.0072056
ARG169	CYS108	0.0072277	ARG169	CYS108	0.0145799	-0.00735224
ASN253	LEU186	0.00493543	ASN253	LEU186	0.0123582	-0.00742276
GLU204	PHE339	0.0384636	GLU204	PHE339	0.0461572	-0.00769361
SER318	PHE319	0.0194189	SER318	PHE319	0.0271667	-0.00774777
VAL133	VAL132	0.0785716	VAL133	VAL132	0.0864991	-0.00792752
HSP296	GLY349	0.018816	HSP296	GLY349	0.0268298	-0.00801379
GLY232	PHE279	0.015868	GLY232	PHE279	0.0239601	-0.00809206
TYR177	SER178	0.0179457	TYR177	SER178	0.0261179	-0.00817223
ARG169	CYS130	0.0392306	ARG169	CYS130	0.0474831	-0.00825251
TRP283	LEU284	0.0257027	TRP283	LEU284	0.0341085	-0.00840586
ALA158	TYR156	0.0024931	ALA158	TYR156	0.0114933	-0.00900017
GLY170	TRP173	0.0505573	GLY170	TRP173	0.0597097	-0.00915241
ASN328	GLY166	0.0853614	ASN328	GLY166	0.0945521	-0.0091907
GLN249	MET245	0.0463335	GLN249	MET245	0.0560444	-0.00971095
THR244	MET245	0.0439422	THR244	MET245	0.0536666	-0.00972434
CYS211	ASN324	0.120612	CYS211	ASN324	0.130352	-0.00973998
ALA101	ALA100	0.0597487	ALA101	ALA100	0.0695243	-0.00977553
ARG169	SER144	0.0563116	ARG169	SER144	0.0661742	-0.00986262
TRP182	GLY183	0.0280869	TRP182	GLY183	0.0380347	-0.0099478
ARG169	GLU261	0.0243466	ARG169	GLU261	0.0344157	-0.010069
HSP296	GLY170	0.0150349	HSP296	GLY170	0.0253914	-0.0103565
HSP296	SER343	0.0132831	HSP296	SER343	0.0237161	-0.010433
LEU273	VAL274	0.0457713	LEU273	VAL274	0.0563232	-0.0105519
HSE85	PRO191	0.00435785	HSE85	PRO191	0.0150885	-0.0107306
VAL270	THR269	0.0309828	VAL270	THR269	0.0418959	-0.0109131
ILE219	LEU218	0.0426428	ILE219	LEU218	0.0543026	-0.0116598
GLU307	ASP311	0.0673129	GLU307	ASP311	0.0791368	-0.0118239
CYS211	ARG266	0.079572	CYS211	ARG266	0.0914209	-0.0118489
MET245	GLN246	0.025046	MET245	GLN246	0.0369415	-0.0118955
ILE105	ILE136	0.0392643	ILE105	ILE136	0.0514784	-0.0122141
ARG169	TYR332	0.0229975	ARG169	TYR332	0.0352223	-0.0122248
SER190	LEU186	0.0363116	SER190	LEU186	0.0486016	-0.01229
TRP220	PRO216	0.0397681	TRP220	PRO216	0.0524371	-0.012669
PRO236	LEU235	0.0707645	PRO236	LEU235	0.0834651	-0.0127006
CYS108	GLY109	0.0375671	CYS108	GLY109	0.0502745	-0.0127074
LYS341	LYS342	0.0274928	LYS341	LYS342	0.040666	-0.0131732
ILE181	CYS184	0.063048	ILE181	CYS184	0.0763868	-0.0133388
ARG169	TYR177	0.0107369	ARG169	TYR177	0.0242295	-0.0134927
PRO329	ILE94	0.00921787	PRO329	ILE94	0.022854	-0.0136361
CYS211	THR128	0.020057	CYS211	THR128	0.0337487	-0.0136917
PHE242	GLN246	0.0687343	PHE242	GLN246	0.0824456	-0.0137113
HSE85	ILE262	0.00430113	HSE85	ILE262	0.018349	-0.0140478
LEU96	GLY97	0.0184821	LEU96	GLY97	0.0325403	-0.0140582
LYS161	TYR156	0.0429312	LYS161	TYR156	0.0575871	-0.0146559
GLY170	VAL171	0.157791	GLY170	VAL171	0.172746	-0.0149554
GLY299	LEU298	0.0410233	GLY299	LEU298	0.056574	-0.0155507
GLY109	LEU110	0.0286113	GLY109	LEU110	0.0442481	-0.0156368
ILE181	THR185	0.0659058	ILE181	THR185	0.0818089	-0.0159031
ASN328	LEU96	0.0745288	ASN328	LEU96	0.0908783	-0.0163495
CYS211	CYS108	0.0178984	CYS211	CYS108	0.0342838	-0.0163854
HSE206	GLU221	0.00660744	HSE206	GLU221	0.0230223	-0.0164149
HSE206	ARG169	0.0278216	HSE206	ARG169	0.0442932	-0.0164716
SER144	ILE145	0.0426361	SER144	ILE145	0.0592726	-0.0166365
VAL350	GLY349	0.436888	VAL350	GLY349	0.453925	-0.0170372
CYS211	THR72	0.0405251	CYS211	THR72	0.059092	-0.0185669
PHE125	LEU124	0.232081	PHE125	LEU124	0.251014	-0.018933
SER343	TRP344	0.00837892	SER343	TRP344	0.027422	-0.0190431
ARG340	VAL333	0.119965	ARG340	VAL333	0.13943	-0.0194654
TRP182	MET139	0.0900504	TRP182	MET139	0.109662	-0.0196116
PHE233	PRO236	0.0262199	PHE233	PRO236	0.0461627	-0.0199428
VAL331	VAL335	0.14216	VAL331	VAL335	0.162399	-0.0202389
SER88	CYS89	0.119116	SER88	CYS89	0.139367	-0.0202503
ASP306	GLN305	0.0291751	ASP306	GLN305	0.0498812	-0.0207061
SER190	SER189	0.036972	SER190	SER189	0.0577131	-0.0207411
PHE223	VAL222	0.0264374	PHE223	VAL222	0.0478568	-0.0214194
GLN315	ILE316	0.0285441	GLN315	ILE316	0.0503513	-0.0218072
ARG172	TRP173	0.0579372	ARG172	TRP173	0.0802739	-0.0223367
PHE112	PRO111	0.00668221	PHE112	PRO111	0.0291418	-0.0224596
THR241	ILE240	0.052355	THR241	ILE240	0.0759596	-0.0236046
ARG340	GLU74	0.981919	ARG340	GLU74	1.0056	-0.023679
HSE85	ASP122	0.00491961	HSE85	ASP122	0.0288174	-0.0238978
ILE136	ASN140	0.0442283	ILE136	ASN140	0.0682884	-0.0240601
LEU148	MET149	0.0323691	LEU148	MET149	0.0567999	-0.0244309
ASP203	SER202	0.274062	ASP203	SER202	0.299124	-0.0250619
PRO329	MET165	0.00874788	PRO329	MET165	0.0338228	-0.0250749
ARG169	MET163	0.0215883	ARG169	MET163	0.0467838	-0.0251955
TYR156	VAL160	0.0240676	TYR156	VAL160	0.0492972	-0.0252296
LEU67	VAL66	0.0257689	LEU67	VAL66	0.0519774	-0.0262085
CYS282	TRP283	0.0776752	CYS282	TRP283	0.104102	-0.0264268
ARG196	ILE136	0.0425895	ARG196	ILE136	0.0703635	-0.027774
SER152	ILE153	0.0399018	SER152	ILE153	0.068264	-0.0283621
GLN287	PHE286	0.0210344	GLN287	PHE286	0.0498196	-0.0287852
THR72	PHE68	0.0173958	THR72	PHE68	0.0462324	-0.0288366
PRO236	ILE240	0.00698166	PRO236	ILE240	0.0363373	-0.0293557
CYS108	LEU104	0.0454464	CYS108	LEU104	0.0751387	-0.0296922
MET139	SER143	0.0624015	MET139	SER143	0.0924451	-0.0300436
LEU70	ALA71	0.0769	LEU70	ALA71	0.107069	-0.0301689
LEU218	VAL222	0.0198488	LEU218	VAL222	0.0502591	-0.0304103
ARG131	VAL132	0.0381929	ARG131	VAL132	0.0695421	-0.0313492
SER302	ASP154	0.0066809	SER302	ASP154	0.0382808	-0.0315999
SER302	LEU301	0.0956243	SER302	LEU301	0.127381	-0.0317568
ARG297	ILE219	0.0315314	ARG297	ILE219	0.0633344	-0.0318029
MET256	LYS175	0.0542197	MET256	LYS175	0.0862853	-0.0320656
HSE206	VAL231	0.00684565	HSE206	VAL231	0.0397685	-0.0329228
GLU127	VAL69	0.0155726	GLU127	VAL69	0.0486018	-0.0330292
ASN75	GLU74	0.0570946	ASN75	GLU74	0.0901807	-0.0330861
SER303	SER302	0.344338	SER303	SER302	0.377459	-0.0331208
GLU127	ASN328	0.0756466	GLU127	ASN328	0.109231	-0.0335844
ARG169	LYS86	0.0125024	ARG169	LYS86	0.0462829	-0.0337806
HSE206	ASP154	0.00391983	HSE206	ASP154	0.0377975	-0.0338777
SER80	LEU79	0.0320796	SER80	LEU79	0.0660057	-0.0339261
PRO48	CYS304	0.0109466	PRO48	CYS304	0.0450748	-0.0341282
ARG340	VAL78	0.0799843	ARG340	VAL78	0.114436	-0.0344521
TRP182	ILE181	0.0474037	TRP182	ILE181	0.0829271	-0.0355235
SER144	PHE223	0.00156776	SER144	PHE223	0.0372038	-0.0356361
GLY336	ARG340	0.179945	GLY336	ARG340	0.215668	-0.0357226
CYS211	SER323	0.00921156	CYS211	SER323	0.0449347	-0.0357231
TRP173	ALA174	0.025781	TRP173	ALA174	0.0615297	-0.0357487
ASP293	SER289	0.0548515	ASP293	SER289	0.090787	-0.0359354
ASP103	ALA102	0.0169579	ASP103	ALA102	0.0529766	-0.0360187
ARG340	PHE77	0.0307521	ARG340	PHE77	0.0671291	-0.036377
GLU204	ARG172	0.0429386	GLU204	ARG172	0.0796709	-0.0367323
ARG169	THR264	0.0331335	ARG169	THR264	0.0699598	-0.0368264
ARG169	LYS161	0.0302673	ARG169	LYS161	0.0676442	-0.0373769
VAL231	MET149	0.0145408	VAL231	MET149	0.0525043	-0.0379634
GLN257	ARG297	0.0420183	GLN257	ARG297	0.0801925	-0.0381741
SER303	HSE206	0.006203	SER303	HSE206	0.0447403	-0.0385373
ARG169	PHE68	0.00651322	ARG169	PHE68	0.0456787	-0.0391655
SER325	SER144	0.0157516	SER325	SER144	0.0552005	-0.0394489
GLY336	ILE334	0.0763098	GLY336	ILE334	0.11622	-0.0399097
ARG340	PHE339	0.0973172	ARG340	PHE339	0.137393	-0.0400763
LYS260	TYR142	0.0775442	LYS260	TYR142	0.118205	-0.0406606
LEU227	LEU228	0.0723004	LEU227	LEU228	0.113226	-0.040926
ILE300	GLY299	0.0738433	ILE300	GLY299	0.115798	-0.0419545
ARG169	ASN324	0.0160647	ARG169	ASN324	0.0584259	-0.0423613
VAL239	CYS243	0.0362802	VAL239	CYS243	0.0791592	-0.0428789
ILE240	VAL239	0.0145292	ILE240	VAL239	0.0574878	-0.0429585
GLU51	VAL50	0.023325	GLU51	VAL50	0.0664319	-0.0431069
CYS211	LEU70	0.0246873	CYS211	LEU70	0.0680853	-0.043398
SER143	ILE181	0.0556295	SER143	ILE181	0.100137	-0.0445072
ARG196	CYS130	0.107998	ARG196	CYS130	0.15356	-0.045562
ARG169	SER88	0.0115861	ARG169	SER88	0.0575519	-0.0459658
ARG169	ARG338	0.0498804	ARG169	ARG338	0.0970154	-0.047135
ASN254	LEU251	0.0239701	ASN254	LEU251	0.0719455	-0.0479755
LYS199	GLU200	0.0828163	LYS199	GLU200	0.131143	-0.0483272
GLY166	LEU157	0.0308457	GLY166	LEU157	0.0800653	-0.0492196
PHE339	VAL78	0.0448837	PHE339	VAL78	0.0956164	-0.0507327
ARG169	ASN254	0.0251123	ARG169	ASN254	0.076996	-0.0518836
ARG169	ARG172	0.0237808	ARG169	ARG172	0.0762205	-0.0524397
CYS211	VAL212	0.394239	CYS211	VAL212	0.447078	-0.0528389
PRO329	TRP52	0.0535329	PRO329	TRP52	0.107843	-0.0543099
LYS260	ARG172	0.0366096	LYS260	ARG172	0.091124	-0.0545144
SER87	SER88	0.142751	SER87	SER88	0.199148	-0.0563969
GLU74	LEU73	0.029251	GLU74	LEU73	0.0865417	-0.0572907
ARG169	THR90	0.0689341	ARG169	THR90	0.126733	-0.0577988
ARG338	HSP296	0.0642874	ARG338	HSP296	0.122231	-0.057944
PRO216	SER217	0.12529	PRO216	SER217	0.183799	-0.0585087
PHE63	PRO62	0.00630363	PHE63	PRO62	0.0648515	-0.0585479
ASP154	ARG155	0.0290428	ASP154	ARG155	0.08795	-0.0589072
ARG155	SER152	0.00307026	ARG155	SER152	0.0624969	-0.0594266
SER217	LEU218	0.0719508	SER217	LEU218	0.131808	-0.0598576
LEU73	THR72	0.0564489	LEU73	THR72	0.116954	-0.0605056
CYS211	LEU129	0.0521509	CYS211	LEU129	0.113264	-0.0611127
THR72	ALA71	0.0525147	THR72	ALA71	0.114756	-0.0622413
MET168	TRP173	0.0492925	MET168	TRP173	0.111935	-0.062643
SER144	LEU148	0.00617128	SER144	LEU148	0.0697907	-0.0636195
ARG169	LYS341	0.00875884	ARG169	LYS341	0.0733311	-0.0645722
ARG172	LYS175	0.0549257	ARG172	LYS175	0.119643	-0.0647177
PHE233	LEU237	0.0312921	PHE233	LEU237	0.0963279	-0.0650358
ARG196	PHE77	0.0331521	ARG196	PHE77	0.0993127	-0.0661605
ARG155	VAL151	0.00401631	ARG155	VAL151	0.0716279	-0.0676116
GLU204	LYS86	0.0765745	GLU204	LYS86	0.144643	-0.0680687
VAL212	ILE213	0.118447	VAL212	ILE213	0.187761	-0.0693138
CYS211	VAL231	0.0384474	CYS211	VAL231	0.108043	-0.0695955
CYS211	VAL81	0.0517416	CYS211	VAL81	0.12187	-0.0701279
GLU307	PHE63	0.0429752	GLU307	PHE63	0.113478	-0.0705028
ASP306	HSE206	0.00433443	ASP306	HSE206	0.075751	-0.0714166
ARG169	VAL81	0.0239407	ARG169	VAL81	0.096222	-0.0722814
TYR142	LEU228	0.013668	TYR142	LEU228	0.0879978	-0.0743299
ARG169	CYS211	0.0776342	ARG169	CYS211	0.152755	-0.0751211
VAL350	GLU345	0.0357921	VAL350	GLU345	0.111151	-0.0753591
VAL331	TYR332	0.128971	VAL331	TYR332	0.205186	-0.0762149
HSE85	ARG196	0.00984454	HSE85	ARG196	0.0867067	-0.0768622
GLY126	LEU124	0.130989	GLY126	LEU124	0.208445	-0.0774562
CYS211	PRO48	0.0448213	CYS211	PRO48	0.122384	-0.0775624
GLY126	PHE125	0.497765	GLY126	PHE125	0.575881	-0.0781157
ALA158	LEU157	0.0263377	ALA158	LEU157	0.104455	-0.078117
GLY166	MET168	0.30662	GLY166	MET168	0.385259	-0.0786392
SER289	THR314	0.0319128	SER289	THR314	0.111152	-0.0792389
ASP122	THR209	0.158474	ASP122	THR209	0.241332	-0.082858
ARG196	ASP203	0.0574505	ARG196	ASP203	0.140411	-0.0829601
ASN328	TYR347	0.126832	ASN328	TYR347	0.21024	-0.0834081
ASP203	CYS47	0.0684748	ASP203	CYS47	0.151964	-0.0834889
GLY336	VAL333	0.0531185	GLY336	VAL333	0.13728	-0.0841617
ASN328	HSP296	0.0962631	ASN328	HSP296	0.181616	-0.0853528
GLY232	LEU237	0.0149323	GLY232	LEU237	0.101108	-0.0861755
ILE281	ILE280	0.0256811	ILE281	ILE280	0.112014	-0.0863325
ARG340	LYS337	0.0999397	ARG340	LYS337	0.187143	-0.0872028
GLY54	THR58	0.245	GLY54	THR58	0.334205	-0.0892055
ARG340	CYS351	0.05192	ARG340	CYS351	0.141798	-0.089878
ARG308	ILE309	0.00923852	ARG308	ILE309	0.0999158	-0.0906772
CYS351	GLY349	0.139897	CYS351	GLY349	0.230932	-0.0910348
ARG169	GLU265	0.0544636	ARG169	GLU265	0.145647	-0.0911837
ASP103	ARG155	0.0358966	ASP103	ARG155	0.127612	-0.0917151
ARG196	VAL133	0.0133449	ARG196	VAL133	0.105724	-0.0923795
GLY126	LEU129	0.0548976	GLY126	LEU129	0.147316	-0.0924185
ARG169	ALA158	0.0353453	ARG169	ALA158	0.127931	-0.092586
CYS211	GLN263	0.0493736	CYS211	GLN263	0.142302	-0.0929284
ILE310	THR314	0.0413225	ILE310	THR314	0.134772	-0.0934496
GLU74	PRO329	0.0298007	GLU74	PRO329	0.126675	-0.0968743
LEU251	VAL250	0.0467461	LEU251	VAL250	0.144789	-0.0980427
ARG169	ASN328	0.0458864	ARG169	ASN328	0.145575	-0.0996883
ASP154	ALA92	0.0248134	ASP154	ALA92	0.125003	-0.10019
CYS47	GLU307	0.0285087	CYS47	GLU307	0.133629	-0.105121
ARG169	GLY170	0.0718769	ARG169	GLY170	0.179128	-0.107251
VAL231	LEU227	0.0273565	VAL231	LEU227	0.135135	-0.107778
GLU345	LYS341	0.277773	GLU345	LYS341	0.385751	-0.107979
CYS211	PHE63	0.0287899	CYS211	PHE63	0.139766	-0.110976
ARG169	ARG340	0.0496556	ARG169	ARG340	0.162084	-0.112428
THR290	THR294	0.10415	THR290	THR294	0.216922	-0.112771
ARG169	VAL331	0.0367631	ARG169	VAL331	0.150441	-0.113678
SER303	LEU301	0.0252328	SER303	LEU301	0.139431	-0.114198
ARG196	TYR201	0.0874073	ARG196	TYR201	0.206222	-0.118815
ASP103	ASN324	0.108821	ASP103	ASN324	0.232374	-0.123553
PHE63	ILE59	0.0543344	PHE63	ILE59	0.180089	-0.125755
GLU204	GLN263	0.0207807	GLU204	GLN263	0.147337	-0.126556
ARG169	GLU74	0.0404649	ARG169	GLU74	0.171811	-0.131346
CYS351	VAL350	0.30189	CYS351	VAL350	0.433668	-0.131778
GLU204	CYS47	0.160349	GLU204	CYS47	0.29503	-0.134681
CYS211	GLY126	0.0984086	CYS211	GLY126	0.23347	-0.135062
GLU204	GLN60	0.0669578	GLU204	GLN60	0.203417	-0.136459
PRO329	LEU330	0.0480002	PRO329	LEU330	0.184644	-0.136643
TRP123	LEU124	0.0646465	TRP123	LEU124	0.203806	-0.139159
TYR142	PRO191	0.0343976	TYR142	PRO191	0.17801	-0.143613
TYR142	SER189	0.0392623	TYR142	SER189	0.183116	-0.143853
ARG169	PRO48	0.00537875	ARG169	PRO48	0.149327	-0.143949
ARG169	GLY336	0.0295565	ARG169	GLY336	0.177671	-0.148114
GLU204	ASP203	0.252855	GLU204	ASP203	0.401079	-0.148224
HSE85	GLY205	0.0161268	HSE85	GLY205	0.166399	-0.150272
PRO329	LEU327	0.0119712	PRO329	LEU327	0.162289	-0.150318
ARG169	ARG196	0.0512549	ARG169	ARG196	0.201746	-0.150491
VAL335	CYS351	0.0333287	VAL335	CYS351	0.184718	-0.151389
LEU301	ILE300	0.0977855	LEU301	ILE300	0.250371	-0.152586
ARG196	ARG267	0.0429135	ARG196	ARG267	0.19563	-0.152717
GLU204	PHE259	0.10261	GLU204	PHE259	0.25549	-0.15288
LEU327	CYS326	0.0129031	LEU327	CYS326	0.166697	-0.153794
ARG169	ILE300	0.0123713	ARG169	ILE300	0.168553	-0.156181
CYS211	PHE125	0.168649	CYS211	PHE125	0.327822	-0.159172
ARG169	ARG167	0.105322	ARG169	ARG167	0.266525	-0.161202
VAL208	ASP122	0.0980525	VAL208	ASP122	0.259385	-0.161332
ARG169	ARG297	0.0284352	ARG169	ARG297	0.193903	-0.165468
PRO329	ILE334	0.0480046	PRO329	ILE334	0.213568	-0.165563
ILE59	GLN60	0.031611	ILE59	GLN60	0.197413	-0.165802
LEU234	PHE233	0.0673675	LEU234	PHE233	0.23452	-0.167153
CYS211	SER325	0.0660483	CYS211	SER325	0.23415	-0.168102
GLY166	ARG167	0.219483	GLY166	ARG167	0.388575	-0.169092
ARG308	GLN305	0.0532247	ARG308	GLN305	0.222535	-0.16931
HSP296	SER87	0.0161346	HSP296	SER87	0.186602	-0.170467
VAL208	GLU127	0.154695	VAL208	GLU127	0.345317	-0.190622
GLU204	GLN49	0.127197	GLU204	GLN49	0.333312	-0.206115
SER144	LEU99	0.105046	SER144	LEU99	0.314072	-0.209026
GLU204	SER202	0.239594	GLU204	SER202	0.45394	-0.214345
LEU301	VAL231	0.0117833	LEU301	VAL231	0.228933	-0.21715
CYS211	LYS199	0.128582	CYS211	LYS199	0.346102	-0.217519
ARG297	ASP293	0.472356	ARG297	ASP293	0.690456	-0.2181
ASP103	LEU99	0.106912	ASP103	LEU99	0.326474	-0.219561
ARG169	MET168	0.194736	ARG169	MET168	0.415564	-0.220828
ASP103	SER144	0.164017	ASP103	SER144	0.388344	-0.224327
LEU234	LEU235	0.0358056	LEU234	LEU235	0.273464	-0.237659
HSP296	GLU93	0.00838297	HSP296	GLU93	0.250243	-0.24186
ASN328	PRO329	0.155801	ASN328	PRO329	0.415641	-0.25984
PRO329	MET168	0.0232403	PRO329	MET168	0.291227	-0.267986
ARG169	GLY166	0.178893	ARG169	GLY166	0.452345	-0.273452
LYS199	GLU127	0.197834	LYS199	GLU127	0.48162	-0.283787
GLN49	PRO48	0.0270956	GLN49	PRO48	0.311068	-0.283972
SER303	ASP306	0.364492	SER303	ASP306	0.649806	-0.285315
GLY336	LYS337	0.337665	GLY336	LYS337	0.629199	-0.291534
ARG196	PHE125	0.143219	ARG196	PHE125	0.436525	-0.293306
PHE125	VAL230	0.0201045	PHE125	VAL230	0.319375	-0.299271
GLU255	ARG266	0.0315454	GLU255	ARG266	0.333926	-0.30238
VAL231	GLY232	0.0489849	VAL231	GLY232	0.357981	-0.308996
ARG196	GLY126	0.0971979	ARG196	GLY126	0.407747	-0.310549
ARG196	TYR142	0.0861667	ARG196	TYR142	0.397581	-0.311414
ASP154	ARG169	0.0930391	ASP154	ARG169	0.407173	-0.314134
LEU234	VAL230	0.00164213	LEU234	VAL230	0.324304	-0.322662
CYS211	TYR142	0.0871634	CYS211	TYR142	0.432887	-0.345724
ARG196	LEU234	0.00367378	ARG196	LEU234	0.38449	-0.380816
ARG196	VAL208	0.0148961	ARG196	VAL208	0.413089	-0.398193
PRO48	ARG308	0.0597259	PRO48	ARG308	0.461766	-0.40204
CYS351	LYS86	0.151414	CYS351	LYS86	0.577636	-0.426222
ASP306	SER302	0.0785523	ASP306	SER302	0.547854	-0.469302
