## Supplementary Data 20 for "Allosteric pathways govern Gα protein coupling selectivity at promiscuous GPCRs"

### Sheet: Data_S20_rs_B2R_G13
source	target	weight
ALA101	ALA100	0.0695243
ALA102	ALA101	0.0220182
ALA107	LEU110	0.0138073
ALA158	LEU157	0.104455
ALA158	TYR156	0.0114933
ALA210	THR209	0.145101
ALA92	ARG169	0.125586
ALA92	VAL91	0.191134
ARG131	VAL132	0.0695421
ARG155	SER152	0.0624969
ARG155	VAL151	0.0716279
ARG167	MET163	0.0673744
ARG169	ALA158	0.127931
ARG169	ARG167	0.266525
ARG169	ARG172	0.0762205
ARG169	ARG196	0.201746
ARG169	ARG297	0.193903
ARG169	ARG338	0.0970154
ARG169	ARG340	0.162084
ARG169	ASN254	0.076996
ARG169	ASN324	0.0584259
ARG169	ASN328	0.145575
ARG169	CYS108	0.0145799
ARG169	CYS130	0.0474831
ARG169	CYS211	0.152755
ARG169	GLU261	0.0344157
ARG169	GLU265	0.145647
ARG169	GLU74	0.171811
ARG169	GLY166	0.452345
ARG169	GLY170	0.179128
ARG169	GLY336	0.177671
ARG169	ILE300	0.168553
ARG169	ILE76	0.0158008
ARG169	LYS161	0.0676442
ARG169	LYS258	0.0754098
ARG169	LYS260	0.0854295
ARG169	LYS341	0.0733311
ARG169	LYS86	0.0462829
ARG169	MET163	0.0467838
ARG169	MET168	0.415564
ARG169	PHE68	0.0456787
ARG169	PRO48	0.149327
ARG169	SER144	0.0661742
ARG169	SER190	0.00631042
ARG169	SER88	0.0575519
ARG169	THR264	0.0699598
ARG169	THR90	0.126733
ARG169	TRP344	0.021027
ARG169	TYR177	0.0242295
ARG169	TYR332	0.0352223
ARG169	VAL331	0.150441
ARG169	VAL335	0.0510928
ARG169	VAL81	0.096222
ARG169	VAL91	0.13529
ARG172	LYS175	0.119643
ARG172	TRP173	0.0802739
ARG196	ARG131	0.125169
ARG196	ARG267	0.19563
ARG196	ARG297	0.107458
ARG196	ASN134	0.0621879
ARG196	ASN225	0.0801254
ARG196	ASP203	0.140411
ARG196	CYS130	0.15356
ARG196	GLY126	0.407747
ARG196	ILE136	0.0703635
ARG196	LEU188	0.00727954
ARG196	LEU193	0.0989962
ARG196	LEU234	0.38449
ARG196	LYS260	0.138163
ARG196	MET192	0.0398839
ARG196	PHE125	0.436525
ARG196	PHE77	0.0993127
ARG196	SER190	0.0165464
ARG196	TRP113	0.0748422
ARG196	TRP123	0.167356
ARG196	TYR142	0.397581
ARG196	TYR201	0.206222
ARG196	VAL133	0.105724
ARG196	VAL208	0.413089
ARG252	CYS282	0.00254816
ARG252	GLN249	0.329495
ARG252	GLU265	0.0161148
ARG252	LEU251	0.0483566
ARG252	MET248	0.061354
ARG266	GLN263	0.0585623
ARG267	ALA268	0.0153113
ARG297	ASP293	0.690456
ARG297	GLU221	0.232725
ARG297	ILE219	0.0633344
ARG308	ASP203	0.0423596
ARG308	GLN305	0.222535
ARG308	ILE309	0.0999158
ARG338	ARG267	0.0536226
ARG338	ASN75	0.0428095
ARG338	ASP103	0.186852
ARG338	GLU255	0.0280457
ARG338	GLU345	0.0195321
ARG338	GLU93	0.0913956
ARG338	GLY166	0.0458319
ARG338	HSP296	0.122231
ARG338	LYS341	0.0306096
ARG340	CYS351	0.141798
ARG340	GLU74	1.0056
ARG340	LEU278	0.0249761
ARG340	LEU84	0.090666
ARG340	LYS337	0.187143
ARG340	PHE339	0.137393
ARG340	PHE77	0.0671291
ARG340	TYR322	0.0575326
ARG340	VAL274	0.00684644
ARG340	VAL333	0.13943
ARG340	VAL78	0.114436
ASN120	ASN119	0.0310178
ASN120	ILE117	0.0221382
ASN134	ALA135	0.027818
ASN134	SER138	0.0325462
ASN134	TRP113	0.0192693
ASN207	GLU200	0.189209
ASN225	ASN57	0.0142766
ASN253	ARG252	0.0952537
ASN253	ARG266	0.0142048
ASN253	LEU186	0.0123582
ASN253	LEU251	0.0362167
ASN253	VAL250	0.00939647
ASN254	ARG267	0.0329804
ASN254	ASN253	0.0681101
ASN254	GLN257	0.0589862
ASN254	LEU251	0.0719455
ASN254	MET256	0.0375151
ASN254	PHE259	0.0530471
ASN324	ILE281	0.0121098
ASN324	LEU278	0.053772
ASN328	GLY166	0.0945521
ASN328	HSP296	0.181616
ASN328	LEU96	0.0908783
ASN328	PRO329	0.415641
ASN328	SER325	0.177725
ASN328	TYR347	0.21024
ASN57	ASN120	0.00444297
ASN75	GLU74	0.0901807
ASN75	ILE76	0.0512088
ASN98	GLY97	0.0383592
ASN98	ILE94	0.0291266
ASN98	SER178	0.00421086
ASP103	ALA102	0.0529766
ASP103	ALA321	0.0190386
ASP103	ARG155	0.127612
ASP103	ASN324	0.232374
ASP103	ASN328	0.38195
ASP103	ASN75	0.0581882
ASP103	CYS326	0.0914806
ASP103	ILE281	0.0128093
ASP103	LEU104	0.0438992
ASP103	LEU327	0.0716407
ASP103	LEU67	0.00974631
ASP103	LEU99	0.326474
ASP103	SER144	0.388344
ASP103	SER289	0.0308254
ASP103	SER325	0.0543215
ASP122	ASN119	0.0460659
ASP122	THR209	0.241332
ASP154	ALA92	0.125003
ASP154	ARG155	0.08795
ASP154	ARG169	0.407173
ASP154	LEU150	0.0141354
ASP203	CYS47	0.151964
ASP203	SER202	0.299124
ASP293	ASN225	0.045347
ASP293	ASN229	0.00843957
ASP293	ASN75	0.0374936
ASP293	GLN287	0.0145571
ASP293	GLN315	0.0589345
ASP293	GLU221	0.185166
ASP293	ILE310	0.0476954
ASP293	SER214	0.0253964
ASP293	SER289	0.090787
ASP293	THR224	0.032868
ASP293	THR290	0.0290786
ASP293	TRP182	0.002772
ASP293	TYR215	0.035494
ASP306	GLN305	0.0498812
ASP306	HSE206	0.075751
ASP306	SER302	0.547854
CYS108	ALA107	0.0567312
CYS108	GLY109	0.0502745
CYS108	LEU104	0.0751387
CYS184	GLY183	0.05172
CYS184	VAL180	0.0115224
CYS211	ALA101	0.00530654
CYS211	ALA210	0.126405
CYS211	ARG196	0.31021
CYS211	ARG252	0.0402751
CYS211	ARG266	0.0914209
CYS211	ARG340	0.138534
CYS211	ASN324	0.130352
CYS211	CYS108	0.0342838
CYS211	GLN263	0.142302
CYS211	GLU204	0.157526
CYS211	GLY126	0.23347
CYS211	GLY336	0.128995
CYS211	HSE85	0.0309801
CYS211	ILE262	0.031913
CYS211	LEU129	0.113264
CYS211	LEU70	0.0680853
CYS211	LYS199	0.346102
CYS211	MET165	0.0298515
CYS211	MET198	0.117578
CYS211	PHE121	0.0337834
CYS211	PHE125	0.327822
CYS211	PHE63	0.139766
CYS211	PRO48	0.122384
CYS211	SER138	0.0882172
CYS211	SER214	0.0277232
CYS211	SER289	0.0317243
CYS211	SER318	0.0122264
CYS211	SER323	0.0449347
CYS211	SER325	0.23415
CYS211	THR128	0.0337487
CYS211	THR197	0.06681
CYS211	THR224	0.0640777
CYS211	THR290	0.0739056
CYS211	THR72	0.059092
CYS211	TYR142	0.432887
CYS211	TYR201	0.146357
CYS211	VAL212	0.447078
CYS211	VAL231	0.108043
CYS211	VAL331	0.0928093
CYS211	VAL66	0.0283651
CYS211	VAL81	0.12187
CYS243	THR244	0.0297246
CYS282	TRP283	0.104102
CYS351	GLY349	0.230932
CYS351	LYS86	0.577636
CYS351	VAL350	0.433668
CYS47	GLU307	0.133629
CYS83	PHE82	0.0894981
GLN246	ILE247	0.0198351
GLN249	MET245	0.0560444
GLN249	MET248	0.0784953
GLN257	ARG297	0.0801925
GLN257	ASN253	0.167846
GLN257	LYS258	0.165457
GLN257	VAL350	0.0423904
GLN287	GLY232	0.00765922
GLN287	ILE288	0.0174544
GLN287	PHE286	0.0498196
GLN287	TRP182	0.00126386
GLN305	CYS304	0.0146259
GLN315	ASN57	0.0131939
GLN315	GLU51	0.0042471
GLN315	ILE316	0.0503513
GLN315	LEU56	0.040988
GLN315	VAL312	0.0207484
GLN49	PRO48	0.311068
GLN60	PRO61	0.0287063
GLU127	ARG131	0.198747
GLU127	ASN328	0.109231
GLU127	ASN98	0.00240301
GLU127	VAL69	0.0486018
GLU204	ALA210	0.037246
GLU204	ARG172	0.0796709
GLU204	ARG308	0.0735206
GLU204	ARG338	0.155993
GLU204	ASN120	0.0371828
GLU204	ASP122	0.0743814
GLU204	ASP203	0.401079
GLU204	CYS47	0.29503
GLU204	GLN263	0.147337
GLU204	GLN315	0.118068
GLU204	GLN49	0.333312
GLU204	GLN60	0.203417
GLU204	GLU307	0.102452
GLU204	GLY205	0.143326
GLU204	ILE213	0.137463
GLU204	LYS199	0.12029
GLU204	LYS260	0.0889652
GLU204	LYS86	0.144643
GLU204	MET198	0.0401805
GLU204	PHE121	0.0617863
GLU204	PHE259	0.25549
GLU204	PHE339	0.0461572
GLU204	SER202	0.45394
GLU204	SER318	0.00998468
GLU204	SER88	0.0194917
GLU204	TRP220	0.0434111
GLU204	TYR215	0.055256
GLU204	VAL212	0.0334124
GLU204	VAL335	0.0611375
GLU221	SER217	0.04134
GLU255	ARG266	0.333926
GLU255	GLN249	0.0109467
GLU255	LEU148	0.00737158
GLU255	MET248	0.00251725
GLU255	MET256	0.0885351
GLU265	THR264	0.163544
GLU265	THR269	0.0109772
GLU307	ASP311	0.0791368
GLU307	PHE63	0.113478
GLU345	LYS341	0.385751
GLU345	LYS342	0.141629
GLU51	GLN49	0.0229051
GLU51	GLY54	0.0282722
GLU51	THR58	0.00108244
GLU51	TRP52	0.0165694
GLU51	TRP55	0.029526
GLU51	VAL50	0.0664319
GLU74	LEU73	0.0865417
GLU74	PRO329	0.126675
GLU93	CYS89	0.0378848
GLU93	LYS342	0.102513
GLY109	LEU110	0.0442481
GLY126	LEU124	0.208445
GLY126	LEU129	0.147316
GLY126	PHE125	0.575881
GLY166	ARG167	0.388575
GLY166	LEU157	0.0800653
GLY166	LEU159	0.0249414
GLY166	MET165	0.192293
GLY166	MET168	0.385259
GLY166	SER164	0.137542
GLY166	VAL171	0.0583932
GLY170	TRP173	0.0597097
GLY170	VAL171	0.172746
GLY205	ASN207	0.0248559
GLY232	LEU237	0.101108
GLY232	PHE233	0.044235
GLY232	PHE279	0.0239601
GLY299	LEU298	0.056574
GLY336	ARG338	0.173153
GLY336	ARG340	0.215668
GLY336	ILE334	0.11622
GLY336	LEU273	0.0141242
GLY336	LYS337	0.629199
GLY336	SER118	0.0113402
GLY336	TYR332	0.154282
GLY336	VAL333	0.13728
GLY54	LEU53	0.0403227
GLY54	THR58	0.334205
HSE206	ALA102	0.00476405
HSE206	ALA158	0.0151053
HSE206	ALA210	0.0021111
HSE206	ALA317	0.00160465
HSE206	ALA321	0.0026394
HSE206	ALA92	0.00834653
HSE206	ARG155	0.0134433
HSE206	ARG167	0.00392258
HSE206	ARG169	0.0442932
HSE206	ARG308	0.0044892
HSE206	ASN120	0.00145106
HSE206	ASN134	0.00587518
HSE206	ASN225	0.0125572
HSE206	ASN254	0.00842151
HSE206	ASP103	0.0123518
HSE206	ASP154	0.0377975
HSE206	ASP293	0.0439527
HSE206	ASP311	0.0092053
HSE206	CYS146	0.000876587
HSE206	CYS211	0.0176488
HSE206	CYS351	0.0135948
HSE206	CYS47	0.0163867
HSE206	GLN287	0.00568345
HSE206	GLN315	0.0195702
HSE206	GLN60	0.0212022
HSE206	GLU204	0.0542039
HSE206	GLU221	0.0230223
HSE206	GLU255	0.0111346
HSE206	GLU307	0.0439317
HSE206	GLU345	0.00180584
HSE206	GLU51	0.00350467
HSE206	GLY205	0.011752
HSE206	GLY232	0.0223935
HSE206	GLY299	0.00600089
HSE206	GLY54	0.00156021
HSE206	HSE85	0.00790692
HSE206	HSP296	0.013927
HSE206	ILE105	0.00119212
HSE206	ILE117	0.00182281
HSE206	ILE153	0.00273723
HSE206	ILE280	0.00558624
HSE206	ILE281	0.00644174
HSE206	ILE288	0.000451317
HSE206	ILE309	0.00582526
HSE206	ILE313	0.000773009
HSE206	ILE316	0.00301773
HSE206	LEU106	0.00181725
HSE206	LEU159	0.0011827
HSE206	LEU234	0.00314833
HSE206	LEU295	0.0204399
HSE206	LEU330	0.00273495
HSE206	LEU53	0.00163518
HSE206	LEU73	0.00395461
HSE206	LEU96	0.00576041
HSE206	LYS199	0.00628403
HSE206	LYS337	0.0186355
HSE206	MET139	0.00103723
HSE206	MET192	0.00231829
HSE206	MET320	0.000913237
HSE206	PHE233	0.0105454
HSE206	PHE339	0.0163618
HSE206	PHE63	0.0240337
HSE206	PHE82	0.00168034
HSE206	PRO236	0.00197885
HSE206	PRO285	0.0145126
HSE206	PRO329	0.0205229
HSE206	PRO61	0.00493284
HSE206	SER202	0.0359546
HSE206	SER318	0.00487108
HSE206	THR162	0.00187236
HSE206	THR224	0.00850603
HSE206	THR290	0.00455865
HSE206	THR294	0.00320703
HSE206	TRP113	0.0015225
HSE206	TRP220	0.00980006
HSE206	TRP283	0.00347924
HSE206	TRP52	0.0108182
HSE206	TYR201	0.0423209
HSE206	TYR215	0.00840634
HSE206	TYR322	0.00214011
HSE206	TYR347	0.00210836
HSE206	TYR95	0.00514021
HSE206	VAL133	0.00119313
HSE206	VAL208	0.010127
HSE206	VAL212	0.00319689
HSE206	VAL231	0.0397685
HSE206	VAL250	0.00177472
HSE206	VAL272	0.00187048
HSE206	VAL275	0.0027231
HSE206	VAL331	0.0148365
HSE206	VAL333	0.00781196
HSE206	VAL350	0.0128269
HSE206	VAL50	0.00380665
HSE85	ARG196	0.0867067
HSE85	ASP122	0.0288174
HSE85	GLU93	0.0050824
HSE85	GLY205	0.166399
HSE85	ILE262	0.018349
HSE85	PRO191	0.0150885
HSE85	SER87	0.00323247
HSP296	CYS83	0.0226099
HSP296	GLU93	0.250243
HSP296	GLY170	0.0253914
HSP296	GLY349	0.0268298
HSP296	LEU292	0.0246387
HSP296	LEU301	0.0533494
HSP296	SER343	0.0237161
HSP296	SER87	0.186602
ILE105	ILE136	0.0514784
ILE115	ALA114	0.0425527
ILE117	SER118	0.0286597
ILE136	ALA135	0.0469415
ILE136	ASN140	0.0682884
ILE136	ILE137	0.0266084
ILE145	CYS146	0.042635
ILE181	CYS184	0.0763868
ILE181	PHE147	0.0367797
ILE181	THR185	0.0818089
ILE181	VAL180	0.0380798
ILE219	LEU218	0.0543026
ILE240	THR244	0.0250541
ILE240	VAL239	0.0574878
ILE262	GLU261	0.0828469
ILE280	LEU276	0.0111474
ILE281	CYS282	0.0576165
ILE281	ILE280	0.112014
ILE300	GLY299	0.115798
ILE309	ILE310	0.0604158
ILE310	THR314	0.134772
ILE334	LEU271	0.0170371
ILE59	GLN60	0.197413
ILE76	SER80	0.0827321
ILE94	TYR95	0.0456653
LEU104	GLY109	0.00211066
LEU106	ALA107	0.00647335
LEU110	PRO111	0.028877
LEU124	ILE115	0.011518
LEU129	THR128	0.00295298
LEU148	MET149	0.0567999
LEU148	PHE147	0.0208622
LEU148	SER152	0.128238
LEU150	VAL151	0.0108311
LEU159	VAL160	0.022417
LEU176	TYR177	0.0413609
LEU186	LEU187	0.0520816
LEU188	LEU187	0.038452
LEU193	VAL194	0.0849407
LEU218	VAL222	0.0502591
LEU227	LEU228	0.113226
LEU227	MET226	0.0122593
LEU227	PHE223	0.0098316
LEU234	LEU235	0.273464
LEU234	PHE233	0.23452
LEU234	SER238	0.0197296
LEU234	VAL230	0.324304
LEU237	SER238	0.0602261
LEU237	THR241	0.01966
LEU251	VAL250	0.144789
LEU271	VAL270	0.0402612
LEU273	VAL272	0.0565996
LEU273	VAL274	0.0563232
LEU276	LEU277	0.0673225
LEU278	LEU277	0.0264768
LEU278	PHE279	0.0406861
LEU292	PHE291	0.0165449
LEU301	ILE300	0.250371
LEU301	LEU295	0.0594114
LEU301	VAL231	0.228933
LEU327	CYS326	0.166697
LEU53	VAL50	0.0544602
LEU56	TRP55	0.0588214
LEU67	VAL66	0.0519774
LEU70	ALA71	0.107069
LEU73	THR72	0.116954
LEU84	CYS83	0.0258866
LEU96	GLY97	0.0325403
LEU99	ALA100	0.0184347
LYS161	TYR156	0.0575871
LYS175	ALA174	0.0481889
LYS175	LEU176	0.0259971
LYS199	GLU127	0.48162
LYS199	GLU200	0.131143
LYS199	MET198	0.256801
LYS199	THR197	0.066033
LYS258	GLU261	0.0935072
LYS260	ALA317	0.00309371
LYS260	ARG172	0.091124
LYS260	ARG252	0.0738252
LYS260	ASN253	0.0881735
LYS260	ASN254	0.0578252
LYS260	ASP103	0.0737722
LYS260	ASP311	0.0198973
LYS260	GLN257	0.138504
LYS260	GLN287	0.0232782
LYS260	GLU255	0.0254111
LYS260	GLU265	0.147731
LYS260	GLY126	0.0879829
LYS260	ILE145	0.0048848
LYS260	ILE219	0.0328378
LYS260	ILE262	0.0640471
LYS260	LEU292	0.0199896
LYS260	MET163	0.0270209
LYS260	PHE259	0.19086
LYS260	THR264	0.0319172
LYS260	TYR142	0.118205
LYS341	LYS342	0.040666
LYS86	CYS83	0.0508411
LYS86	LEU84	0.134411
MET139	ASN140	0.0095535
MET139	SER143	0.0924451
MET149	LEU150	0.0180903
MET163	THR162	0.0419231
MET165	SER164	0.0798625
MET168	GLY170	0.127464
MET168	TRP173	0.111935
MET192	LEU193	0.0409407
MET198	ILE105	0.0111675
MET198	THR197	0.0391108
MET245	GLN246	0.0369415
MET248	ILE247	0.016585
MET256	GLN257	0.266663
MET256	LEU227	0.0241537
MET256	LYS175	0.0862853
PHE112	PRO111	0.0291418
PHE121	THR209	0.0782349
PHE125	ASP293	0.0867057
PHE125	ILE115	0.0194982
PHE125	LEU124	0.251014
PHE125	PHE112	0.0403984
PHE125	VAL230	0.319375
PHE125	VAL346	0.0179664
PHE195	VAL194	0.0577597
PHE223	VAL222	0.0478568
PHE233	LEU237	0.0963279
PHE233	PRO236	0.0461627
PHE242	CYS243	0.0391235
PHE242	GLN246	0.0824456
PHE259	LYS258	0.150457
PHE259	MET256	0.0512384
PHE259	SER80	0.0145103
PHE259	SER87	0.0318416
PHE291	MET226	0.019969
PHE319	MET320	0.0340336
PHE319	SER323	0.0203522
PHE339	SER343	0.0729581
PHE339	VAL78	0.0956164
PHE63	ILE59	0.180089
PHE63	LEU64	0.039308
PHE63	LEU67	0.0587483
PHE63	PRO62	0.0648515
PHE68	VAL69	0.06147
PHE82	VAL81	0.00466382
PRO216	SER217	0.183799
PRO236	ILE240	0.0363373
PRO236	LEU235	0.0834651
PRO285	LEU284	0.0169741
PRO329	ILE334	0.213568
PRO329	ILE94	0.022854
PRO329	LEU327	0.162289
PRO329	LEU330	0.184644
PRO329	MET165	0.0338228
PRO329	MET168	0.291227
PRO329	TRP52	0.107843
PRO48	ARG308	0.461766
PRO48	CYS304	0.0450748
PRO48	GLN305	0.0285826
PRO61	PRO62	0.0772091
SER118	ALA114	0.181453
SER138	ILE137	0.0154316
SER143	ILE181	0.100137
SER144	ILE145	0.0592726
SER144	LEU148	0.0697907
SER144	LEU99	0.314072
SER144	PHE223	0.0372038
SER152	ILE153	0.068264
SER178	LEU179	0.0321583
SER189	LEU188	0.0712693
SER189	THR185	0.0258942
SER190	LEU186	0.0486016
SER190	PRO191	0.0822153
SER190	SER189	0.0577131
SER214	ILE213	0.113421
SER214	PHE195	0.0799308
SER217	LEU218	0.131808
SER238	VAL239	0.0318573
SER289	PRO285	0.107652
SER289	THR314	0.111152
SER302	ASP154	0.0382808
SER302	HSE206	0.0228965
SER302	LEU298	0.00211234
SER302	LEU301	0.127381
SER318	PHE319	0.0271667
SER318	THR314	0.0307092
SER325	LEU106	0.0149242
SER325	SER144	0.0552005
SER343	TRP344	0.027422
SER80	LEU79	0.0660057
SER87	SER88	0.199148
SER88	CYS89	0.139367
THR116	PHE112	0.0433344
THR162	ALA158	0.0538329
THR162	LYS161	0.0249116
THR185	CYS184	0.007506
THR197	GLU127	0.26991
THR224	TRP220	0.0643637
THR241	ILE240	0.0759596
THR241	PHE242	0.0228497
THR244	MET245	0.0536666
THR269	ALA268	0.0534678
THR290	PHE286	0.0250184
THR290	PHE291	0.0333499
THR290	THR294	0.216922
THR58	ILE59	0.0276919
THR72	ALA71	0.114756
THR72	PHE68	0.0462324
TRP113	TRP123	0.0397196
TRP123	LEU124	0.203806
TRP123	THR116	0.0765863
TRP173	ALA174	0.0615297
TRP182	ASN98	0.00968566
TRP182	GLY183	0.0380347
TRP182	ILE181	0.0829271
TRP182	LEU141	0.00208574
TRP182	MET139	0.109662
TRP182	VAL312	0.00263655
TRP220	PRO216	0.0524371
TRP283	LEU284	0.0341085
TRP344	GLN348	0.0738476
TRP52	LEU53	0.0469783
TRP52	LEU56	0.107587
TRP65	LEU64	0.0224709
TYR142	LEU141	0.0910994
TYR142	LEU228	0.0879978
TYR142	PRO191	0.17801
TYR142	SER143	0.0281047
TYR142	SER189	0.183116
TYR156	VAL160	0.0492972
TYR177	SER178	0.0261179
TYR201	GLU200	0.109196
TYR201	GLU204	0.473004
TYR201	THR116	0.0224602
TYR201	VAL208	0.209107
TYR215	PHE195	0.144736
TYR215	PRO216	0.0653236
TYR215	SER214	0.176651
TYR322	ALA321	0.0757642
TYR322	CYS326	0.00456277
TYR347	ASN229	0.0332915
TYR347	GLN348	0.0174849
TYR347	LEU84	0.0782335
TYR347	PHE319	0.00297787
TYR347	TRP283	0.00213811
TYR347	VAL346	0.110333
VAL133	VAL132	0.0864991
VAL180	LEU176	0.013494
VAL180	LEU179	0.0689111
VAL194	ARG131	0.0251776
VAL208	ASN207	0.0960992
VAL208	ASP122	0.259385
VAL208	GLU127	0.345317
VAL212	ILE213	0.187761
VAL231	GLY232	0.357981
VAL231	LEU227	0.135135
VAL231	MET149	0.0525043
VAL239	CYS243	0.0791592
VAL250	GLN249	0.0284854
VAL270	THR269	0.0418959
VAL272	LEU271	0.0501674
VAL274	VAL270	0.0127529
VAL274	VAL275	0.0369913
VAL275	LEU276	0.036646
VAL312	ILE313	0.0505844
VAL331	LEU330	0.0999919
VAL331	TYR332	0.205186
VAL331	VAL335	0.162399
VAL335	CYS351	0.184718
VAL335	GLY336	0.444234
VAL335	ILE334	0.108209
VAL335	TYR322	0.0337539
VAL350	GLU345	0.111151
VAL350	GLY349	0.453925
VAL350	TYR347	0.0391141
VAL350	VAL346	0.108779
VAL50	GLN49	0.125361
VAL66	TRP65	0.0908214
VAL69	LEU70	0.118311
VAL78	LEU79	0.0300711
VAL91	THR90	0.0574639
SER303	ASP306	0.649806
SER303	HSE206	0.0447403
SER303	LEU301	0.139431
SER303	SER302	0.377459
